# Vitamin B_2_ Production by Vaginal Lactobacilli Promotes Symbiosis

**DOI:** 10.1101/2025.10.28.684342

**Authors:** Caroline E.M.K. Dricot, Denise M. Selegato, Tim Van Rillaer, Eline Cauwenberghs, Isabel Erreygers, Margo Hiel, Amber Brauer-Nikonow, Annelies Breynaert, Stefanie Wijnants, Isabel Pintelon, Sandra Condori, Sarah Ahannach, Thies Gehrmann, Sam Bakelants, Nina Hermans, Patrick Van Dijck, Michael France, Irina Spacova, Jacques Ravel, Michael Zimmermann, Sarah Lebeer

**Author notes:** These authors contributed equally to this work (Caroline E.M.K. Dricot, Denise M. Selegato). Shared senior authors (Michael Zimmermann, Sarah Lebeer).

## Abstract

The human vaginal microbiome, particularly with lactobacilli as the main inhabitants, plays a key role in maintaining women’s health. While lactic acid-mediated pathogen exclusion is well known, broader metabolic functions of vaginal lactobacilli remain underexplored. In this study, we analyzed the vaginal microbiome and metabolome of 258 healthy women from the Isala program. Using targeted metabolomics analysis, we detected a high prevalence with strong interpersonal differences of most B-vitamins, their precursors, and vitamin A in the vaginal microenvironment. Riboflavin (B_2_) and biotin (B_7_) showed strong associations with *Lactobacillus crispatus* and *Limosilactobacillus sp*. Comparative genomics, phenotypic assays, and *in vivo* metatranscriptomic data (VIRGO2) collectively confirmed riboflavin biosynthesis by these taxa. Using a riboflavin overproducing *Lim. reuteri* as a functional model, we showed that microbially derived riboflavin and its pathway intermediates are transported across the vaginal epithelium and modulate host redox balance, cytokine production, and activation of mucosal-associated invariant T (MAIT) cells via induction of MR1 (Major histocompatibility complex, class I-related protein receptor), revealing a potential immunometabolic interface between the vaginal microbiota and its host.

---

The human vagina hosts a unique microbial ecosystem that plays a central role in women’s health, reproduction, and well-being (*1*). Among mammals, humans exhibit a distinctive symbiosis with vaginal lactobacilli, which typically dominate the vaginal microbiota and contribute to protection against infections (*2*, *3*). In contrast, a shift toward a more taxonomically diverse microbial community, characterized by increased abundance of taxa such as *Gardnerella* and *Prevotella,* has been associated with conditions such as bacterial vaginosis, aerobic vaginitis, and pelvic inflammatory disease (*1*, *4–7*). The most prevalent and dominant vaginal *Lactobacillus* species, *Lactobacillus crispatus*, *Lactobacillus iners*, *Lactobacillus gasseri*, and *Lactobacillus jensenii,* contribute to colonization resistance largely through fermentation of epithelial glycogen into lactic acid, thereby maintaining a low pH environment unfavorable to several pathogens (*4*, *5*). While the role of lactic acid in maintaining vaginal health is well established, little is known about other metabolites produced by these microbes that may mediate host-microbe interactions. To address this knowledge gap, we established *Isala,* a large-scale citizen-science program that enables high-resolution characterization of the vaginal microbiome through integrated metagenomic, metabolomic, and culturomic analyses of vaginal swabs from healthy volunteers (*6*). This approach is especially valuable for mechanistic research, given the limitations of animal models in capturing human-specific vaginal ecology.

Notably, one of our first cultured isolates was a fluorescent, spontaneously riboflavin-overproducing *Limosilactobacillus reuteri* strain from a vaginal sample (*7*), raising the question of whether B-vitamin biosynthesis is a conserved feature of vaginal symbiosis. Riboflavin and its vitamers are recognized as key non-peptidic antigens for mucosal-associated invariant T (MAIT) cells (*8*), making them compelling candidates for exploring a host-microbe immunometabolic interface. In this study, we systematically investigated B-vitamin production and associated redox cofactors by vaginal *Lactobacillaceae,* leveraging the Isala dataset (*6*) and the publicly available VIRGO resource (*9*). First, using an integrated approach, combining microbiome sequencing and metabolome profiling, we traced the origin of B-vitamins, and evaluated if their production could be either food-derived or microbially produced. Following, we assessed the functional relevance of these vitamins by evaluating the riboflavin production capacity in bacteria isolates with predicted biosynthetic capacity, and their relation with key regulatory elements in riboflavin biosynthesis. Lastly, using cell culture analysis, we displayed the metabolic and immunomodulatory effects of riboflavin on the vaginal epithelium, including the activation of the highly specialized MR1-MAIT cell axis.
