## Supplementary material for "Vitamin B_2_ Production by Vaginal Lactobacilli Promotes Symbiosis": Data S1

### Sheet: DataS6_MetaboliteLibrary
metabolite_identification	chemical_formula	Monoisotopic mass	M-H	Pubchem ID	smiles	inchi	fragmentation	retention time (min)	Cosine Similarity
4-Aminobenzoic acid	C7H7NO2	137.041	136.033	978	C1=CC(=CC=C1C(=O)O)N	InChI=1S/C7H7NO2/c8-6-3-1-5(2-4-6)7(9)10/h1-4H,8H2,(H,9,10)	92.0502, 96.9597, 79.9573	2.75	0.69
5-(2-oxoethylideneamino)-6-d-ribitylaminouracil (5-OE-RU)	C11H16N4O7	316.102	315.094	86289573	C(C(C(C(CO)O)O)O)NC1=C(C(=O)NC(=O)N1)N=CC=O	InChI=1S/C11H16N4O7/c16-2-1-12-7-9(14-11(22)15-10(7)21)13-3-5(18)8(20)6(19)4-17/h1-2,5-6,8,17-20H,3-4H2,(H3,13,14,15,21,22)/t5-,6+,8-/m0/s1	177.0410, 222.9604,	3.6	0.61
5-(2-oxopropylideneamino)-6-d-ribitylaminouracil (5-OP-RU)	C12H18N4O7	330.118	329.11	86289574	CC(=O)C=NC1=C(NC(=O)NC1=O)NCC(C(C(CO)O)O)O	InChI=1S/C12H18N4O7/c1-5(18)2-13-8-10(15-12(23)16-11(8)22)14-3-6(19)9(21)7(20)4-17/h2,6-7,9,17,19-21H,3-4H2,1H3,(H3,14,15,16,22,23)/t6-,7+,9-/m0/s1	274.0668, 263.0772, 191.0572, 109.0402,	4.6	0.62
5,6-Dimethylbenzimidazole	C9H10N2	146.077	145.07	675	CC1=CC2=C(C=C1C)N=CN2	InChI=1S/C9H10N2/c1-6-3-8-9(4-7(6)2)11-5-10-8/h3-5H,1-2H3,(H,10,11)	130.0534, 115.0300, 90.0343	1.98	1
5-Amino-6-(D-ribitylamino)uracil (5-A-RU)	C9H16N4O6	276.107	275.099	193516	C(C(C(C(CO)O)O)O)NC1=C(C(=O)NC(=O)N1)N	InChI=1S/C9H16N4O6/c10-5-7(12-9(19)13-8(5)18)11-1-3(15)6(17)4(16)2-14/h3-4,6,14-17H,1-2,10H2,(H3,11,12,13,18,19)/t3-,4+,6-/m0/s1	238.9620, 144.8689, 92.9279	1.5	0.67
6,7-dimethyl-8-ribityllumazine (RL-6,7-diMe)	C13H18N4O6	326.123	325.115	168989	CC1=C(N(C2=NC(=O)NC(=O)C2=N1)CC(C(C(CO)O)O)O)C	InChI=1S/C13H18N4O6/c1-5-6(2)17(3-7(19)10(21)8(20)4-18)11-9(14-5)12(22)16-13(23)15-11/h7-8,10,18-21H,3-4H2,1-2H3,(H,16,22,23)/t7-,8+,10-/m0/s1	207.0521, 193.0366, 164.0461, 150.0307	4.13	ND
7-hydroxy-6-methyl-8-d-ribityllumazine (RL-6-Me-7-OH)	C12H16N4O7	328.102	327.094	440869	CC1=NC2=C(NC(=O)NC2=O)N(C1=O)CC(C(C(CO)O)O)O	InChI=1S/C12H16N4O7/c1-4-11(22)16(2-5(18)8(20)6(19)3-17)9-7(13-4)10(21)15-12(23)14-9/h5-6,8,17-20H,2-3H2,1H3,(H2,14,15,21,23)/t5-,6+,8-/m0/s1	309.0839, 207.0523, 193.0367, 150.0309	5	0.79
Beta-nicotinamide adenine dinucleotide (NAD+)	C21H27N7O14P2	663.102	662.094	5892	C1=CC(=C[N+](=C1)C2C(C(C(O2)COP(=O)([O-])OP(=O)(O)OCC3C(C(C(O3)N4C=NC5=C(N=CN=C54)N)O)O)O)O)C(=O)N	InChI=1S/C21H27N7O14P2/c22-17-12-19(25-7-24-17)28(8-26-12)21-16(32)14(30)11(41-21)6-39-44(36,37)42-43(34,35)38-5-10-13(29)15(31)20(40-10)27-3-1-2-9(4-27)18(23)33/h1-4,7-8,10-11,13-16,20-21,29-32H,5-6H2,(H5-,22,23,24,25,33,34,35,36,37)/t10-,11-,13-,14-,15-,16-,20-,21-/m1/s1	540.0537, 426.0216, 408.0115. 346.0554, 328.0453, 272.0956, 158.9256, 134.0472, 96.9695, 78.9590	13.23	0.83
Biotin	C10H16N2O3S	244.081	243.073	171548	C1C2C(C(S1)CCCCC(=O)O)NC(=O)N2	InChI=1S/C10H16N2O3S/c13-8(14)4-2-1-3-7-9-6(5-16-7)11-10(15)12-9/h6-7,9H,1-5H2,(H,13,14)(H2,11,12,15)/t6-,7-,9-/m0/s1	200.0746, 166.0870, 156.0870, 122.0970, 95.0245, 74.0062, 68.0499	4.834	0.64
Cyanocobalamin	C63H88CoN14O14P	1354.56	1353.55	166596686	CC1=CC2=C(C=C1C)N(C=N2)C3C(C(C(O3)CO)OP(=O)([O-])OC(C)CNC(=O)CCC4(C(C5C6(C(C(C(=C(C7=NC(=CC8=NC(=C(C4=N5)C)C(C8(C)C)CCC(=O)N)C(C7(C)CC(=O)N)CCC(=O)N)C)[N-]6)CCC(=O)N)(C)CC(=O)N)C)CC(=O)N)C)O.[C-]#N.[Co+3]	InChI=1S/C62H90N13O14P.CN.Co/c1-29-20-39-40(21-30(29)2)75(28-70-39)57-52(84)53(41(27-76)87-57)89-90(85,86)88-31(3)26-69-49(83)18-19-59(8)37(22-46(66)80)56-62(11)61(10,25-48(68)82)36(14-17-45(65)79)51(74-62)33(5)55-60(9,24-47(67)81)34(12-15-43(63)77)38(71-55)23-42-58(6,7)35(13-16-44(64)78)50(72-42)32(4)54(59)73-56;1-2;/h20-21,23,28,31,34-37,41,52-53,56-57,76,84H,12-19,22,24-27H2,1-11H3,(H15,63,64,…	1326.54	13.356	0.61
D-Pantothenic acid	C9H17NO5	219.104	218.096	6613	CC(C)(CO)C(C(=O)NCCC(=O)O)O	InChI=1S/C9H17NO5/c1-9(2,5-11)7(14)8(15)10-4-3-6(12)13/h7,11,14H,3-5H2,1-2H3,(H,10,15)(H,12,13)/t7-/m0/s1	146.0824, 129.0551, 116.0713, 99.0448, 88.0405, 71.0501	4.9	0.94
Hypoxanthine	C5H4N4O	136.031	135.024	135398638	C1=NC2=C(N1)C(=O)NC=N2	InChI=1S/C5H4N4O/c10-5-3-4(7-1-6-3)8-2-9-5/h1-2H,(H2,6,7,8,9,10)	135.0315, 106.0285, 92.0256, 65.0144	2.55	0.73
Indole-3-carboxaldehyde	C9H7NO	145.046	144.038	10256	C1=CC=C2C(=C1)C(=CN2)C=O	InChI=1S/C9H7NO/c11-6-7-5-10-9-4-2-1-3-8(7)9/h1-6,10H	126.03, 115.04, 65.9981, 50.00	1.422	0.66
Lactate	C3H6O3	90.0317	89.0239	91435	CC(C(=O)O)O	InChI=1S/C3H6O3/c1-2(4)3(5)6/h2,4H,1H3,(H,5,6)	71.0134,72.9925, 87.0073,	3.78	0.64
L-Glutathione reduced	C10H17N3O6S	307.077	306.069	124886	C(CC(=O)NC(CS)C(=O)NCC(=O)O)C(C(=O)O)N	InChI=1S/C10H17N3O6S/c11-5(10(18)19)1-2-7(14)13-6(4-20)9(17)12-3-8(15)16/h5-6,20H,1-4,11H2,(H,12,17)(H,13,14)(H,15,16)(H,18,19)/t5-,6-/m0/s1	306.0769, 288.0662, 272.0895, 254.0788, 210.0887, 160.0076, 143.0464, 128.0356, 99.0561, 87.0560, 74.0243, 58.0292	11.19	0.52
L-Glutathione, oxidized	C20H32N6Na2O12S2	612.145	611.137	89970873	C(CC(=O)N[C@@H](CSSC[C@@H](C(=O)NCC(=O)O)NC(=O)CC[C@@H](C(=O)O)N)C(=O)NCC(=O)O)[C@@H](C(=O)O)N.[Na].[Na]	InChI=1S/C20H32N6O12S2.2Na/c21-9(19(35)36)1-3-13(27)25-11(17(33)23-5-15(29)30)7-39-40-8-12(18(34)24-6-16(31)32)26-14(28)4-2-10(22)20(37)38;;/h9-12H,1-8,21-22H2,(H,23,33)(H,24,34)(H,25,27)(H,26,28)(H,29,30)(H,31,32)(H,35,36)(H,37,38);;/t9-,10-,11-,12-;;/m0../s1	306.0769, 288.0662, 272.0895, 254.0788, 210.0887, 160.0076, 143.0464, 128.0356, 99.0561, 87.0560, 74.0243, 58.0292	21.34	0.84
Methionine	C5H11NO2S	149.044	148.036	6137	CSCCC(C(=O)O)N	InChI=1S/C5H11NO2S/c1-9-3-2-4(6)5(7)8/h4H,2-3,6H2,1H3,(H,7,8)/t4-/m0/s1	58.99, 62.9633, 71.01, 78.9590, 100.0402, 106.9915	5.1	0.38
Nicotinic acid (Niacin)	C6H5NO2	123.032	122.024	938	C1=CC(=CN=C1)C(=O)O	InChI=1S/C6H5NO2/c8-6(9)5-2-1-3-7-4-5/h1-4H,(H,8,9)	59.200, 77.900, 122.10	3.56	ND
Nicotinuric acid	C8H8N2O3	180.046	179.039	68499	C1=CC(=CN=C1)C(=O)NCC(=O)O	InChI=1S/C8H8N2O3/c11-7(12)5-10-8(13)6-2-1-3-9-4-6/h1-4H,5H2,(H,10,13)(H,11,12)	106.0290, 78.0347, 51.0232	6	0.61
Pyridoxine	C8H11NO3	169.067	168.059	1054	CC1=NC=C(C(=C1O)CO)CO	InChI=1S/C8H11NO3/c1-5-8(12)7(4-11)6(3-10)2-9-5/h2,10-12H,3-4H2,1H3	121.0524, 108.0446, 79.0182, 65.0024	2.1	0.57
Retinoic acid	C20H28O2	300.209	299.201	444795	CC1=C(C(CCC1)(C)C)C=CC(=CC=CC(=CC(=O)O)C)C	InChI=1S/C20H28O2/c1-15(8-6-9-16(2)14-19(21)22)11-12-18-17(3)10-7-13-20(18,4)5/h6,8-9,11-12,14H,7,10,13H2,1-5H3,(H,21,22)/b9-6+,12-11+,15-8+,16-14+	255.2102, 164.9278, 78.9583	2	ND
Riboflavin 5'-monophosphate	C17H21N4O9P	456.105	455.097	23679076	CC1=CC2=C(C=C1C)N(C3=NC(=O)NC(=O)C3=N2)CC(C(C(COP(=O)(O)O)O)O)O	InChI=1S/C17H21N4O9P/c1-7-3-9-10(4-8(7)2)21(15-13(18-9)16(25)20-17(26)19-15)5-11(22)14(24)12(23)6-30-31(27,28)29/h3-4,11-12,14,22-24H,5-6H2,1-2H3,(H,20,25,26)(H2,27,28,29)/t11-,12+,14-/m0/s1	455.0966, 255.0888, 241.0732, 213.0169, 199.0013, 138.9796, 96.9695, 78.9586	10.446	0.89
Riboflavine	C17H20N4O6	376.138	375.13	493570	CC1=CC2=C(C=C1C)N(C3=NC(=O)NC(=O)C3=N2)CC(C(C(CO)O)O)O	InChI=1S/C17H20N4O6/c1-7-3-9-10(4-8(7)2)21(5-11(23)14(25)12(24)6-22)15-13(18-9)16(26)20-17(27)19-15/h3-4,11-12,14,22-25H,5-6H2,1-2H3,(H,20,26,27)/t11-,12+,14-/m0/s1	255.0888, 241.0732, 212.0832, 59.0131	2.269	0.63
Thiamine	C12H18Cl2N4OS	300.074	299.066	1130	CC1=C(SC=[N+]1CC2=CN=C(N=C2N)C)CCO.Cl.[Cl-]	InChI=1S/C12H17N4OS.2ClH/c1-8-11(3-4-17)18-7-16(8)6-10-5-14-9(2)15-12(10)13;;/h5,7,17H,3-4,6H2,1-2H3,(H2,13,14,15);2*1H/q+1;;/p-1	147.0674, 233.0870	8.55	0.58
Xanthine	C5H4N4O2	152.033	151.026	1188	C1=NC2=C(N1)C(=O)NC(=O)N2	InChI=1S/C5H4N4O2/c10-4-2-3(7-1-6-2)8-5(11)9-4/h1H,(H3,6,7,8,9,10,11)	108.02	2.37	0.53
