## Supplementary material for "Vitamin B_2_ Production by Vaginal Lactobacilli Promotes Symbiosis": Data S5

label	ribA	ribB	ribD	ribE	ribF	ribH	ribT	ribU	Fluo	Conc_HPLC	SD_conc	OD600_hplc	SD_OD_hplc	species_classified
AMBV-0001	0.69	0.474	0.98	0.985	0.984	0.777	1	0.989	55.33333333	-0.503433095	0.008088147	0.426666667	0.025249862	s__Limosilactobacillus fermentum
AMBV-0002	NA	NA	0.941	NA	0.993	1	0.512	1	52.33333333	NA	NA	NA	NA	s__Lactobacillus paragasseri
AMBV-0003	0.666	0.548	1	1	1	1	1	0.991	59.33333333	0.12505618	0.036075815	0.02	8.16497e-4	s__Lactobacillus crispatus
AMBV-0006	0.642	0.467	0.98	1	0.996	0.98	0.991	1	52	NA	NA	NA	NA	s__Lactobacillus crispatus
AMBV-0007	0.642	0.467	0.98	1	0.996	0.98	0.991	1	55.66666667	NA	NA	NA	NA	s__Lactobacillus crispatus
AMBV-0008	NA	NA	0.794	0.823	1	1	0.504	0.984	NA	NA	NA	NA	NA	s__Lactobacillus gasseri
AMBV-0009	NA	NA	0.794	0.823	1	1	0.504	0.984	NA	NA	NA	NA	NA	s__Lactobacillus gasseri
AMBV-0012	0.642	0.467	0.98	1	0.996	0.98	0.991	1	49.33333333	-0.260953354	0.204087737	0.248333333	0.042066086	s__Lactobacillus crispatus
AMBV-0014	NA	NA	0.794	0.823	1	1	0.504	0.984	NA	NA	NA	NA	NA	s__Lactobacillus gasseri
AMBV-0015	0.642	0.467	0.98	1	0.996	0.98	0.991	1	50.33333333	NA	NA	NA	NA	s__Lactobacillus crispatus
AMBV-0018	NA	NA	0.941	NA	0.993	1	0.512	1	57.66666667	NA	NA	NA	NA	s__Lactobacillus paragasseri
AMBV-0020	NA	NA	0.39	NA	1	NA	1	1	NA	NA	NA	NA	NA	s__Lacticaseibacillus rhamnosus
AMBV-0021	NA	NA	0.275	0.823	0.993	NA	0.512	0.989	NA	NA	NA	NA	NA	s__Lactobacillus gasseri
AMBV-0023	NA	NA	0.382	NA	0.977	NA	0.536	1	43	NA	NA	NA	NA	s__Lactobacillus sp945980025
AMBV-0026	NA	NA	0.794	0.941	1	1	0.504	0.979	NA	NA	NA	NA	NA	s__Lactobacillus gasseri
AMBV-0028	NA	NA	0.911	NA	0.996	1	0.512	1	46.66666667	NA	NA	NA	NA	s__Lactobacillus paragasseri
AMBV-0030	0.595	0.501	0.491	0.474	0.57	0.53	0.448	0.433	57	NA	NA	NA	NA	s__Lactiplantibacillus plantarum
AMBV-0032	NA	NA	0.911	0.85	0.983	0.979	0.512	0.984	49.33333333	NA	NA	NA	NA	s__Lactobacillus gasseri
AMBV-0038	0.69	0.45	0.954	1	0.984	0.98	0.974	0.989	NA	NA	NA	NA	NA	s__Limosilactobacillus reuteri
AMBV-0040	NA	NA	0.911	0.85	0.983	0.979	0.512	0.984	NA	NA	NA	NA	NA	s__Lactobacillus gasseri
AMBV-0047	0.642	0.456	1	1	1	0.962	1	1	60	NA	NA	NA	NA	s__Lactobacillus jensenii
AMBV-0048	NA	NA	0.39	NA	1	NA	1	1	NA	NA	NA	NA	NA	s__Lacticaseibacillus rhamnosus
AMBV-0050-V50	NA	NA	0.911	NA	0.996	1	0.512	1	51.66666667	NA	NA	NA	NA	s__Lactobacillus paragasseri
AMBV-0051	NA	NA	0.911	NA	0.996	1	0.512	1	NA	NA	NA	NA	NA	s__Lactobacillus paragasseri
AMBV-0061	NA	NA	0.75	NA	0.993	NA	1	0.991	51.33333333	NA	NA	NA	NA	s__Limosilactobacillus vaginalis
AMBV-0062	NA	NA	0.75	NA	0.993	NA	1	0.991	49.33333333	NA	NA	NA	NA	s__Limosilactobacillus vaginalis
AMBV-0063	NA	NA	0.39	NA	0.99	NA	0.992	1	NA	NA	NA	NA	NA	s__Lacticaseibacillus rhamnosus
AMBV-0065	NA	NA	0.382	NA	0.977	NA	0.536	1	51.66666667	NA	NA	NA	NA	s__Lactobacillus johnsonii
AMBV-0072	NA	NA	0.382	NA	0.977	NA	0.536	1	NA	NA	NA	NA	NA	s__Lactobacillus johnsonii
AMBV-0076	NA	NA	0.911	NA	0.996	1	0.512	1	NA	NA	NA	NA	NA	s__Lactobacillus paragasseri
AMBV-0083	NA	NA	0.39	NA	0.99	NA	0.992	1	NA	NA	NA	NA	NA	s__Lacticaseibacillus rhamnosus
AMBV-0084	NA	NA	0.39	NA	0.99	NA	0.992	1	NA	NA	NA	NA	NA	s__Lacticaseibacillus rhamnosus
AMBV-0098	0.595	0.501	0.331	0.522	0.574	0.523	0.448	0.427	53	0.221968679	0.093071139	0.548	0.003559026	s__Lactiplantibacillus plantarum
AMBV-0106	0.642	0.456	1	1	1	0.962	1	0.994	54	NA	NA	NA	NA	s__Lactobacillus jensenii
AMBV-0108	0.642	0.456	1	1	1	0.962	1	0.994	55.66666667	0.063206957	0.074157598	0.047	0.021213203	s__Lactobacillus jensenii
AMBV-0121	0.69	0.995	0.98	1	0.996	0.777	1	0.989	NA	NA	NA	NA	NA	s__Limosilactobacillus fermentum
AMBV-0122	0.69	0.995	0.98	1	0.996	0.777	1	0.989	53.66666667	-0.056145208	0.018288811	0.260666667	0.05114902	s__Limosilactobacillus fermentum
AMBV-0203	0.642	0.456	1	1	1	0.962	1	1	57	NA	NA	NA	NA	s__Lactobacillus jensenii
AMBV-0211	0.642	0.456	1	1	1	0.962	1	1	54	NA	NA	NA	NA	s__Lactobacillus jensenii
AMBV-0238	0.642	0.456	1	1	1	0.962	1	1	58	0.138231172	0.004374772	0.259	0.030474033	s__Lactobacillus jensenii
AMBV-0244	0.642	0.456	1	1	1	0.962	1	1	58.66666667	NA	NA	NA	NA	s__Lactobacillus jensenii
AMBV-0318-B	NA	NA	0.794	0.9	0.996	1	0.504	0.989	66.66666667	NA	NA	NA	NA	s__Lactobacillus gasseri
AMBV-0330	0.642	0.456	1	1	1	0.962	1	1	62.33333333	NA	NA	NA	NA	s__Lactobacillus jensenii
AMBV-0336	0.69	0.459	0.957	0.945	0.984	0.986	0.974	1	68	0.356	0.017	0.568	NA	s__Limosilactobacillus reuteri
AMBV-0337	0.69	0.459	0.957	0.945	0.984	0.986	0.974	0.989	19.22222222	0.068	0.026	0.582	NA	s__Limosilactobacillus reuteri
AMBV-0339	0.69	0.459	0.957	0.945	0.984	0.986	0.974	0.989	196	16.459	0.175	0.588	NA	s__Limosilactobacillus reuteri
AMBV-0347	0.69	0.459	0.957	0.945	0.984	0.986	0.974	0.989	53.33333333	NA	NA	NA	NA	s__Limosilactobacillus reuteri
AMBV-0347-B	0.69	0.459	0.957	0.945	0.984	0.986	0.974	0.989	225.3333333	15.675	0.212	0.605	NA	s__Limosilactobacillus reuteri
AMBV-0352	0.642	0.472	0.983	1	0.987	0.98	0.991	0.991	51	0.15377153	0.03615773	0.828	0.157283184	s__Lactobacillus crispatus
AMBV-0353	0.642	0.472	0.983	1	0.987	0.98	0.991	0.991	55.66666667	0.063021108	0.030602845	0.343	0.059200225	s__Lactobacillus crispatus
AMBV-0364	NA	NA	0.39	NA	1	NA	1	1	63.166666665	NA	NA	NA	NA	s__Lacticaseibacillus rhamnosus
AMBV-0365	NA	NA	0.39	NA	1	NA	1	1	55.33333333	NA	NA	NA	NA	s__Lacticaseibacillus rhamnosus
AMBV-0366	NA	NA	0.39	NA	1	NA	1	1	58.33333333	NA	NA	NA	NA	s__Lacticaseibacillus rhamnosus
AMBV-0367	NA	NA	0.39	NA	1	NA	1	1	52	NA	NA	NA	NA	s__Lacticaseibacillus rhamnosus
AMBV-0368	0.69	0.459	0.957	0.945	0.984	0.986	0.974	0.948	79.33333333	0.287	0.006	0.567	NA	s__Limosilactobacillus reuteri
AMBV-0369	0.69	0.459	0.957	0.945	0.984	0.986	0.974	0.989	NA	0.706	NA	NA	NA	s__Limosilactobacillus reuteri
AMBV-0370	0.69	0.459	0.957	0.945	0.984	0.986	0.974	0.948	NA	0.953	NA	NA	NA	s__Limosilactobacillus reuteri
AMBV-0371	0.69	0.459	0.957	0.945	0.984	0.986	0.974	0.989	NA	0.585	NA	NA	NA	s__Limosilactobacillus reuteri
AMBV-0445	0.69	0.995	0.98	1	0.996	0.777	1	0.989	60.66666667	-0.24412866	0.019658192	0.393333333	0.002867442	s__Limosilactobacillus fermentum
AMBV-0461	NA	NA	0.382	NA	0.996	NA	0.504	0.994	52.66666667	NA	NA	NA	NA	s__Lactobacillus paragasseri
AMBV-0467	0.666	0.99	0.968	0.96	0.977	0.973	0.983	0.989	56.66666667	-0.085204465	0.03008414	0.124	0.024832774	s__Limosilactobacillus reuteri
AMBV-0494	0.642	0.456	1	1	1	0.962	1	0.989	56.33333333	-0.108646408	0.015683079	0.142666667	0.027438821	s__Lactobacillus jensenii
AMBV-0510	0.69	1	0.968	0.99	0.962	0.777	1	0.973	NA	NA	NA	NA	NA	s__Limosilactobacillus fermentum
AMBV-0511	0.69	1	0.968	0.99	0.962	0.777	1	0.973	61	0.905009697	0.112190401	0.404666667	0.022050447	s__Limosilactobacillus fermentum
AMBV-0529	0.69	1	0.968	0.99	0.962	0.777	1	0.973	NA	NA	NA	NA	NA	s__Limosilactobacillus fermentum
AMBV-0532	0.666	0.99	0.968	1	0.977	0.973	0.983	0.989	NA	0.006	0.003	0.322	-0.460605839	s__Limosilactobacillus reuteri
AMBV-0540	0.642	0.456	1	1	1	0.962	1	1	NA	NA	NA	NA	NA	s__Lactobacillus jensenii
AMBV-0542	0.69	0.995	0.98	0.995	0.996	0.777	1	0.994	50.33333333	NA	NA	NA	NA	s__Limosilactobacillus fermentum
AMBV-0544	0.642	0.456	1	1	1	0.962	1	0.989	56.33333333	NA	NA	NA	NA	s__Lactobacillus jensenii
AMBV-0554	0.642	0.472	0.983	1	0.993	0.98	0.991	0.995	NA	NA	NA	NA	NA	s__Lactobacillus crispatus
AMBV-0577-A	NA	NA	0.31	NA	0.821	NA	0.937	0.921	57.66666667	NA	NA	NA	NA	s__Lacticaseibacillus paracasei
AMBV-0582	0.642	0.456	1	1	1	0.962	1	1	59.66666667	NA	NA	NA	NA	s__Lactobacillus jensenii
AMBV-0584	NA	NA	0.39	NA	1	NA	1	1	63.66666667	NA	NA	NA	NA	s__Lacticaseibacillus rhamnosus
AMBV-0586	NA	NA	0.39	NA	1	NA	1	1	57	NA	NA	NA	NA	s__Lacticaseibacillus rhamnosus
AMBV-0601	0.69	0.469	0.983	1	1	0.777	1	0.989	58.66666667	NA	NA	NA	NA	s__Limosilactobacillus fermentum
AMBV-0601-A	0.69	0.469	0.983	1	1	0.777	1	0.989	72.33333333	NA	NA	NA	NA	s__Limosilactobacillus fermentum
AMBV-0603	0.69	0.469	0.983	1	1	0.777	1	0.989	54.33333333	NA	NA	NA	NA	s__Limosilactobacillus fermentum
AMBV-0637	0.595	0.501	0.491	0.474	0.57	0.523	0.448	0.433	55.66666667	NA	NA	NA	NA	s__Lactiplantibacillus plantarum
AMBV-0648	NA	NA	0.911	NA	0.996	1	0.512	1	NA	NA	NA	NA	NA	s__Lactobacillus paragasseri
AMBV-0649	NA	0.794	0.739	NA	0.629	NA	0.563	0.647	58	NA	NA	NA	NA	s__Limosilactobacillus mucosae
AMBV-0660	0.642	0.456	1	1	1	0.962	1	1	54	NA	NA	NA	NA	s__Lactobacillus jensenii
AMBV-0661	0.595	0.501	0.491	0.474	0.57	0.523	0.448	0.433	48.33333333	-0.083131037	0.007677607	0.197	0.018457158	s__Lactiplantibacillus plantarum
AMBV-0661-B	0.595	0.501	0.491	0.474	0.57	0.523	0.448	0.433	NA	NA	NA	NA	NA	s__Lactiplantibacillus plantarum
AMBV-0662	0.595	0.501	0.491	0.474	0.57	0.523	0.448	0.433	39.33333333	NA	NA	NA	NA	s__Lactiplantibacillus plantarum
AMBV-0663	0.595	0.501	0.491	0.474	0.57	0.523	0.448	0.433	42.66666667	-0.053077935	0.024048509	0.024	0.003559026	s__Lactiplantibacillus plantarum
AMBV-0668	0.642	0.456	1	1	1	0.962	1	0.989	43.33333333	-0.31778165	0.03192195	0.244	0.052383203	s__Lactobacillus jensenii
AMBV-0669	0.642	0.456	1	1	1	0.962	1	0.989	59	NA	NA	NA	NA	s__Lactobacillus jensenii
AMBV-0670	NA	NA	0.31	NA	0.821	NA	0.937	0.927	52	NA	NA	NA	NA	s__Lacticaseibacillus paracasei
AMBV-0671	0.666	0.99	0.968	0.96	0.977	0.973	0.983	0.989	58.33333333	0.024466654	0.021550892	0.127666667	0.005312459	s__Limosilactobacillus reuteri
AMBV-0673	0.666	0.472	1	1	1	0.98	1	1	NA	NA	NA	NA	NA	s__Lactobacillus crispatus
AMBV-0719	NA	NA	0.39	NA	0.993	NA	1	1	57	NA	NA	NA	NA	s__Lacticaseibacillus rhamnosus
AMBV-0738	0.69	1	0.983	0.985	0.996	0.777	1	0.989	54.66666667	-0.259490272	0.014848287	0.410333333	0.05468902	s__Limosilactobacillus fermentum
AMBV-0752	NA	NA	0.794	0.823	1	1	0.512	0.994	NA	NA	NA	NA	NA	s__Lactobacillus gasseri
AMBV-0753	NA	NA	0.794	0.823	1	1	0.512	0.994	NA	NA	NA	NA	NA	s__Lactobacillus gasseri
AMBV-0764	0.642	0.456	1	1	1	0.955	1	1	NA	NA	NA	NA	NA	s__Lactobacillus jensenii
AMBV-0772	0.642	0.456	1	1	1	0.962	1	1	NA	NA	NA	NA	NA	s__Lactobacillus jensenii
AMBV-0791	0.666	0.469	1	0.982	0.984	0.993	0.991	0.991	59	-0.293362795	0.075463864	0.376666667	0.035235714	s__Lactobacillus delbrueckii
AMBV-0815-A	0.642	0.472	0.966	1	0.993	0.98	0.991	1	52	NA	NA	NA	NA	s__Lactobacillus crispatus
AMBV-0815-B	0.642	0.472	0.966	1	0.993	0.98	0.991	1	67	NA	NA	NA	NA	s__Lactobacillus crispatus
AMBV-0825	NA	NA	0.39	NA	0.993	NA	1	0.994	57.33333333	NA	NA	NA	NA	s__Lacticaseibacillus rhamnosus
AMBV-0826	NA	NA	0.39	NA	0.993	NA	1	0.994	53	NA	NA	NA	NA	s__Lacticaseibacillus rhamnosus
AMBV-0868	0.642	0.995	0.963	0.945	0.98	0.973	0.983	0.989	NA	NA	NA	NA	NA	s__Limosilactobacillus reuteri
AMBV-0870	0.642	0.456	1	1	1	0.962	1	0.989	51.66666667	NA	NA	NA	NA	s__Lactobacillus jensenii
AMBV-0876	NA	NA	0.277	1	1	NA	1	0.991	56.66666667	NA	NA	NA	NA	s__Lactobacillus crispatus
AMBV-0897	NA	NA	0.794	0.941	0.996	1	0.504	0.989	NA	NA	NA	NA	NA	s__Lactobacillus gasseri
AMBV-0920	0.69	0.995	0.983	0.99	0.996	0.777	1	0.994	NA	NA	NA	NA	NA	s__Limosilactobacillus fermentum
AMBV-0932	0.666	0.465	0.968	0.99	0.968	0.761	1	0.984	58	-0.136961707	0.037833695	0.368	0.010677078	s__Limosilactobacillus fermentum
AMBV-0955	0.642	0.456	1	1	1	0.962	1	1	NA	NA	NA	NA	NA	s__Lactobacillus jensenii
AMBV-0961-G	NA	NA	0.277	1	1	NA	1	0.991	50.33333333	NA	NA	NA	NA	s__Lactobacillus crispatus
AMBV-0961-K	NA	NA	0.277	1	1	NA	1	0.991	53	NA	NA	NA	NA	s__Lactobacillus crispatus
AMBV-0964-G	0.642	0.456	1	1	1	0.962	1	0.989	NA	NA	NA	NA	NA	s__Lactobacillus jensenii
AMBV-0964-K	NA	NA	0.32	0.75	1	0.421	0.347	0.994	53.33333333	NA	NA	NA	NA	s__Pediococcus acidilactici
AMBV-1004	0.642	0.456	1	1	1	0.962	1	0.989	55	NA	NA	NA	NA	s__Lactobacillus jensenii
AMBV-1009	0.595	0.501	0.491	0.474	0.57	0.53	0.448	0.433	53.33333333	NA	NA	NA	NA	s__Lactiplantibacillus plantarum
AMBV-1010	0.595	0.501	0.491	0.474	0.57	0.53	0.448	0.433	51.66666667	NA	NA	NA	NA	s__Lactiplantibacillus plantarum
AMBV-1016	0.595	0.501	0.491	0.474	0.57	0.53	0.448	0.433	NA	NA	NA	NA	NA	s__Lactiplantibacillus plantarum
AMBV-1017	0.642	0.456	1	1	1	0.962	1	0.989	53	-0.541152694	0.040936615	0.302	0.050046645	s__Lactobacillus jensenii
AMBV-1018	0.642	0.456	1	1	1	0.962	1	0.989	59.66666667	NA	NA	NA	NA	s__Lactobacillus jensenii
AMBV-1034	NA	NA	0.911	0.85	0.983	0.979	0.512	0.984	47.33333333	NA	NA	NA	NA	s__Lactobacillus gasseri
AMBV-1048	0.666	0.459	0.98	0.955	0.984	0.986	0.983	0.984	NA	NA	NA	NA	NA	s__Limosilactobacillus reuteri
AMBV-1062	NA	NA	0.39	NA	0.993	NA	1	1	NA	NA	NA	NA	NA	s__Lacticaseibacillus rhamnosus
AMBV-1127	NA	NA	0.32	NA	1	0.421	0.347	0.994	51	NA	NA	NA	NA	s__Pediococcus acidilactici
AMBV-1135	0.69	0.995	0.98	0.995	0.965	0.761	0.984	0.989	53.66666667	NA	NA	NA	NA	s__Limosilactobacillus fermentum
AMBV-1140	NA	NA	0.941	NA	0.996	0.995	0.512	1	53	NA	NA	NA	NA	s__Lactobacillus paragasseri
AMBV-1141	0.69	0.995	0.983	0.995	0.984	0.777	1	0.989	NA	NA	NA	NA	NA	s__Limosilactobacillus fermentum
AMBV-1145	NA	NA	0.32	1	1	0.421	0.347	0.994	53.33333333	NA	NA	NA	NA	s__Pediococcus acidilactici
AMBV-1150	0.595	0.501	0.491	0.474	0.57	0.53	0.448	0.433	NA	NA	NA	NA	NA	s__Lactiplantibacillus plantarum
AMBV-1176	0.595	0.501	0.491	0.474	0.57	0.53	0.448	0.433	NA	NA	NA	NA	NA	s__Lactiplantibacillus plantarum
AMBV-1211	NA	NA	0.5	NA	0.821	NA	0.937	0.921	54.33333333	NA	NA	NA	NA	s__Lacticaseibacillus paracasei
AMBV-1251	NA	NA	0.357	NA	1	NA	0.518	1	NA	NA	NA	NA	NA	s__Ligilactobacillus salivarius
AMBV-1314	0.595	0.501	0.491	0.474	0.57	0.53	0.448	0.433	52	0.053994758	0.079040904	0.469	0.043274319	s__Lactiplantibacillus plantarum
AMBV-1315	0.595	0.501	0.491	0.474	0.57	0.53	0.448	0.433	NA	NA	NA	NA	NA	s__Lactiplantibacillus plantarum
AMBV-1343	0.595	0.501	0.491	0.474	0.57	0.53	0.448	0.433	49.33333333	NA	NA	NA	NA	s__Lactiplantibacillus plantarum
AMBV-1344	0.595	0.501	0.491	0.474	0.57	0.53	0.448	0.433	52.66666667	NA	NA	NA	NA	s__Lactiplantibacillus plantarum
AMBV-1382	0.642	0.472	0.983	0.994	1	0.98	0.991	1	52.33333333	NA	NA	NA	NA	s__Lactobacillus crispatus
AMBV-1416	NA	NA	0.794	0.941	1	1	0.504	0.984	NA	NA	NA	NA	NA	s__Lactobacillus gasseri
AMBV-1417	NA	1	0.411	0.85	0.977	NA	0.957	0.989	59.66666667	NA	NA	NA	NA	s__Limosilactobacillus reuteri_E
AMBV-1467	0.705	0.49	1	1	1	1	0.983	1	53	0.164502702	0.039825086	1.279	0.12166621	s__Lactobacillus crispatus
AMBV-1474	0.69	1	0.977	1	0.984	0.761	1	0.989	51.33333333	NA	NA	NA	NA	s__Limosilactobacillus fermentum
AMBV-1481	0.69	1	0.977	1	0.984	0.761	1	0.989	49	NA	NA	NA	NA	s__Limosilactobacillus fermentum
AMBV-1527	NA	NA	0.794	0.941	0.996	1	0.504	0.984	NA	NA	NA	NA	NA	s__Lactobacillus gasseri
AMBV-1583	0.666	0.472	1	1	1	0.98	1	0.991	54.66666667	0.116821175	0.007099725	0.914666667	0.387730433	s__Lactobacillus crispatus
AMBV-1584	0.647	0.569	1	1	1	1	0.983	1	NA	NA	NA	NA	NA	s__Lactobacillus crispatus
AMBV-1721	0.69	0.995	0.968	0.99	0.962	0.777	1	0.953	NA	NA	NA	NA	NA	s__Limosilactobacillus fermentum
AMBV-1723	0.69	0.995	0.968	0.99	0.962	0.777	1	0.973	NA	NA	NA	NA	NA	s__Limosilactobacillus fermentum
AMBV-1732	NA	NA	0.275	0.85	0.99	NA	0.521	1	NA	NA	NA	NA	NA	s__Lactobacillus gasseri
AMBV-1756	0.642	0.456	1	1	1	0.962	1	1	54.33333333	NA	NA	NA	NA	s__Lactobacillus jensenii
AMBV-1787	NA	NA	0.794	NA	1	1	0.504	0.989	55.66666667	NA	NA	NA	NA	s__Lactobacillus gasseri
AMBV-1821	NA	NA	0.382	NA	0.993	NA	0.512	0.989	NA	NA	NA	NA	NA	s__Lactobacillus gasseri
AMBV-1826	NA	NA	0.911	0.85	0.983	0.979	0.512	0.984	49.66666667	NA	NA	NA	NA	s__Lactobacillus gasseri
AMBV-1828	NA	NA	0.911	0.85	0.983	0.979	0.512	0.984	NA	NA	NA	NA	NA	s__Lactobacillus gasseri
AMBV-1829	NA	NA	0.382	NA	0.993	NA	0.512	0.989	NA	NA	NA	NA	NA	s__Lactobacillus gasseri
AMBV-1992	0.642	0.456	1	1	1	0.962	1	1	50.66666667	NA	NA	NA	NA	s__Lactobacillus jensenii
AMBV-2006	NA	0.995	0.411	0.85	0.993	NA	0.949	0.989	56.66666667	NA	NA	NA	NA	s__Limosilactobacillus reuteri_E
AMBV-2019	NA	NA	0.39	NA	0.993	NA	1	1	NA	NA	NA	NA	NA	s__Lacticaseibacillus rhamnosus
AMBV-2142	0.705	0.496	1	1	1	1	1	0.991	49.33333333	NA	NA	NA	NA	s__Lactobacillus crispatus
AMBV-2145	0.705	0.496	1	1	1	1	1	0.991	53.66666667	NA	NA	NA	NA	s__Lactobacillus crispatus
AMBV-2147	0.705	0.496	1	1	1	1	1	0.991	51.66666667	NA	NA	NA	NA	s__Lactobacillus crispatus
AMBV-2152	0.705	0.496	1	1	1	1	1	0.991	49.66666667	NA	NA	NA	NA	s__Lactobacillus crispatus
AMBV-2167	0.705	0.496	1	1	1	1	1	0.991	51.66666667	NA	NA	NA	NA	s__Lactobacillus crispatus
AMBV-2168	0.705	0.496	1	1	1	1	1	0.991	51	NA	NA	NA	NA	s__Lactobacillus crispatus
AMBV-2169	0.705	0.496	1	1	1	1	1	0.991	51	NA	NA	NA	NA	s__Lactobacillus crispatus
AMBV-2170	0.705	0.49	1	1	1	1	1	0.991	54.33333333	NA	NA	NA	NA	s__Lactobacillus crispatus
AMBV-2171	0.705	0.496	1	1	1	1	1	0.991	51	NA	NA	NA	NA	s__Lactobacillus crispatus
AMBV-2202	NA	NA	0.256	NA	1	NA	0.433	1	NA	NA	NA	NA	NA	s__Lactobacillus iners
AMBV-2203	NA	NA	0.256	NA	1	NA	0.433	1	NA	NA	NA	NA	NA	s__Lactobacillus iners
AMBV-2205	NA	NA	0.256	NA	1	NA	0.433	1	NA	NA	NA	NA	NA	s__Lactobacillus iners
AMBV-2206	NA	NA	0.256	NA	1	NA	0.433	1	NA	NA	NA	NA	NA	s__Lactobacillus iners
AMBV-2211	NA	NA	0.256	NA	1	NA	0.433	1	NA	NA	NA	NA	NA	s__Lactobacillus iners
AMBV-2218	NA	NA	0.256	NA	1	NA	0.433	1	NA	NA	NA	NA	NA	s__Lactobacillus iners
AMBV-2223	NA	NA	0.256	NA	1	NA	0.433	1	NA	NA	NA	NA	NA	s__Lactobacillus iners
AMBV-2226	NA	NA	0.256	NA	1	NA	0.433	1	NA	NA	NA	NA	NA	s__Lactobacillus iners
AMBV-2338	0.657	0.485	1	1	1	1	1	0.991	NA	NA	NA	NA	NA	s__Lactobacillus crispatus
AMBV-2339	0.657	0.485	1	1	1	1	1	0.991	NA	NA	NA	NA	NA	s__Lactobacillus crispatus
AMBV-2340	0.657	0.485	1	1	1	1	1	0.991	NA	NA	NA	NA	NA	s__Lactobacillus crispatus
AMBV-2342	0.657	0.485	1	1	1	1	1	0.991	NA	NA	NA	NA	NA	s__Lactobacillus crispatus
AMBV-2345	0.657	0.485	1	1	1	1	1	0.991	NA	NA	NA	NA	NA	s__Lactobacillus crispatus
AMBV-2394	0.69	0.459	1	0.97	0.996	0.986	0.974	0.984	58.66666667	NA	NA	NA	NA	s__Limosilactobacillus reuteri
AMBV-2395	0.705	0.496	1	1	1	1	1	1	56	NA	NA	NA	NA	s__Lactobacillus crispatus
AMBV-2400	0.619	0.472	0.98	0.994	0.987	0.98	0.991	1	54.66666667	NA	NA	NA	NA	s__Lactobacillus crispatus
AMBV-2401	0.619	0.472	0.98	0.994	0.987	0.98	0.991	1	NA	NA	NA	NA	NA	s__Lactobacillus crispatus
AMBV-2403	0.705	0.496	1	1	1	1	1	1	57.66666667	NA	NA	NA	NA	s__Lactobacillus crispatus
AMBV-2404	0.705	0.496	1	1	1	1	1	1	NA	NA	NA	NA	NA	s__Lactobacillus crispatus
AMBV-2405	0.666	0.472	1	1	1	1	1	1	NA	NA	NA	NA	NA	s__Lactobacillus crispatus
AMBV-2406	0.657	0.485	1	1	1	1	1	1	NA	NA	NA	NA	NA	s__Lactobacillus crispatus
AMBV-2407	0.705	0.496	1	1	1	1	1	1	52.33333333	NA	NA	NA	NA	s__Lactobacillus crispatus
AMBV-2409	0.705	0.49	1	1	1	1	1	0.991	NA	NA	NA	NA	NA	s__Lactobacillus crispatus
AMBV-2410	0.705	0.496	1	1	1	1	1	0.991	NA	NA	NA	NA	NA	s__Lactobacillus crispatus
AMBV-2413	0.705	0.496	1	1	1	1	1	0.991	55.33333333	NA	NA	NA	NA	s__Lactobacillus crispatus
AMBV-2415	0.705	0.496	1	1	1	1	1	0.991	55.66666667	NA	NA	NA	NA	s__Lactobacillus crispatus
AMBV-2422	0.642	0.472	1	1	1	1	1	0.991	NA	NA	NA	NA	NA	s__Lactobacillus crispatus
AMBV-2431	0.642	0.456	1	1	1	0.962	1	1	NA	NA	NA	NA	NA	s__Lactobacillus jensenii
AMBV-2446	0.619	0.472	0.98	0.994	0.987	0.98	0.991	1	51.33333333	NA	NA	NA	NA	s__Lactobacillus crispatus
AMBV-2447	0.619	0.472	0.98	0.994	0.987	0.98	0.991	1	NA	NA	NA	NA	NA	s__Lactobacillus crispatus
AMBV-2456	NA	NA	0.941	NA	0.996	1	0.512	1	50.33333333	NA	NA	NA	NA	s__Lactobacillus paragasseri
AMBV-2463	0.666	0.472	1	1	1	1	1	1	NA	NA	NA	NA	NA	s__Lactobacillus crispatus
AMBV-2465	0.65	0.507	1	1	1	1	1	0.991	52.33333333	NA	NA	NA	NA	s__Lactobacillus crispatus
AMBV-2474	0.65	0.507	1	1	1	1	1	0.991	NA	NA	NA	NA	NA	s__Lactobacillus crispatus
AMBV-2491	0.65	0.507	1	1	1	1	1	0.991	NA	NA	NA	NA	NA	s__Lactobacillus crispatus
AMBV-2547	0.642	0.472	1	1	1	1	0.975	1	NA	NA	NA	NA	NA	s__Lactobacillus crispatus
AMBV-2550	0.642	0.472	1	1	1	1	0.975	1	NA	NA	NA	NA	NA	s__Lactobacillus crispatus
AMBV-2554	0.642	0.472	1	1	1	1	0.975	1	NA	NA	NA	NA	NA	s__Lactobacillus crispatus
AMBV-2555	0.642	0.472	1	1	1	1	0.975	1	NA	NA	NA	NA	NA	s__Lactobacillus crispatus
AMBV-2558	0.642	0.472	1	1	1	1	0.975	1	NA	NA	NA	NA	NA	s__Lactobacillus crispatus
AMBV-2562	0.642	0.472	1	1	1	1	0.975	1	NA	NA	NA	NA	NA	s__Lactobacillus crispatus
AMBV-2650	0.705	0.496	1	1	1	1	1	1	NA	NA	NA	NA	NA	s__Lactobacillus crispatus
AMBV-2659	0.705	0.496	1	1	1	1	1	1	NA	NA	NA	NA	NA	s__Lactobacillus crispatus
AMBV-2662	0.642	0.472	1	1	1	1	0.975	1	NA	NA	NA	NA	NA	s__Lactobacillus crispatus
AMBV-2666	0.705	0.496	1	1	1	1	1	1	NA	NA	NA	NA	NA	s__Lactobacillus crispatus
AMBV-2667	0.642	0.472	0.983	1	0.989	0.98	0.991	0.991	NA	NA	NA	NA	NA	s__Lactobacillus crispatus
AMBV-2670	0.642	0.472	0.983	1	0.989	0.98	1	0.991	NA	NA	NA	NA	NA	s__Lactobacillus crispatus
AMBV-2672	0.642	0.472	1	1	1	0.987	1	0.991	NA	NA	NA	NA	NA	s__Lactobacillus crispatus
AMBV-2673	0.705	0.524	1	1	1	1	1	0.991	NA	NA	NA	NA	NA	s__Lactobacillus crispatus
AMBV-2687	0.642	0.472	0.983	1	0.989	0.98	0.991	0.991	NA	NA	NA	NA	NA	s__Lactobacillus crispatus
AMBV-2697	0.642	0.472	0.983	1	0.989	0.98	0.991	0.991	NA	NA	NA	NA	NA	s__Lactobacillus crispatus
AMBV-2700	0.642	0.472	1	1	1	0.987	1	0.991	NA	NA	NA	NA	NA	s__Lactobacillus crispatus
AMBV-2718	0.705	0.524	1	1	1	1	1	0.991	NA	NA	NA	NA	NA	s__Lactobacillus crispatus
AMBV-2720	0.642	0.472	1	1	1	0.987	1	0.991	NA	NA	NA	NA	NA	s__Lactobacillus crispatus
AMBV-2768	0.705	0.496	1	1	1	1	1	0.991	NA	NA	NA	NA	NA	s__Lactobacillus crispatus
AMBV-2771	0.705	0.496	1	1	1	1	1	0.991	NA	NA	NA	NA	NA	s__Lactobacillus crispatus
AMBV-2780	0.705	0.496	1	1	1	1	1	0.991	NA	NA	NA	NA	NA	s__Lactobacillus crispatus
AMBV-2785	0.705	0.496	1	1	1	1	1	0.991	NA	NA	NA	NA	NA	s__Lactobacillus crispatus
AMBV-2788	0.642	0.472	1	1	1	0.987	1	0.991	NA	NA	NA	NA	NA	s__Lactobacillus crispatus
AMBV-2800	0.65	0.485	1	1	1	0.987	1	0.991	NA	NA	NA	NA	NA	s__Lactobacillus crispatus
AMBV-2826	0.666	0.472	1	1	1	1	0.983	1	NA	NA	NA	NA	NA	s__Lactobacillus crispatus
AMBV-2827	0.705	0.524	1	1	1	1	1	0.991	NA	NA	NA	NA	NA	s__Lactobacillus crispatus
AMBV-2828	0.705	0.524	1	1	1	1	1	0.991	NA	NA	NA	NA	NA	s__Lactobacillus crispatus
AMBV-2829	0.705	0.49	1	1	1	1	0.983	1	NA	NA	NA	NA	NA	s__Lactobacillus crispatus
AMBV-2830	0.705	0.496	1	1	1	1	1	0.991	NA	NA	NA	NA	NA	s__Lactobacillus crispatus
AMBV-2831	0.705	0.49	1	1	1	1	0.983	1	NA	NA	NA	NA	NA	s__Lactobacillus crispatus
AMBV-2832	0.705	0.49	1	1	1	1	0.983	1	NA	NA	NA	NA	NA	s__Lactobacillus crispatus
AMBV-2833	0.705	0.49	1	1	1	1	0.983	1	NA	NA	NA	NA	NA	s__Lactobacillus crispatus
AMBV-2887	0.705	0.496	1	1	1	1	1	0.991	NA	NA	NA	NA	NA	s__Lactobacillus crispatus
AMBV-2888	0.705	0.496	1	1	1	1	1	0.991	NA	NA	NA	NA	NA	s__Lactobacillus crispatus
AMBV-2889	0.705	0.496	1	1	1	1	1	0.991	NA	NA	NA	NA	NA	s__Lactobacillus crispatus
AMBV-2890	0.705	0.496	1	1	1	1	1	0.991	NA	NA	NA	NA	NA	s__Lactobacillus crispatus
AMBV-2899	0.705	0.496	1	1	1	1	1	0.991	NA	NA	NA	NA	NA	s__Lactobacillus crispatus
AMBV-2903	0.705	0.496	1	1	1	1	1	1	NA	NA	NA	NA	NA	s__Lactobacillus crispatus
AMBV-2934	0.705	0.496	1	1	1	1	1	1	NA	NA	NA	NA	NA	s__Lactobacillus crispatus
AMBV-2936	0.705	0.496	1	1	1	1	1	1	NA	NA	NA	NA	NA	s__Lactobacillus crispatus
AMBV-2938	0.705	0.496	1	1	1	1	1	1	NA	NA	NA	NA	NA	s__Lactobacillus crispatus
AMBV-0016	NA	NA	NA	NA	NA	NA	NA	NA	56.33333333	NA	NA	NA	NA	s__Lactobacillus crispatus
AMBV-1513	NA	NA	NA	NA	NA	NA	NA	NA	49	NA	NA	NA	NA	s__Lactobacillus crispatus
