## Supplementary material for "Vitamin B_2_ Production by Vaginal Lactobacilli Promotes Symbiosis": Data S9

### Sheet: Monolayer
Explanation: Monolayers of VK2/E6E7 cells (12-well plates) were exposed to radioactive riboflavin ([14C]-riboflavin) (0.01-10 µM) for 15-120 minutes. For every condition, 5 biological replicates were included. Radioactivity of the cellular lysates (in cpm) was determined using a scintillation counter and the compounds specific activity. For every exposure time, blank controls were included (4 bio…								Blank		Specific activity	cpm/SA	nmol*min
								0.01 µM		34531.8 cpm/nmo	0.02958186	0.17749118
								0.1 µM
								1 µM
								10 µM
15 min exposure time
	1	2	3	4	5	6
A	74	72.49	72.5	62.49	68.49	65
B	70.99	87.99	248.5	76.49	71.49	78.99
C	65.99	128.99	116.99	104.49	114.49	109.49
D	72	1016.87	994.93	1209.08	1549.09	1093.01
30 min exposure time
	1	2	3	4	5	6
A	62.49	63.99	70.49	60.49	69.49	69.49
B	61.99	62.49	52.49	64.99	64.99	70.99
C	68.99	67.99	61.49	113.49	147	96.99
D	69.49	570.1	629.64	739.71	780.73	491.08
60 min exposure time
	1	2	3	4	5	6
A	67.99	58.49	60.49	68.49	60.49	64.99
B	64.99	69.49	64.49	65.49	58.49	55.49
C	61.99	56.99	78.99	72.99	93.99	86.99
D	62.49	319	208.98	188.49	235.99	281.49
120 min exposure time
	1	2	3	4	5	6
A	66.99	67.48	65.98	54.99	71.99	78.49
B	70.99	68.49	64.49	76.49	64.99	57.99
C	59.49	76	86.49	69.49	67.99	61.49
D	51.99	111.98	159.99	128.49	122.99	114.98

### Sheet: 3D transwell
Explanation: 3D structures (transwells) (12-well plates) were apically exposed to radioactive riboflavin ([3H]-riboflavin)(10 µM) for 15-120 minutes. Radioactivity of the apical and basolateral compartments was measured, as well as the cellular lysates (in cpm) using a scintillation counter. For each condition, two blank controls (biological replicates) were included.															Specific activity
															100000 cpm/nmol
															removed outlier
Incubation time	15 min exposure time			30 min exposure time			60 min exposure time			120 min exposure time
Sample site	Apicaal	Basolateraal	Lysate	Apicaal	Basolateraal	Lysate	Apicaal	Basolateraal	Lysate	Apicaal	Basolateraal	Lysate
10 uM	145410.45	290.48	1644.24	201737.93	68230.97	744.14	477820	6006.68	3625.08	358759.15	6105.33	2380.1
10 uM	122813.03	1514.32	4811.25	312375.78	1665.5	1534.45	390544	2752.66	1766.81	385306.06	4803.88	2650.29
10 uM	175530.92	/	1690.8	452222.87	5490.89	869.21	403595.37	3453.4	1754.26	462500	9858.21	3504.57
Blank	60.48	60.48	92.99	59.98	54.48	73.48	53.48	52.48	72.49	55.98	239.97	110.99
Blank	52.98	53.98	67.48	55.98	50.48	57.98	56.48	52.98	163.99	50.48	186.96	91.49
