## Supplementary material for "Vitamin B_2_ Production by Vaginal Lactobacilli Promotes Symbiosis": Data S11

### Sheet: Bacterial exposure (exp.1)
Remarks: Outlier removal (if 𝝙CT > 2.5), CT1 and CT2 are technical repeats, within one experiment, there are 3 biological replicates. NC = waterblank
Housekeeping genes
Housekeeping gene 1						Housekeeping gene 2						GEOMEAN Housekeeping genes
Target Name	Sample Name	Cт1	Cт2	Cт Mean		Target Name	Sample Name	Cт1	Cт2	Cт Mean			GAPDH	CYC1	GEOMEAN 1	GEOMEAN 2
	NC	/	/	/			NC	/	/	/		NC	/	/	/
GAPDH	Controle MRS 2	16.6504	16.393	16.5217		CYC1	Controle MRS 2	20.549	20.7337	20.6413		Controle MRS 2	16.5217	20.6413	18.467	18.717
GAPDH	Controle MRS 3	16.9574	16.9718	16.9646		CYC1	Controle MRS 3	21.1799	21.2463	21.2131		Controle MRS 3	16.9646	21.2131	18.9703
GAPDH	AMBV339 1	16.9191	16.8391	16.8791		CYC1	AMBV339 1	21.1601	21.078	21.1191		AMBV339 1	16.8791	21.1191	18.8804	20.2724
GAPDH	AMBV339 2	19.9415	19.8628	19.9021		CYC1	AMBV339 2	24.4044	24.1073	24.2558		AMBV339 2	19.9021	24.2558	21.9714
GAPDH	AMBV339 3	18.1103	18.0861	18.0982		CYC1	AMBV339 3	22.3196	22.2552	22.2874		AMBV339 3	18.0982	22.2874	20.0838
GAPDH	AMBV336 1	15.9447	15.8965	15.9206		CYC1	AMBV336 1	20.3148	19.5782	19.9465		AMBV336 1	15.9206	19.9465	17.8202	20.6527
GAPDH	AMBV336 2	20.5406	20.3722	20.4564		CYC1	AMBV336 2	24.9247	24.9342	24.9295		AMBV336 2	20.4564	24.9295	22.5825
GAPDH	AMBV336 3	19.9033	19.8225	19.8629		CYC1	AMBV336 3	24.2106	24.0369	24.1238		AMBV336 3	19.8629	24.1238	21.8899
GAPDH	RC14 1	16.2209	Undetermined	16.2209		CYC1	RC14 1	20.7268	20.705	20.7159		RC14 1	16.2209	20.7159	18.3311	20.676
GAPDH	RC14 2	21.2524	Undetermined	21.2524		CYC1	RC14 2	25.8959	26.108	26.0019		RC14 2	21.2524	26.0019	23.5075
GAPDH	RC14 3	18.3874	18.3686	18.378		CYC1	RC14 3	22.876	22.9107	22.8933		RC14 3	18.378	22.8933	20.5118
GAPDH	LGG 1	16.1037	16.1425	16.1231		CYC1	LGG 1	20.4652	20.3716	20.4184		LGG 1	16.1231	20.4184	18.1441	20.1252
GAPDH	LGG 2	20.6267	20.6623	20.6445		CYC1	LGG 2	25.3526	25.6659	25.5092		LGG 2	20.6445	25.5092	22.9483
GAPDH	LGG 3	17.3519	17.5506	17.4513		CYC1	LGG 3	21.9881	21.9335	21.9608		LGG 3	17.4513	21.9608	19.5766
GAPDH	Candida 1	16.1176	26.2807	26.2807		CYC1	Candida 1	30.8565	31.6734	31.265		Candida 1	26.2807	31.265	28.6647	27.1845
GAPDH	Candida 2	20.6579	22.3681	21.513		CYC1	Candida 2	26.9921	27.5044	27.2482		Candida 2	21.513	27.2482	24.2114
GAPDH	Candida 3	26.4066	26.4675	26.437		CYC1	Candida 3	31.6739	31.7149	31.6944		Candida 3	26.437	31.6944	28.9466
Target genes
IL-7 (raw data)
Target Name	Sample Name	Cт1	Cт2	Cт Mean	GEOMEAN 2	Delta Ct	Mean Delta Ct(control)	Delta (Delta Ct)	2^Delta (Delta Ct)
	NC	/	/	/	/	/	/	/	/
IL-7	Controle MRS 2	34.28	34.6106	34.4453	18.7186	15.7267	16.633	-0.906277	1.8742
IL-7	Controle MRS 3	36.2096	36.3061	36.2579		17.5392		0.906277	0.53356
IL-7	AMBV339 1	31.5393	31.141	31.3402	20.3119	11.0283		-5.60469	48.6608
IL-7	AMBV339 2	32.1934	32.7682	32.4808		12.1689		-4.46407	22.0709
IL-7	AMBV339 3	32.1381	31.8016	31.9699		11.658		-4.975	31.4502
IL-7	AMBV336 1	33.4633	32.8294	33.1463	20.7642	12.3821		-4.25082	19.0381
IL-7	AMBV336 2	34.6605	Undetermined	34.6605		13.8963		-2.73669	6.66541
IL-7	AMBV336 3	33.4043	Undetermined	33.4043		12.6401		-3.99282	15.9206
IL-7	RC14 1	36.466	34.7727	35.6194	20.7835	14.8359		-1.79707	3.47513
IL-7	RC14 2	36.1292	35.08	35.6046		14.8211		-1.81183	3.51088
IL-7	RC14 3	36.1041	35.0668	35.5855		14.802		-1.83098	3.55779
IL-7	LGG 1	34.6011	35.2846	34.9429	20.223	14.7199		-1.9131	3.76617
IL-7	LGG 2	Undetermined	Undetermined	Undetermined		/		/	/
IL-7	LGG 3	Undetermined	36.2376	36.2376		16.0146		-0.618308	1.53507
IL-12 (raw data)
Target Name	Sample Name	Cт1	Cт2	Cт Mean	GEOMEAN 2	Delta Ct	Mean Delta Ct(control)	Delta (Delta Ct)	2^Delta (Delta Ct)
	NC	/	/	/	/	/		/
IL12	Controle MRS 2	33.7389	34.1455	33.9422	18.7186	15.2236	15.4269	-0.203287	1
IL12	Controle MRS 3	35.2831	Undetermined	35.2831		/		/
IL12	AMBV339 1	34.0771	32.9408	33.5089	20.3119	13.197		-2.22982	4.69076
IL12	AMBV339 2	37.0556	36.0798	36.5677		16.2558		0.828958	0.562936
IL12	AMBV339 3	33.4355	33.9921	33.7138		13.4019		-2.02495	4.06978
IL12	AMBV336 1	32.7844	33.0066	32.8955	20.7642	12.1313		-3.29553	9.8187
IL12	AMBV336 2	Undetermined	34.3533	34.3533		13.5891		-1.83778	3.5746
IL12	AMBV336 3	Undetermined	36.1776	36.1776		15.4134		-0.0134998	1.0094
IL12	RC14 1	33.4365	32.7887	33.1126	20.7835	12.3291		-3.09776	8.56091
IL12	RC14 2	Undetermined	36.1419	36.1419		15.3584		-0.0684045	1.04856
IL12	RC14 3	33.8788	33.7499	33.8143		13.0308		-2.39603	5.26351
IL12	LGG 1	33.5626	34.323	33.9428	20.223	13.7198		-1.70703	3.26487
IL12	LGG 2	36.2945	Undetermined	36.2945		16.0715		0.64462	0.639661
IL12	LGG 3	Undetermined	Undetermined	/		/		/	/
IL-15 (raw data)
Target Name	Sample Name	Cт1	Cт2	Cт Mean	GEOMEAN 2	Delta Ct	Mean Delta Ct(control)	Delta (Delta Ct)	2^Delta (Delta Ct)
	NC	/	/	/	/
IL15	Controle MRS 2	27.7756	27.68	27.7278	18.7186	9.00914	9.08829	-0.079154	1.0564
IL15	Controle MRS 3	27.8506	27.9216	27.8861		9.16745		0.079154	0.946613
IL15	AMBV339 1	27.6833	27.7248	27.704	20.3119	7.39213		-1.69616	3.24037
IL15	AMBV339 2	30.5109	30.7088	30.6098		10.2979		1.20964	0.432375
IL15	AMBV339 3	28.6081	Undetermined	28.6081		8.29618		-0.792114	1.73161
IL15	AMBV336 1	27.1876	33.371	27.1876	20.7642	6.42343		-2.66486	6.34167
IL15	AMBV336 2	30.3515	30.4413	30.3964		9.63221		0.543914	0.685907
IL15	AMBV336 3	27.2713	29.0531	27.2949		6.53073		-2.55756	5.88712
IL15	RC14 1	29.7239	27.3186	29.3885	20.7835	8.60501		-0.483286	1.39792
IL15	RC14 2	30.5613	30.7142	30.6378		9.85427		0.765974	0.588056
IL15	RC14 3	28.753	28.7782	28.7656		7.98214		-1.10615	2.1527
IL15	LGG 1	27.2965	27.4452	27.3708	20.223	7.1478		-1.94049	3.83836
IL15	LGG 2	31.6081	31.6843	31.6462		11.4232		2.3349	0.19821
IL15	LGG 3	28.4281	28.5157	28.4719		8.2489		-0.839388	1.78929
IL-8 (raw data)
Target Name	Sample Name	Cт1	Cт2	Cт Mean	GEOMEAN 2	Delta Ct	Mean Delta Ct(control)	Delta (Delta Ct)	2^Delta (Delta Ct)
	NC	/	/	/	/	/
IL-8	Controle MRS 2	24.4265	24.6952	24.5609	18.7186	5.84223	6.26963	-0.427403	1.34481
IL-8	Controle MRS 3	25.5398	25.2916	25.4157		6.69703		0.427403	0.743599
IL-8	AMBV339 1	19.1502	18.9928	19.0715	20.3119	-1.24037		-7.51	182.278
IL-8	AMBV339 2	22.2898	21.927	22.1084		1.79652		-4.47311	22.2095
IL-8	AMBV339 3	20.1516	20.0047	20.0782		-0.23371		-6.50334	90.7194
IL-8	AMBV336 1	22.7959	22.9845	22.8902	20.7642	2.12597		-4.14366	17.6753
IL-8	AMBV336 2	27.1595	27.0651	27.1123		6.3481		0.078472	0.94706
IL-8	AMBV336 3	26.1168	26.0563	26.0866		5.32239		-0.947234	1.92817
IL-8	RC14 1	23.3408	22.4761	22.9085	20.7835	2.12499		-4.14463	17.6872
IL-8	RC14 2	28.7373	28.3507	28.544		7.7605		1.49087	0.355798
IL-8	RC14 3	25.1103	24.4815	24.7959		4.01239		-2.25724	4.78077
IL-8	LGG 1	22.7482	22.445	22.5966	20.223	2.37362		-3.89601	14.8873
IL-8	LGG 2	27.8035	27.9115	27.8575		7.63449		1.36486	0.388271
IL-8	LGG 3	24.7756	24.3249	24.5502		4.32723		-1.94239	3.84343
IL-6 (raw data)
Target Name	Sample Name	Cт1	Cт2	Cт Mean	GEOMEAN 2	Delta Ct	Mean Delta Ct(control)	Delta (Delta Ct)	2^Delta (Delta Ct)
	NC	/	/	/	/	/
IL-6	Controle MRS 2	26.223	26.4911	26.3571	18.7186	7.63841	8.21421	-0.5758	1.4905
IL-6	Controle MRS 3	27.5087	Undetermined	27.5087		8.79001		0.5758	0.670914
IL-6	AMBV339 1	23.965	27.0091	27.0091	20.3119	6.69716		-1.51706	2.86206
IL-6	AMBV339 2	28.5704	28.3934	28.4819		8.16999		-0.0442204	1.03113
IL-6	AMBV339 3	26.6578	27.0222	26.84		6.5281		-1.68611	3.21788
IL-6	AMBV336 1	26.1904	25.4468	25.8186	20.7642	5.05444		-3.15978	8.93691
IL-6	AMBV336 2	29.7087	30.3136	30.0112		9.24696		1.03275	0.488779
IL-6	AMBV336 3	33.3175	31.5932	32.4553		11.6911		3.47691	0.0898145
IL-6	RC14 1	25.8317	25.8664	25.849	20.7835	5.06556		-3.14865	8.86827
IL-6	RC14 2	32.9533	31.4447	32.199		11.4155		3.20132	0.108719
IL-6	RC14 3	30.245	29.6397	29.9424		9.15888		0.94467	0.519548
IL-6	LGG 1	26.5477	26.4459	26.4968	20.223	6.2738		-1.94042	3.83816
IL-6	LGG 2	32.8789	Undetermined	32.8789		12.6559		4.44169	0.0460169
IL-6	LGG 3	29.6581	29.3095	29.4838		9.2608		1.04659	0.484112
IL-18 (raw data)
Target Name	Sample Name	Cт1	Cт2	Cт Mean	GEOMEAN 2	Delta Ct	Mean Delta Ct(control)	Delta (Delta Ct)	2^Delta (Delta Ct)
	NC	/	/	/	/
IL-18	Controle MRS 2	22.2617	22.231	22.2464	18.7186	3.52771	3.45043	0.0772838	0.94784
IL-18	Controle MRS 3	21.8022	22.3814	22.0918		3.37314		-0.0772839	1.05503
IL-18	AMBV339 1	21.9571	22.0539	22.0055	20.3119	1.69362		-1.75681	3.3795
IL-18	AMBV339 2	24.8011	24.9717	24.8864		4.57451		1.12408	0.458794
IL-18	AMBV339 3	23.5303	23.8223	23.6763		3.36443		-0.085999	1.06142
IL-18	AMBV336 1	21.8218	22.1832	22.0025	20.7642	1.23833		-2.2121	4.63349
IL-18	AMBV336 2	24.8266	25.1117	24.9692		4.20496		0.754534	0.592738
IL-18	AMBV336 3	24.9208	25.0019	24.9613		4.19713		0.746703	0.595964
IL-18	RC14 1	22.2436	22.2067	22.2252	20.7835	1.44167		-2.00876	4.02436
IL-18	RC14 2	25.9645	26.0362	26.0003		5.21684		1.76642	0.293938
IL-18	RC14 3	23.7017	23.8506	23.7762		2.99268		-0.457746	1.37339
IL-18	LGG 1	21.7149	21.9397	21.8273	20.223	1.60434		-1.84609	3.59523
IL-18	LGG 2	24.8019	25.1387	24.9703		4.74729		1.29686	0.40701
IL-18	LGG 3	22.2922	22.694	22.4931		2.27007		-1.18036	2.26633

### Sheet: Bacterial exposure (exp.2)
Remarks: Outlier removal (if 𝝙CT > 2.5), CT1 and CT2 are technical repeats, within one experiment, there are 3 biological replicates. NC = waterblank
Housekeeping genes
GAPDH (raw data)						CYC1 (raw data)						GEOMEAN Housekeeping genes
Target Name	Sample Name	Cт1	Cт2	GAPDH Cт Mean (no outliers)		Target Name	Sample Name	Cт1	Cт2	CYC1 Cт Mean (no outliers)			GAPDH Cт Mean (no outliers)	CYC1 Cт Mean (no outliers)	GEOMEAN 1	GEOMEAN 2
	NC	/	/	/			NC	/	/	/		NC	/	/	/
GAPDH	Controle MRS 2	16.8803	16.5586	16.7194		CYC1	Controle MRS 2	18.1104	17.6747	17.8926		Controle MRS 2	16.7194	17.8926	17.296	16.7537
GAPDH	Controle MRS 3	15.9221	15.3758	15.6489		CYC1	Controle MRS 3	16.9382	16.7204	16.8293		Controle MRS 3	15.6489	16.8293	16.2284
GAPDH	AMBV339 1	16.702	16.9642	16.8331		CYC1	AMBV339 1	17.9705	17.8853	17.9279		AMBV339 1	16.8331	17.9279	17.3719	17.0585
GAPDH	AMBV339 2	15.7287	16.2408	15.9848		CYC1	AMBV339 2	17.6652	17.7027	17.684		AMBV339 2	15.9848	17.684	16.8129
GAPDH	AMBV339 3	16.0806	16.0003	16.0404		CYC1	AMBV339 3	18.1022	17.9121	18.0071		AMBV339 3	16.0404	18.0071	16.9954
GAPDH	AMBV336 1	14.4979	14.4019	14.4499		CYC1	AMBV336 1	16.1225	22.5591	16.1225		AMBV336 1	14.4499	16.1225	15.2633	16.3533
GAPDH	AMBV336 2	16.3865	16.1688	16.2777		CYC1	AMBV336 2	17.4312	17.4872	17.4592		AMBV336 2	16.2777	17.4592	16.8581
GAPDH	AMBV336 3	16.3059	16.1516	16.2287		CYC1	AMBV336 3	17.8136	17.7876	17.8006		AMBV336 3	16.2287	17.8006	16.9965
GAPDH	RC14 1	16.0166	15.8436	15.9301		CYC1	RC14 1	18.1184	17.9438	18.0311		RC14 1	15.9301	18.0311	16.9481	16.9328
GAPDH	RC14 2	16.0738	15.9506	16.0122		CYC1	RC14 2	18.1632	17.8887	18.026		RC14 2	16.0122	18.026	16.9892
GAPDH	RC14 3	15.3721	15.6975	15.5348		CYC1	RC14 3	18.3558	18.2465	18.3012		RC14 3	15.5348	18.3012	16.8613
GAPDH	LGG 1	16.3188	16.2523	16.2855		CYC1	LGG 1	18.5594	18.4088	18.4841		LGG 1	16.2855	18.4841	17.35	16.9096
GAPDH	LGG 2	16.1864	16.3999	16.2932		CYC1	LGG 2	17.535	17.5985	17.5668		LGG 2	16.2932	17.5668	16.918
GAPDH	LGG 3	15.385	15.3778	15.3814		CYC1	LGG 3	17.4784	17.802	17.6402		LGG 3	15.3814	17.6402	16.4721
GAPDH	Candida 1	16.1381	15.2079	15.673		CYC1	Candida 1	18.4936	18.2488	18.3712		Candida 1	15.673	18.3712	16.9685	16.8528
GAPDH	Candida 2	15.762	15.5772	15.6696		CYC1	Candida 2	18.3168	18.1927	18.2548		Candida 2	15.6696	18.2548	16.9129
GAPDH	Candida 3	15.4328	15.3878	15.4103		CYC1	Candida 3	18.2987	17.8033	18.051		Candida 3	15.4103	18.051	16.6784
Target genes
IL-7 (raw data)
Target Name	Sample Name	Cт1	Cт2	Cт Mean	GEOMEAN 2	Delta Ct	Mean Delta Ct(control)	Delta (Delta Ct)	2^Delta (Delta Ct)
	NC	/	/	/
IL-7	Controle MRS 2	35.1492	34.4968	34.823	16.7537	18.0693	18.4454	-0.376106	1.29783
IL-7	Controle MRS 3	34.9535	36.1969	35.5752		18.8215		0.376106	0.770514
IL-7	AMBV339 1	34.5193	35.2337	34.8765	17.0585	17.818		-0.627377	1.54475
IL-7	AMBV339 2	33.9164	34.3962	34.1563		17.0978		-1.34754	2.54478
IL-7	AMBV339 3	36.4216	35.2338	35.8277		18.7693		0.323883	0.798917
IL-7	AMBV336 1	33.3366	Undetermined	33.3366	16.3533	16.9833		-1.46205	2.755
IL-7	AMBV336 2	34.9764	34.916	34.9462		18.5929		0.14752	0.902801
IL-7	AMBV336 3	34.2689	34.7762	34.5225		18.1692		-0.276144	1.21095
IL-7	RC14 1	34.8576	34.5999	34.7287	16.9328	17.7959		-0.649463	1.56858
IL-7	RC14 2	35.5865	35.5914	35.589		18.6562		0.21077	0.864076
IL-7	RC14 3	34.7947	35.226	35.0103		18.0776		-0.367836	1.29042
IL-7	LGG 1	35.942	35.5903	35.7661	16.9096	18.8565		0.411138	0.75203
IL-7	LGG 2	34.3631	36.3004	35.3317		18.4221		-0.0232607	1.01625
IL-7	LGG 3	33.0543	34.4213	33.7378		16.8283		-1.61714	3.06766
IL-7	Candida 1	31.394	31.3289	31.3615	16.8528	14.5087		-3.93673	15.3135
IL-7	Candida 2	31.2265	31.2244	31.2254		14.3726		-4.07279	16.8279
IL-7	Candida 3	30.3054	30.2373	30.2713		13.4185		-5.02687	32.6016
IL-12 (raw data)
Target Name	Sample Name	Cт1	Cт2	Cт Mean	GEOMEAN 2	Delta Ct	Mean Delta Ct(control)	Delta (Delta Ct)	2^Delta (Delta Ct)
	NC	/	/	/
IL-12	Controle MRS 2	33.8894	33.9723	33.9308	16.7537	17.1771	17.2596	-0.0825062	1.05886
IL-12	Controle MRS 3	34.1628	34.0289	34.0959		17.3421		0.0825062	0.944416
IL-12	AMBV339 1	33.5198	33.8453	33.6826	17.0585	16.6241		-0.635531	1.55351
IL-12	AMBV339 2	33.9366	33.8266	33.8816		16.8231		-0.436526	1.35334
IL-12	AMBV339 3	34.1532	33.9512	34.0522		16.9937		-0.265894	1.20238
IL-12	AMBV336 1	33.715	32.8268	33.2709	16.3533	16.9176		-0.342034	1.26754
IL-12	AMBV336 2	34.5007	33.706	34.1034		17.7501		0.490433	0.711812
IL-12	AMBV336 3	34.6857	33.7044	34.195		17.8417		0.582115	0.667984
IL-12	RC14 1	34.7989	33.2235	34.0112	16.9328	17.0784		-0.181219	1.13384
IL-12	RC14 2	34.2328	33.5797	33.9062		16.9734		-0.286192	1.21942
IL-12	RC14 3	36.792	35.2552	36.0236		19.0908		1.83116	0.281039
IL-12	LGG 1	37.018	35.2509	36.1344	16.9096	19.2249		1.96523	0.256098
IL-12	LGG 2	34.481	33.7847	34.1329		17.2233		-0.0363661	1.02553
IL-12	LGG 3	34.6629	33.9961	34.3295		17.4199		0.160289	0.894846
IL-12	Candida 1	33.8968	33.4776	33.6872	16.8528	16.8344		-0.425213	1.34277
IL-12	Candida 2	34.2956	35.8157	35.0556		18.2028		0.943207	0.520076
IL-12	Candida 3	36.7442	33.8931	33.8931		17.0403		-0.219361	1.16422
IL-15 (raw data)
Target Name	Sample Name	Cт1	Cт2	Cт Mean	GEOMEAN 2	Delta Ct	Mean Delta Ct(control)	Delta (Delta Ct)	2^Delta (Delta Ct)
	NC	/	/	/
IL-15	Controle MRS 2	29.2103	30.1357	29.673	16.7537	12.9193	12.8641	0.0552349	0.962438
IL-15	Controle MRS 3	29.1849	29.9402	29.5625		12.8088		-0.0552349	1.03903
IL-15	AMBV339 1	29.4533	30.3629	29.9081	17.0585	12.8496		-0.0144101	1.01004
IL-15	AMBV339 2	29.4643	29.5359	29.5001		12.4417		-0.422392	1.34015
IL-15	AMBV339 3	29.734	30.019	29.8765		12.818		-0.046034	1.03242
IL-15	AMBV336 1	27.6377	27.8353	27.7365	16.3533	11.3832		-1.48088	2.7912
IL-15	AMBV336 2	29.3677	29.3908	29.3793		13.026		0.161907	0.893843
IL-15	AMBV336 3	29.2213	29.3747	29.298		12.9447		0.0806162	0.945654
IL-15	RC14 1	29.2731	29.1182	29.1956	16.9328	12.2628		-0.601217	1.517
IL-15	RC14 2	29.3187	29.0406	29.1796		12.2468		-0.617214	1.53391
IL-15	RC14 3	29.625	29.64	29.6325		12.6997		-0.16434	1.12065
IL-15	LGG 1	30.1068	30.2563	30.1815	16.9096	13.2719		0.407875	0.753733
IL-15	LGG 2	29.0805	29.5643	29.3224		12.4128		-0.451214	1.36719
IL-15	LGG 3	30.2667	30.5376	30.4022		13.4926		0.62853	0.646835
IL-15	Candida 1	29.0128	29.3552	29.184	16.8528	12.3312		-0.53286	1.44679
IL-15	Candida 2	29.5397	29.1997	29.3697		12.5169		-0.347193	1.27208
IL-15	Candida 3	30.5504	30.2736	30.412		13.5592		0.695118	0.617659
IL-8 (raw data)
Target Name	Sample Name	Cт1	Cт2	Cт Mean	GEOMEAN 2	Delta Ct	Mean Delta Ct(control)	Delta (Delta Ct)	2^Delta (Delta Ct)
	NC	/	/	/
IL-8	Controle MRS 2	28.7066	29.5067	29.1067	16.7537	12.3529	11.4296	0.923326	0.527292
IL-8	Controle MRS 3	27.1602	27.3598	27.26		10.5063		-0.923326	1.89648
IL-8	AMBV339 1	22.4425	22.7584	22.6005	17.0585	5.54202		-5.88759	59.2028
IL-8	AMBV339 2	22.9511	22.7051	22.8281		5.7696		-5.66002	50.5632
IL-8	AMBV339 3	23.2605	23.0315	23.146		6.08751		-5.34211	40.5635
IL-8	AMBV336 1	22.9065	33.2173	22.9065	16.3533	6.55325		-4.87637	29.372
IL-8	AMBV336 2	22.73	23.081	22.9055		6.55223		-4.87738	29.3927
IL-8	AMBV336 3	22.3732	22.5109	22.4421		6.08876		-5.34085	40.5282
IL-8	RC14 1	26.2065	26.0237	26.1151	16.9328	9.18231		-2.24731	4.74796
IL-8	RC14 2	25.8255	25.9333	25.8794		8.94659		-2.48303	5.59071
IL-8	RC14 3	27.1142	27.0281	27.0712		10.1384		-1.29125	2.4474
IL-8	LGG 1	26.1549	26.3328	26.2438	16.9096	9.33426		-2.09536	4.27332
IL-8	LGG 2	26.0054	25.8367	25.9211		9.01149		-2.41813	5.34477
IL-8	LGG 3	25.6406	26.3374	25.989		9.07942		-2.35019	5.09893
IL-8	Candida 1	19.208	19.0172	19.1126	16.8528	2.2598		-9.16981	575.956
IL-8	Candida 2	18.9621	18.6868	18.8245		1.97166		-9.45796	703.283
IL-8	Candida 3	18.6124	18.4634	18.5379		1.68511		-9.74451	857.806
IL-6 (raw data)
Target Name	Sample Name	Cт1	Cт2	Cт Mean	GEOMEAN 2	Delta Ct	Mean Delta Ct(control)	Delta (Delta Ct)	2^Delta (Delta Ct)
	NC	/	/	/
IL-6	Controle MRS 2	33.53	33.9411	33.7356	16.7537	16.9818	16.0981	0.883766	0.541951
IL-6	Controle MRS 3	32.0687	31.8673	31.968		15.2143		-0.883766	1.84519
IL-6	AMBV339 1	30.8841	30.7513	30.8177	17.0585	13.7593		-2.33881	5.05883
IL-6	AMBV339 2	29.8182	29.5003	29.6592		12.6008		-3.49732	11.2927
IL-6	AMBV339 3	30.0874	29.8775	29.9824		12.924		-3.17411	9.02616
IL-6	AMBV336 1	28.3172	28.2078	28.2625	16.3533	11.9092		-4.18886	18.2378
IL-6	AMBV336 2	29.6811	29.4879	29.5845		13.2312		-2.86686	7.29475
IL-6	AMBV336 3	29.8954	29.763	29.8292		13.4759		-2.62218	6.1568
IL-6	RC14 1	31.5302	31.6283	31.5793	16.9328	14.6465		-1.45159	2.73509
IL-6	RC14 2	31.4748	31.1514	31.3131		14.3803		-1.71779	3.28932
IL-6	RC14 3	32.5897	32.9729	32.7813		15.8485		-0.249599	1.18888
IL-6	LGG 1	32.2287	31.483	31.8558	16.9096	14.9463		-1.15182	2.22193
IL-6	LGG 2	31.8021	31.6395	31.7208		14.8112		-1.28685	2.43995
IL-6	LGG 3	30.9672	31.024	30.9956		14.086		-2.01207	4.03361
IL-6	Candida 1	27.6968	27.9666	27.8317	16.8528	10.9789		-5.11917	34.7554
IL-6	Candida 2	27.5072	27.2845	27.3958		10.543		-5.55504	47.0147
IL-6	Candida 3	26.3217	25.9583	26.14		9.28719		-6.81089	112.274
IL-18 (raw data)
Target Name	Sample Name	Cт1	Cт2	Cт Mean	GEOMEAN 2	Delta Ct	Mean Delta Ct(control)	Delta (Delta Ct)	2^Delta (Delta Ct)
	NC	/	/	/
IL-18	Controle MRS 2	22.877	22.8603	22.8686	16.7537	6.11492	5.64313	0.471789	0.72107
IL-18	Controle MRS 3	21.9813	21.8688	21.9251		5.17134		-0.471789	1.38683
IL-18	AMBV339 1	22.5371	22.382	22.4595	17.0585	5.40106		-0.24204	1.18266
IL-18	AMBV339 2	22.4403	23.4569	22.9486		5.89011		0.247005	0.842644
IL-18	AMBV339 3	23.5087	23.4909	23.4998		6.44132		0.798219	0.575059
IL-18	AMBV336 1	20.8672	20.841	20.8541	16.3533	4.50083		-1.14227	2.20728
IL-18	AMBV336 2	22.945	22.8337	22.8894		6.53607		0.892965	0.538506
IL-18	AMBV336 3	22.6535	22.4562	22.5549		6.20158		0.558473	0.67902
IL-18	RC14 1	22.8056	22.7785	22.792	16.9328	5.85923		0.216125	0.860874
IL-18	RC14 2	22.5781	23.1518	22.865		5.93217		0.289066	0.818432
IL-18	RC14 3	22.7976	22.7247	22.7611		5.82834		0.185236	0.879505
IL-18	LGG 1	22.9261	22.972	22.9491	16.9096	6.03949		0.396382	0.759761
IL-18	LGG 2	22.8967	23.0192	22.9579		6.04832		0.405221	0.755121
IL-18	LGG 3	23.4142	23.4256	23.4199		6.51032		0.867219	0.548203
IL-18	Candida 1	22.7917	22.6922	22.742	16.8528	5.88914		0.246038	0.843209
IL-18	Candida 2	23.2432	23.2308	23.237		6.38419		0.741084	0.598289
IL-18	Candida 3	23.1729	23.4398	23.3063		6.45349		0.810392	0.570227

### Sheet: Supernatant exposure (exp.1)
Remarks: Outlier removal , CT1 and CT2 are technical repeats, within one experiment, there are 3 biological replicates. NC = waterblank
Housekeeping genes
GAPDH (raw data)						CYC1 (raw data)						GEOMEAN Housekeeping genes
Target Name	Sample Name	Cт	Cт	Cт Mean		Target Name	Sample Name	Cт	Cт	Cт Mean			CYC1	GAPDH	GEOMEAN 1	GEOMEAN 2
	NC	/	/	/			NC	/	/	/		NC	/	/	/
CYC1	Controle MRS 2	19.8803	19.1139	19.4971		GAPDH	Controle MRS 2	15.3984	15.4795	15.439		Controle MRS 2	15.439	19.4971	17.3498	17.3894
CYC1	Controle MRS 3	19.5946	19.9448	19.7697		GAPDH	Controle MRS 3	15.4054	15.3255	15.3655		Controle MRS 3	15.3655	19.7697	17.429
CYC1	AMBV339 1	19.7826	19.617	19.6998		GAPDH	AMBV339 1	15.3054	15.3015	15.3035		AMBV339 1	15.3035	19.6998	17.363	17.518
CYC1	AMBV339 2	20.2015	19.6639	19.9327		GAPDH	AMBV339 2	15.2912	15.2306	15.2609		AMBV339 2	15.2609	19.9327	17.4411
CYC1	AMBV339 3	20.6472	19.9317	20.2894		GAPDH	AMBV339 3	15.5682	15.4887	15.5284		AMBV339 3	15.5284	20.2894	17.75
CYC1	AMBV336 1	20.2421	20.7919	20.517		GAPDH	AMBV336 1	15.6697	15.533	15.6013		AMBV336 1	15.6013	20.517	17.8911	17.5791
CYC1	AMBV336 2	19.8624	20.2117	20.037		GAPDH	AMBV336 2	15.2165	15.2114	15.214		AMBV336 2	15.214	20.037	17.4597
CYC1	AMBV336 3	19.9231	20.0518	19.9875		GAPDH	AMBV336 3	15.1255	15.122	15.1237		AMBV336 3	15.1237	19.9875	17.3864
CYC1	RC14 1	20.8098	20.9616	20.8857		GAPDH	RC14 1	15.9316	15.9227	15.9271		RC14 1	15.9271	20.8857	18.2387	18.0481
CYC1	RC14 2	19.8284	20.1516	19.99		GAPDH	RC14 2	15.2855	15.1025	15.194		RC14 2	15.194	19.99	17.4278
CYC1	RC14 3	21.1319	21.3751	21.2535		GAPDH	RC14 3	16.2879	15.8414	16.0646		RC14 3	16.0646	21.2535	18.4778
CYC1	LGG 1	20.7078	21.2613	20.9845		GAPDH	LGG 1	16.7607	16.3597	16.5602		LGG 1	16.5602	20.9845	18.6416	18.5049
CYC1	LGG 2	20.4852	20.8908	20.688		GAPDH	LGG 2	16.1367	16.1203	16.1285		LGG 2	16.1285	20.688	18.2666
CYC1	LGG 3	20.6841	21.2748	20.9794		GAPDH	LGG 3	16.4814	16.523	16.5022		LGG 3	16.5022	20.9794	18.6066
CYC1	Candida 1	20.7787	21.3856	21.0821		GAPDH	Candida 1	16.2542	16.0558	16.155		Candida 1	16.155	21.0821	18.4549	18.676
CYC1	Candida 2	21.6395	21.8129	21.7262		GAPDH	Candida 2	16.6237	16.6744	16.649		Candida 2	16.649	21.7262	19.0189
CYC1	Candida 3	21.2022	21.6019	21.4021		GAPDH	Candida 3	16.4485	15.7223	16.0854		Candida 3	16.0854	21.4021	18.5543
Target genes
IL-7 (raw data)
Target Name	Sample Name	Cт1	Cт2	Cт Mean	GEOMEAN 2	Delta Ct	Mean Delta Ct(control)	Delta (Delta Ct)	2^Delta (Delta Ct)
	NC	/	/	/
IL-7	Controle MRS 2	Undetermined	33.9687	33.9687	17.3894	16.5793	16.5793	0	1
IL-7	Controle MRS 3	26.3013	26.5102							Outlier based on the 2 experiments
IL-7	AMBV339 1	31.6513	32.023	31.8371	17.518	14.3191		-2.26025	4.79074
IL-7	AMBV339 2	31.758	32.9154	32.3367		14.8186		-1.76071	3.38864
IL-7	AMBV339 3	32.3681	32.5125	32.4403		14.9223		-1.65707	3.15374
IL-7	AMBV336 1	32.6881	32.1543	32.4212	17.5791	14.8421		-1.73721	3.33391
IL-7	AMBV336 2	32.0438	32.5414	32.2926		14.7135		-1.86584	3.6448
IL-7	AMBV336 3	31.9082	31.7794	31.8438		14.2647		-2.3146	4.97468
IL-7	RC14 1	33.7022	Undetermined	33.7022	18.0481	15.6541		-0.925238	1.899
IL-7	RC14 2	33.218	32.9325	33.0752		15.0271		-1.5522	2.93263
IL-7	RC14 3	32.8933	32.8057	32.8495		14.8014		-1.77792	3.42931
IL-7	LGG 1	36.9633	33.5294	35.2463	18.5049	16.7414		0.162075	0.893739
IL-7	LGG 2	33.7699	34.0144	33.8922		15.3872		-1.1921	2.28485
IL-7	LGG 3	33.9447	35.8625	34.9036		16.3987		-0.180646	1.13339
IL-7	Candida 1	32.9404	32.8686	32.9045	18.676	14.2285		-2.35085	5.10126
IL-7	Candida 2	33.1797	32.9445	33.0621		14.3861		-2.19328	4.57344
IL-7	Candida 3	33.2436	35.0384	34.141		15.465		-1.11437	2.165
IL-6 (raw data)
Target Name	Sample Name	Cт1	Cт2	Cт Mean	GEOMEAN 2	Delta Ct	Mean Delta Ct(control)	Delta (Delta Ct)	2^Delta (Delta Ct)
	NC	/	/	/
IL-6	Controle MRS 2	29.4485	29.9354	29.692	17.3894	12.3026	10.9238	1.37878	0.384544
IL-6	Controle MRS 3	26.934	26.9348	26.9344		9.54501		-1.37878	2.60048
IL-6	AMBV339 1	23.4058	23.9298	23.6678	17.518	6.14975		-4.77404	27.3609
IL-6	AMBV339 2	24.4074	24.6729	24.5402		7.02215		-3.90164	14.9455
IL-6	AMBV339 3	24.4086	24.6996	24.5541		7.03606		-3.88772	14.802
IL-6	AMBV336 1	24.4198	24.6347	24.5273	17.5791	6.94818		-3.9756	15.7317
IL-6	AMBV336 2	23.3727	23.7367	23.5547		5.97562		-4.94817	30.8707
IL-6	AMBV336 3	23.7717	24.1041	23.9379		6.35884		-4.56495	23.6693
IL-6	RC14 1	25.9596	26.0639	26.0117	18.0481	7.96362		-2.96017	7.78214
IL-6	RC14 2	25.1439	25.3604	25.2522		7.20406		-3.71973	13.175
IL-6	RC14 3	26.7937	27.0106	26.9022		8.85406		-2.06973	4.19807
IL-6	LGG 1	29.0094	29.3669	29.1882	18.5049	10.6833		-0.240527	1.18142
IL-6	LGG 2	28.9322	29.3544	29.1433		10.6384		-0.285418	1.21876
IL-6	LGG 3	29.3028	29.6876	29.4952		10.9903		0.0664858	0.954961
IL-6	Candida 1	25.9737	25.6315	25.8026	18.676	7.1266		-3.79719	13.9017
IL-6	Candida 2	26.2345	26.0792	26.1569		7.48083		-3.44296	10.8751
IL-6	Candida 3	25.3769	25.8735	25.6252		6.94918		-3.97461	15.7209
IL-8 (raw data)
Target Name	Sample Name	Cт1	Cт2	Cт Mean	GEOMEAN 2	Delta Ct	Mean Delta Ct(control)	Delta (Delta Ct)	2^Delta (Delta Ct)
	NC	/	/	/
IL-8	Controle MRS 2	24.4962	24.3451	24.4206	17.3894	7.03124	7.16425	-0.133013	1.09658
IL-8	Controle MRS 3	24.8733	24.5	24.6867		7.29726		0.133013	0.911925
IL-8	AMBV339 1	20.1827	19.7772	19.98	17.518	2.46193		-4.70232	26.0339
IL-8	AMBV339 2	20.293	20.1148	20.2039		2.68581		-4.47844	22.2918
IL-8	AMBV339 3	20.4731	20.1709	20.322		2.80394		-4.36031	20.5393
IL-8	AMBV336 1	20.6195	20.1494	20.3844	17.5791	2.80536		-4.35889	20.519
IL-8	AMBV336 2	19.9709	19.6921	19.8315		2.25242		-4.91183	30.1028
IL-8	AMBV336 3	20.226	19.5688	19.8974		2.31832		-4.84593	28.7588
IL-8	RC14 1	22.9313	22.3034	22.6173	18.0481	4.56925		-2.595	6.04191
IL-8	RC14 2	22.7929	21.9759	22.3844		4.33626		-2.82799	7.10086
IL-8	RC14 3	23.7636	23.332	23.5478		5.49966		-1.66459	3.17023
IL-8	LGG 1	26.5904	26.848	26.7192	18.5049	8.21427		1.05002	0.48296
IL-8	LGG 2	26.2625	26.0931	26.1778		7.67291		0.508665	0.702873
IL-8	LGG 3	26.6834	26.7398	26.7116		8.20666		1.04241	0.485516
IL-8	Candida 1	20.2162	21.0167	20.6164	18.676	1.94039		-5.22386	37.3714
IL-8	Candida 2	21.0888	21.5324	21.3106		2.63459		-4.52966	23.0974
IL-8	Candida 3	20.3349	21.5749	20.9549		2.27888		-4.88537	29.5558
IL-12 (raw data)
Target Name	Sample Name	Cт1	Cт2	Cт Mean	GEOMEAN 2	Delta Ct	Mean Delta Ct(control)	Delta (Delta Ct)	2^Delta (Delta Ct)
	NC	/	/	/
IL-12	Controle MRS 2	35.6848	34.2188	34.9518	17.3894	17.5624	17.5624	0	1
IL-12	Controle MRS 3	26.2824	26.688							Outlier based on the 2 experiments
IL-12	AMBV339 1	34.3303	33.8433	34.0868	17.518	16.5688		-0.993621	1.99118
IL-12	AMBV339 2	34.1455	33.3323	33.7389		16.2209		-1.34151	2.53416
IL-12	AMBV339 3	36.2395	34.6357	35.4376		17.9195		0.357163	0.780698
IL-12	AMBV336 1	34.2037	34.864	34.5338	17.5791	16.9547		-0.607636	1.52376
IL-12	AMBV336 2	34.2152	34.9034	34.5593		16.9802		-0.582131	1.49706
IL-12	AMBV336 3	33.3303	34.5554	33.9428		16.3637		-1.19864	2.29523
IL-12	RC14 1	34.8542	35.3407	35.0974	18.0481	17.0493		-0.513041	1.42706
IL-12	RC14 2	34.4836	35.5062	34.9949		16.9468		-0.615595	1.53219
IL-12	RC14 3	33.6892	36.8624	35.2758		17.2277		-0.334681	1.2611
IL-12	LGG 1	34.368	34.4995	34.4337	18.5049	15.9288		-1.63356	3.10279
IL-12	LGG 2	33.6467	34.7512	34.199		15.694		-1.86834	/
IL-12	LGG 3	35.349	34.8718	35.1104		16.6055		-0.956879	1.94111
IL-12	Candida 1	35.4255	35.9526	35.689	18.676	17.013		-0.54936	1.46344
IL-12	Candida 2	33.8851	35.1261	34.5056		15.8296		-1.73279	3.32369
IL-12	Candida 3	34.0821	33.8984	33.9902		15.3142		-2.24817	4.75079
IL-15 (raw data)
Target Name	Sample Name	Cт1	Cт2	Cт Mean	GEOMEAN 2	Delta Ct	Mean Delta Ct(control)	Delta (Delta Ct)	2^Delta (Delta Ct)
	NC	/	/	/
Il-15	Controle MRS 2	28.5692	28.5765	28.5728	17.3894	11.1834	11.458	-0.274614	1.20967
Il-15	Controle MRS 3	29.079	29.1651	29.122		11.7326		0.274614	0.826671
Il-15	AMBV339 1	29.122	29.2814	29.2017	17.518	11.6836		0.225604	0.855237
Il-15	AMBV339 2	28.7474	29.0457	28.8966		11.3785		-0.0795203	1.05667
Il-15	AMBV339 3	29.7508	29.8791	29.8149		12.2969		0.838853	0.559088
Il-15	AMBV336 1	29.4526	28.3683	28.9105	17.5791	11.3314		-0.126651	1.09176
Il-15	AMBV336 2	29.2964	29.0983	29.1974		11.6183		0.160272	0.894856
Il-15	AMBV336 3	28.9847	28.6049	28.7948		11.2157		-0.242335	1.18291
Il-15	RC14 1	29.6983	29.2006	29.4495	18.0481	11.4014		-0.0566602	1.04006
Il-15	RC14 2	29.4501	28.9421	29.1961		11.148		-0.310044	1.23975
Il-15	RC14 3	29.8172	29.8985	29.8579		11.8098		0.351741	0.783638
Il-15	LGG 1	30.4167	31.0614	30.7391	18.5049	12.2341		0.776102	0.583943
Il-15	LGG 2	29.8975	30.9183	30.4079		11.903		0.444959	0.734605
Il-15	LGG 3	30.0748	30.7594	30.4171		11.9122		0.454156	0.729937
Il-15	Candida 1	29.6939	29.9827	29.8383	18.676	11.1623		-0.295761	1.22753
Il-15	Candida 2	30.0619	30.1929	30.1274		11.4513		-0.0066868	1.00465
Il-15	Candida 3	30.7688	30.2326	30.5007		11.8247		0.366654	0.775579
IL-15 (raw data)
Target Name	Sample Name	Cт1	Cт2	Cт Mean	GEOMEAN 2	Delta Ct	Mean Delta Ct(control)	Delta (Delta Ct)	2^Delta (Delta Ct)
	NC	/	/	/
IL-18	Controle MRS 2	21.7268	22.0912	21.909	17.3894	4.51959	4.67816	-0.158574	1.11618
IL-18	Controle MRS 3	22.0753	22.377	22.2261		4.83674		0.158574	0.89591
IL-18	AMBV339 1	22.3201	22.6965	22.5083	17.518	4.99024		0.31208	0.805479
IL-18	AMBV339 2	22.1977	22.6873	22.4425		4.92446		0.246302	0.843055
IL-18	AMBV339 3	22.5043	26.9584	24.7313		7.21327		2.53511	0.172527
IL-18	AMBV336 1	22.1214	22.5778	22.3496	17.5791	4.77052		0.0923616	0.937986
IL-18	AMBV336 2	21.7758	22.779	22.2774		4.69833		0.0201685	0.986118
IL-18	AMBV336 3	22.9418	23.1268	23.0343		5.45523		0.777069	0.583551
IL-18	RC14 1	22.5453	23.5973	23.0713	18.0481	5.02319		0.345025	0.787295
IL-18	RC14 2	22.0837	22.9624	22.523		4.47493		-0.203229	1.15127
IL-18	RC14 3	22.7521	23.6629	23.2075		5.15943		0.481268	0.716348
IL-18	LGG 1	23.2153	23.9191	23.5672	18.5049	5.06225		0.384087	0.766264
IL-18	LGG 2	22.7246	23.2699	22.9973		4.49233		-0.185831	1.13747
IL-18	LGG 3	22.6932	23.4417	23.0674		4.56251		-0.115652	1.08346
IL-18	Candida 1	23.2	22.5967	22.8984	18.676	4.22232		-0.45584	1.37158
IL-18	Candida 2	23.3494	23.3007	23.3251		4.64902		-0.0291411	1.0204
IL-18	Candida 3	23.2903	23.2604	23.2754		4.59936		-0.0788008	1.05614

### Sheet: Supernatant exposure (exp.2)
Remarks: Outlier removal (if 𝝙CT > 2.5), CT1 and CT2 are technical repeats, within one experiment, there are 3 biological replicates. NC = waterblank
Housekeeping genes
GAPDH (raw data)						CYC1 (raw data)						GEOMEAN Housekeeping genes
Target Name	Sample Name	Cт	Cт	Cт Mean		Target Name	Sample Name		Cт	Cт Mean			CYC1	GAPDH	GEOMEAN 1	GEOMEAN 2
	NC	/	/	/			NC	/	/	/		NC	/	/	/
CYC1	Controle MRS 2	20.9198	21.3989	21.1593		GAPDH	Controle MRS 2	16.9774	16.5085	16.7429		Controle MRS 2	21.1593	16.7429	18.8221	18.8783
CYC1	Controle MRS 3	20.9056	21.3836	21.1446		GAPDH	Controle MRS 3	16.9318	16.9791	16.9555		Controle MRS 3	21.1446	16.9555	18.9345
CYC1	AMBV339 1	18.9348	19.8764	19.4056		GAPDH	AMBV339 1	15.1694	15.215	15.1922		AMBV339 1	19.4056	15.1922	17.1702	17.2954
CYC1	AMBV339 2	19.8197	19.9853	19.9025		GAPDH	AMBV339 2	15.4309	15.4085	15.4197		AMBV339 2	19.9025	15.4197	17.5183
CYC1	AMBV339 3	19.3128	19.6121	19.4625		GAPDH	AMBV339 3	15.2453	15.1473	15.1963		AMBV339 3	19.4625	15.1963	17.1976
CYC1	AMBV336 1	20.6901	20.868	20.779		GAPDH	AMBV336 1	16.4734	15.4108	15.9421		AMBV336 1	20.779	15.9421	18.2006	18.5082
CYC1	AMBV336 2	20.777	20.9816	20.8793		GAPDH	AMBV336 2	16.2258	16.1628	16.1943		AMBV336 2	20.8793	16.1943	18.3882
CYC1	AMBV336 3	20.7528	21.5374	21.1451		GAPDH	AMBV336 3	16.9544	16.9603	16.9573		AMBV336 3	21.1451	16.9573	18.9358
CYC1	RC14 1	19.3527	19.9605	19.6566		GAPDH	RC14 1	15.3901	15.1591	15.2746		RC14 1	19.6566	15.2746	17.3276	18.214
CYC1	RC14 2	21.0599	21.2893	21.1746		GAPDH	RC14 2	16.7366	16.8882	16.8124		RC14 2	21.1746	16.8124	18.8678
CYC1	RC14 3	20.5132	21.0332	20.7732		GAPDH	RC14 3	16.3721	16.3888	16.3804		RC14 3	20.7732	16.3804	18.4465
CYC1	LGG 1	20.9098	20.8743	20.892		GAPDH	LGG 1	15.9065	15.9499	15.9282		LGG 1	20.892	15.9282	18.2421	18.4346
CYC1	LGG 2	19.933	20.8025	20.3677		GAPDH	LGG 2	16.0066	15.935	15.9708		LGG 2	20.3677	15.9708	18.0357
CYC1	LGG 3	20.948	21.7573	21.3527		GAPDH	LGG 3	16.9468	16.9589	16.9529		LGG 3	21.3527	16.9529	19.026
CYC1	Candida 1	20.5036	21.2904	20.897		GAPDH	Candida 1	16.5071	16.3849	16.446		Candida 1	20.897	16.446	18.5384	19.2078
CYC1	Candida 2	20.3937	21.3912	20.8924		GAPDH	Candida 2	16.5196	16.6133	16.5664		Candida 2	20.8924	16.5664	18.6041
CYC1	Candida 3	22.5095	22.7539	22.6317		GAPDH	Candida 3	18.6646	18.4041	18.5344		Candida 3	22.6317	18.5344	20.4809
Target genes
IL-7 (raw data)
Target Name	Sample Name	Cт1	Cт2	Cт Mean	GEOMEAN 2	Delta Ct	Mean Delta Ct(control)	Delta (Delta Ct)	2^Delta (Delta Ct)
	NC	/	/	/
IL-7	Controle MRS 2	Undetermined	Undetermined	/	18.8783		14.3695
IL-7	Controle MRS 3	37.1571	33.2478	33.2478		14.3695		0	1
IL-7	AMBV339 1	29.6141	29.2317	29.4229	17.2954	12.1276		-2.24197	4.73044
IL-7	AMBV339 2	30.7697	29.791	30.2803		12.985		-1.38455	2.61091
IL-7	AMBV339 3	31.4378	30.5998	31.0188		13.7234		-0.646108	1.56494
IL-7	AMBV336 1	31.6289	30.7433	31.1861	18.5082	12.6779		-1.69162	3.2302
IL-7	AMBV336 2	31.489	31.4602	31.4746		12.9664		-1.40313	2.64474
IL-7	AMBV336 3	30.5679	30.2393	30.4036		11.8954		-2.47411	5.55624
IL-7	RC14 1	33.2311	33.2463	33.2387	18.214	15.0247		0.655161	0.635005
IL-7	RC14 2	33.331	Undetermined	33.331		15.117		0.747408	0.595673
IL-7	RC14 3	30.9058	31.2222	31.064		12.85		-1.51951	2.86693
IL-7	LGG 1	Undetermined	33.791	33.791	18.4346	15.3564		0.986857	0.504576
IL-7	LGG 2	31.7547	33.4267	32.5907		14.1561		-0.213445	1.15945
IL-7	LGG 3	Undetermined	31.5655	31.5655		13.1309		-1.23863	2.35975
IL-7	Candida 1	30.7013	30.756	30.7286	19.2078	11.5208		-2.8487	7.20352
IL-7	Candida 2	30.5436	30.4042	30.4739		11.2661		-3.10344	8.59464
IL-7	Candida 3	Undetermined	Undetermined
IL-6 (raw data)
Target Name	Sample Name	Cт1	Cт2	Cт Mean	GEOMEAN 2	Delta Ct	Mean Delta Ct(control)	Delta (Delta Ct)	2^Delta (Delta Ct)
	NC	/	/	/
IL-6	Controle MRS 2	29.7594	30.1402	29.9498	18.8783	11.0715	11.3426	-0.271152	1.20677
IL-6	Controle MRS 3	30.0495	30.9347	30.4921		11.6138		0.271152	0.828657
IL-6	AMBV339 1	22.0302	22.9405	22.4853	17.2954	5.18999		-6.15266	71.1435
IL-6	AMBV339 2	23.2829	23.5075	23.3952		6.09983		-5.24282	37.8657
IL-6	AMBV339 3	23.6757	23.9101	23.7929		6.49757		-4.84508	28.7419
IL-6	AMBV336 1	24.4466	24.9405	24.6936	18.5082	6.1854		-5.15725	35.685
IL-6	AMBV336 2	23.9507	24.3394	24.1451		5.63689		-5.70575	52.1919
IL-6	AMBV336 3	25.8735	26.278	26.0757		7.56755		-3.7751	13.6905
IL-6	RC14 1	24.9925	25.0589	25.0257	18.214	6.8117		-4.53095	23.118
IL-6	RC14 2	26.6111	27.1973	26.9042		8.69023		-2.65242	6.2872
IL-6	RC14 3	26.2029	26.5953	26.3991		8.18513		-3.15752	8.92293
IL-6	LGG 1	28.3127	28.4717	28.3922	18.4346	9.95759		-1.38505	2.61182
IL-6	LGG 2	26.6757	27.0748	26.8753		8.44066		-2.90198	7.47453
IL-6	LGG 3	28.6481	28.9731	28.8106		10.376		-0.96664	1.95428
IL-6	Candida 1	23.7905	24.0029	23.8967	19.2078	4.68889		-6.65376	100.689
IL-6	Candida 2	23.9812	24.2478	24.1145		4.90673		-6.43592	86.5774
IL-6	Candida 3	27.6417	27.7862	27.7139		8.50616		-2.83649	7.1428
IL-8 (raw data)
Target Name	Sample Name	Cт1	Cт2	Cт Mean	GEOMEAN 2	Delta Ct	Mean Delta Ct(control)	Delta (Delta Ct)	2^Delta (Delta Ct)
	NC	/	/	/
	Controle MRS 2	26.1223	26.4116	26.2669	18.8783	7.38861	7.49077	-0.102158	1.07338
IL-8	Controle MRS 3	26.3247	26.6177	26.4712		7.59293		0.102158	0.931639
IL-8	AMBV339 1	19.2315	19.4679	19.3497	17.2954	2.05437		-5.4364	43.3031
IL-8	AMBV339 2	19.7553	20.0058	19.8806		2.5852		-4.90557	29.9726
IL-8	AMBV339 3	20.1456	20.236	20.1908		2.89545		-4.59532	24.1729
IL-8	AMBV336 1	20.8864	20.7098	20.7981	18.5082	2.28992		-5.20085	36.7801
IL-8	AMBV336 2	20.3397	20.5278	20.4338		1.92559		-5.56518	47.3464
IL-8	AMBV336 3	21.3759	21.7535	21.5647		3.05649		-4.43428	21.6199
IL-8	RC14 1	22.1377	22.4009	22.2693	18.214	4.0553		-3.43547	10.8188
IL-8	RC14 2	23.3808	23.7712	23.576		5.362		-2.12877	4.37346
IL-8	RC14 3	22.9916	23.2133	23.1024		4.88844		-2.60234	6.07269
IL-8	LGG 1	25.8102	25.8997	25.855	18.4346	7.42036		-0.0704129	1.05002
IL-8	LGG 2	24.9538	25.0254	24.9896		6.55499		-0.935781	1.91293
IL-8	LGG 3	26.3009	26.4278	26.3643		7.92973		0.438954	0.737669
IL-8	Candida 1	20.3169	20.4962	20.4065	19.2078	1.19876		-6.29202	78.3584
IL-8	Candida 2	20.7719	21.056	20.9139		1.70614		-5.78463	55.1248
IL-8	Candida 3	24.0979	24.3181	24.208		5.0002		-2.49057	5.62
IL-12 (raw data)
Target Name	Sample Name	Cт1	Cт2	Cт Mean	GEOMEAN 2	Delta Ct	Mean Delta Ct(control)	Delta (Delta Ct)	2^Delta (Delta Ct)
	NC	/	/	/
IL-12	Controle MRS 2	34.7268	34.5029	34.6148	18.8783	15.7366	15.651	0.0855789	0.942406
IL-12	Controle MRS 3	34.7394	34.148	34.4437		15.5654		-0.0855789	1.06111
IL-12	AMBV339 1	34.4739	35.4021	34.938	17.2954	17.6426		1.99165	0.251452
IL-12	AMBV339 2	35.5399	33.8465	34.6932		17.3978		1.74684	0.297954
IL-12	AMBV339 3	33.8779	34.3982	34.138		16.8426		1.19167	0.437795
IL-12	AMBV336 1	33.6691	36.0741	34.8716	18.5082	16.3634		0.712421	0.610295
IL-12	AMBV336 2	34.6342	34.8147	34.7245		16.2163		0.56533	0.675801
IL-12	AMBV336 3	34.2843	34.3806	34.3324		15.8243		0.173286	0.88682
IL-12	RC14 1	34.1548	36.9047	35.5298	18.214	17.3158		1.66478	0.315392
IL-12	RC14 2	34.9878	34.6929	34.8403		16.6263		0.975366	0.508611
IL-12	RC14 3	33.6223	34.225	33.9236		15.7096		0.0586602	0.960155
IL-12	LGG 1	35.0244	35.1293	35.0769	18.4346	16.6423		0.991278	0.503032
IL-12	LGG 2	34.4603	34.2233	34.3418		15.9072		0.256236	0.83727
IL-12	LGG 3	33.4178	34.3667	33.8923		15.4577		-0.193311	1.14338
IL-12	Candida 1	36.703	36.8369	36.7699	19.2078	17.5621		1.91117	0.265876
IL-12	Candida 2	34.0843	35.9665	35.0254		15.8176		0.166648	0.89091
IL-12	Candida 3	36.9888	37.0083	36.9986		17.7908		2.13982	0.226909
IL-15 (raw data)
Target Name	Sample Name	Cт1	Cт2	Cт Mean	GEOMEAN 2	Delta Ct	Mean Delta Ct(control)	Delta (Delta Ct)	2^Delta (Delta Ct)
	NC	/	/	/
IL-15	Controle MRS 2	29.91	30.0309	29.9705	18.8783	11.0922	11.2617	-0.169536	1.1247
IL-15	Controle MRS 3	30.4015	30.2176	30.3096		11.4313		0.169536	0.889129
IL-15	AMBV339 1	29.5247	29.5228	29.5237	17.2954	12.2284		0.966659	0.51169
IL-15	AMBV339 2	28.9236	28.8633	28.8935		11.5981		0.336375	0.792029
IL-15	AMBV339 3	29.4247	29.5853	29.505		12.2096		0.947892	0.518389
IL-15	AMBV336 1	29.9075	30.056	29.9818	18.5082	11.4736		0.211857	0.863425
IL-15	AMBV336 2	29.8156	30.1028	29.9592		11.451		0.189297	0.877033
IL-15	AMBV336 3	30.2186	30.5316	30.3751		11.8669		0.605202	0.657379
IL-15	RC14 1	29.6355	29.5946	29.615	18.214	11.401		0.139325	0.907944
IL-15	RC14 2	30.2154	30.3359	30.2756		12.0616		0.799918	0.574382
IL-15	RC14 3	29.4633	29.9472	29.7053		11.4913		0.229541	0.852906
IL-15	LGG 1	29.7186	29.7368	29.7277	18.4346	11.2931		0.0314023	0.978469
IL-15	LGG 2	30.0778	30.3351	30.2064		11.7718		0.51009	0.702179
IL-15	LGG 3	30.4655	30.9243	30.6949		12.2603		0.998592	0.500488
IL-15	Candida 1	29.9168	29.9558	29.9363	19.2078	10.7285		-0.53323	1.44717
IL-15	Candida 2	29.5443	30.6252	30.0847		10.877		-0.384773	1.30565
IL-15	Candida 3	32.0253	31.906	31.9657		12.7579		1.49615	0.354499
IL-18 (raw data)
Target Name	Sample Name	Cт1	Cт2	Cт Mean	GEOMEAN 2	Delta Ct	Mean Delta Ct(control)	Delta (Delta Ct)	2^Delta (Delta Ct)
	NC	/	/	/
IL-18	Controle MRS 2	22.0282	22.5499	22.289	18.8783	3.41075	3.50177	-0.0910244	1.06513
IL-18	Controle MRS 3	21.9798	22.9624	22.4711		3.5928		0.0910244	0.938856
IL-18	AMBV339 1	21.6636	22.9825	22.323	17.2954	5.0277		1.52592	0.347257
IL-18	AMBV339 2	21.2744	21.9856	21.63		4.33462		0.832844	0.561421
IL-18	AMBV339 3	21.2538	22.3242	21.789		4.49364		0.991863	0.502828
IL-18	AMBV336 1	22.1877	22.5527	22.3702	18.5082	3.86202		0.360246	0.779032
IL-18	AMBV336 2	22.1298	22.3815	22.2556		3.74745		0.245679	0.843418
IL-18	AMBV336 3	22.7689	23.3453	23.0571		4.54892		1.04715	0.483923
IL-18	RC14 1	21.3067	22.3954	21.8511	18.214	3.63706		0.135284	0.910491
IL-18	RC14 2	22.7872	23.5461	23.1667		4.95266		1.45089	0.365796
IL-18	RC14 3	22.3514	22.8531	22.6023		4.38827		0.886495	0.540927
IL-18	LGG 1	22.5136	23.3959	22.9548	18.4346	4.52015		1.01838	0.493671
IL-18	LGG 2	22.4826	23.3976	22.9401		4.5055		1.00373	0.498709
IL-18	LGG 3	22.9303	23.8186	23.3744		4.93982		1.43805	0.369067
IL-18	Candida 1	22.6538	Undetermined	22.6538	19.2078	3.44597		-0.0558024	1.03944
IL-18	Candida 2	23.0646	23.3515	23.208		4.00025		0.498481	0.707852
IL-18	Candida 3	24.6304	25.5141	25.0722		5.86445		2.36268	0.194429
