## Supplementary material for "Vitamin B_2_ Production by Vaginal Lactobacilli Promotes Symbiosis": Data S12: Olink 2way ANOVA 3D model (apical).csv

Within each row, compare columns (simple effects within rows)
Number of families	70
Number of comparisons per family	5
Alpha	0,05
Dunnett's multiple comparisons test	Mean Diff.	95.00% CI of diff.	Below threshold?	Summary	Adjusted P Value
IL-8
KSFM vs. AMBV339	-0,9020	-2.974 to 1.170	No	ns	0,7080
KSFM vs. AMBV336	-0,9841	-3.056 to 1.088	No	ns	0,6357
KSFM vs. RC14	-0,9890	-3.061 to 1.083	No	ns	0,6313
KSFM vs. LGG	-1,030	-3.103 to 1.042	No	ns	0,5944
KSFM vs. Candida	-1,026	-3.098 to 1.047	No	ns	0,5988
VEGFA
KSFM vs. AMBV339	-2,293	-4.365 to -0.2209	Yes	*	0,0238
KSFM vs. AMBV336	-2,326	-4.398 to -0.2541	Yes	*	0,0212
KSFM vs. RC14	-1,144	-3.216 to 0.9279	No	ns	0,4952
KSFM vs. LGG	-0,1552	-2.227 to 1.917	No	ns	0,9998
KSFM vs. Candida	-1,757	-3.829 to 0.3156	No	ns	0,1268
GDNF
KSFM vs. AMBV339	-2,615	-4.687 to -0.5431	Yes	**	0,0071
KSFM vs. AMBV336	-1,021	-3.093 to 1.052	No	ns	0,6032
KSFM vs. RC14	-1,632	-3.704 to 0.4403	No	ns	0,1756
KSFM vs. LGG	-0,8255	-2.898 to 1.247	No	ns	0,7723
KSFM vs. Candida	-0,8755	-2.948 to 1.197	No	ns	0,7308
CDCP1
KSFM vs. AMBV339	-1,081	-3.153 to 0.9913	No	ns	0,5499
KSFM vs. AMBV336	-1,002	-3.075 to 1.070	No	ns	0,6195
KSFM vs. RC14	-0,6218	-2.694 to 1.450	No	ns	0,9112
KSFM vs. LGG	0,2217	-1.851 to 2.294	No	ns	0,9990
KSFM vs. Candida	-0,8173	-2.889 to 1.255	No	ns	0,7790
OPG
KSFM vs. AMBV339	-5,518	-7.590 to -3.446	Yes	****	<0.0001
KSFM vs. AMBV336	-2,211	-4.283 to -0.1386	Yes	*	0,0316
KSFM vs. RC14	-2,844	-4.916 to -0.7716	Yes	**	0,0027
KSFM vs. LGG	-2,740	-4.812 to -0.6680	Yes	**	0,0042
KSFM vs. Candida	-1,978	-4.050 to 0.09394	No	ns	0,0670
LAP TGF-beta-1
KSFM vs. AMBV339	-0,8292	-2.901 to 1.243	No	ns	0,7694
KSFM vs. AMBV336	-0,9426	-3.015 to 1.130	No	ns	0,6725
KSFM vs. RC14	-0,9679	-3.040 to 1.104	No	ns	0,6501
KSFM vs. LGG	-0,7493	-2.822 to 1.323	No	ns	0,8310
KSFM vs. Candida	-1,112	-3.184 to 0.9601	No	ns	0,5228
uPA
KSFM vs. AMBV339	-0,5125	-2.585 to 1.560	No	ns	0,9579
KSFM vs. AMBV336	-0,4975	-2.570 to 1.575	No	ns	0,9627
KSFM vs. RC14	0,05227	-2.020 to 2.124	No	ns	>0.9999
KSFM vs. LGG	0,1175	-1.955 to 2.190	No	ns	>0.9999
KSFM vs. Candida	-0,4948	-2.567 to 1.577	No	ns	0,9635
IL-6
KSFM vs. AMBV339	-4,273	-6.345 to -2.201	Yes	****	<0.0001
KSFM vs. AMBV336	-2,831	-4.903 to -0.7591	Yes	**	0,0029
KSFM vs. RC14	-2,056	-4.128 to 0.01648	No	ns	0,0527
KSFM vs. LGG	-1,251	-3.323 to 0.8213	No	ns	0,4083
KSFM vs. Candida	-2,592	-4.664 to -0.5196	Yes	**	0,0078
IL-17C
KSFM vs. AMBV339	-8,072	-10.14 to -6.000	Yes	****	<0.0001
KSFM vs. AMBV336	-7,483	-9.555 to -5.411	Yes	****	<0.0001
KSFM vs. RC14	-2,314	-4.386 to -0.2417	Yes	*	0,0221
KSFM vs. LGG	-2,654	-4.726 to -0.5817	Yes	**	0,0061
KSFM vs. Candida	-7,917	-9.989 to -5.844	Yes	****	<0.0001
MCP-1
KSFM vs. AMBV339	-6,046	-8.118 to -3.973	Yes	****	<0.0001
KSFM vs. AMBV336	-1,394	-3.466 to 0.6784	No	ns	0,3058
KSFM vs. RC14	-1,750	-3.822 to 0.3225	No	ns	0,1292
KSFM vs. LGG	-1,658	-3.731 to 0.4138	No	ns	0,1642
KSFM vs. Candida	-2,163	-4.235 to -0.09040	Yes	*	0,0372
CXCL11
KSFM vs. AMBV339	-2,251	-4.323 to -0.1783	Yes	*	0,0276
KSFM vs. AMBV336	-2,183	-4.255 to -0.1106	Yes	*	0,0348
KSFM vs. RC14	5,805	3.732 to 7.877	Yes	****	<0.0001
KSFM vs. LGG	1,167	-0.9053 to 3.239	No	ns	0,4762
KSFM vs. Candida	-1,737	-3.810 to 0.3348	No	ns	0,1335
AXIN1
KSFM vs. AMBV339	-0,4626	-2.535 to 1.610	No	ns	0,9724
KSFM vs. AMBV336	-0,7480	-2.820 to 1.324	No	ns	0,8319
KSFM vs. RC14	-0,3227	-2.395 to 1.749	No	ns	0,9944
KSFM vs. LGG	-0,07723	-2.149 to 1.995	No	ns	>0.9999
KSFM vs. Candida	-0,4091	-2.481 to 1.663	No	ns	0,9837
CXCL9
KSFM vs. AMBV339	-0,5979	-2.670 to 1.474	No	ns	0,9232
KSFM vs. AMBV336	-1,014	-3.086 to 1.058	No	ns	0,6091
KSFM vs. RC14	-0,2696	-2.342 to 1.803	No	ns	0,9976
KSFM vs. LGG	0,1490	-1.923 to 2.221	No	ns	0,9999
KSFM vs. Candida	-0,4760	-2.548 to 1.596	No	ns	0,9689
CST5
KSFM vs. AMBV339	-0,04631	-2.118 to 2.026	No	ns	>0.9999
KSFM vs. AMBV336	-0,1900	-2.262 to 1.882	No	ns	0,9995
KSFM vs. RC14	0,5701	-1.502 to 2.642	No	ns	0,9359
KSFM vs. LGG	0,6219	-1.450 to 2.694	No	ns	0,9111
KSFM vs. Candida	-0,09297	-2.165 to 1.979	No	ns	>0.9999
IL-1 alpha
KSFM vs. AMBV339	-0,9348	-3.007 to 1.137	No	ns	0,6794
KSFM vs. AMBV336	-0,6360	-2.708 to 1.436	No	ns	0,9036
KSFM vs. RC14	-0,6411	-2.713 to 1.431	No	ns	0,9007
KSFM vs. LGG	-0,8910	-2.963 to 1.181	No	ns	0,7175
KSFM vs. Candida	-0,5448	-2.617 to 1.527	No	ns	0,9463
CXCL1
KSFM vs. AMBV339	-2,292	-4.364 to -0.2199	Yes	*	0,0239
KSFM vs. AMBV336	-2,499	-4.572 to -0.4272	Yes	*	0,0111
KSFM vs. RC14	-0,1446	-2.217 to 1.928	No	ns	0,9999
KSFM vs. LGG	-1,185	-3.257 to 0.8875	No	ns	0,4614
KSFM vs. Candida	-2,321	-4.393 to -0.2489	Yes	*	0,0215
CCL4
KSFM vs. AMBV339	-5,479	-7.551 to -3.406	Yes	****	<0.0001
KSFM vs. AMBV336	-5,873	-7.946 to -3.801	Yes	****	<0.0001
KSFM vs. RC14	0,3968	-1.675 to 2.469	No	ns	0,9857
KSFM vs. LGG	-1,852	-3.925 to 0.2197	No	ns	0,0971
KSFM vs. Candida	-5,405	-7.477 to -3.333	Yes	****	<0.0001
IL-18
KSFM vs. AMBV339	-1,429	-3.501 to 0.6436	No	ns	0,2836
KSFM vs. AMBV336	-1,335	-3.407 to 0.7376	No	ns	0,3461
KSFM vs. RC14	-2,258	-4.331 to -0.1862	Yes	*	0,0269
KSFM vs. LGG	-1,612	-3.684 to 0.4602	No	ns	0,1846
KSFM vs. Candida	-1,430	-3.502 to 0.6419	No	ns	0,2825
TGF-alpha
KSFM vs. AMBV339	-1,672	-3.744 to 0.4002	No	ns	0,1586
KSFM vs. AMBV336	-1,721	-3.793 to 0.3511	No	ns	0,1395
KSFM vs. RC14	-2,126	-4.199 to -0.05418	Yes	*	0,0420
KSFM vs. LGG	-1,909	-3.982 to 0.1628	No	ns	0,0823
KSFM vs. Candida	-2,249	-4.322 to -0.1772	Yes	*	0,0277
MCP-4
KSFM vs. AMBV339	-5,741	-7.813 to -3.669	Yes	****	<0.0001
KSFM vs. AMBV336	-0,09458	-2.167 to 1.978	No	ns	>0.9999
KSFM vs. RC14	-0,8000	-2.872 to 1.272	No	ns	0,7927
KSFM vs. LGG	-0,9636	-3.036 to 1.109	No	ns	0,6539
KSFM vs. Candida	-2,154	-4.226 to -0.08209	Yes	*	0,0383
FGF-5
KSFM vs. AMBV339	-1,060	-3.132 to 1.012	No	ns	0,5681
KSFM vs. AMBV336	-1,148	-3.220 to 0.9246	No	ns	0,4924
KSFM vs. RC14	0,3172	-1.755 to 2.389	No	ns	0,9948
KSFM vs. LGG	0,6935	-1.379 to 2.766	No	ns	0,8692
KSFM vs. Candida	-1,073	-3.146 to 0.9988	No	ns	0,5565
MMP-1
KSFM vs. AMBV339	-0,08953	-2.162 to 1.983	No	ns	>0.9999
KSFM vs. AMBV336	-0,2844	-2.357 to 1.788	No	ns	0,9969
KSFM vs. RC14	-0,06289	-2.135 to 2.009	No	ns	>0.9999
KSFM vs. LGG	-0,1606	-2.233 to 1.912	No	ns	0,9998
KSFM vs. Candida	-0,09946	-2.172 to 1.973	No	ns	>0.9999
IL-10RB
KSFM vs. AMBV339	-0,9191	-2.991 to 1.153	No	ns	0,6931
KSFM vs. AMBV336	-0,8332	-2.905 to 1.239	No	ns	0,7661
KSFM vs. RC14	-0,4329	-2.505 to 1.639	No	ns	0,9792
KSFM vs. LGG	0,08062	-1.992 to 2.153	No	ns	>0.9999
KSFM vs. Candida	-0,5014	-2.574 to 1.571	No	ns	0,9615
IL-18R1
KSFM vs. AMBV339	-0,9950	-3.067 to 1.077	No	ns	0,6260
KSFM vs. AMBV336	-0,7037	-2.776 to 1.368	No	ns	0,8626
KSFM vs. RC14	-0,6006	-2.673 to 1.472	No	ns	0,9219
KSFM vs. LGG	0,5151	-1.557 to 2.587	No	ns	0,9570
KSFM vs. Candida	-0,6436	-2.716 to 1.429	No	ns	0,8993
PD-L1
KSFM vs. AMBV339	-1,035	-3.107 to 1.037	No	ns	0,5906
KSFM vs. AMBV336	-1,012	-3.084 to 1.061	No	ns	0,6112
KSFM vs. RC14	-0,1754	-2.248 to 1.897	No	ns	0,9997
KSFM vs. LGG	0,3789	-1.693 to 2.451	No	ns	0,9884
KSFM vs. Candida	-0,5287	-2.601 to 1.544	No	ns	0,9523
CXCL5
KSFM vs. AMBV339	-9,400	-11.47 to -7.327	Yes	****	<0.0001
KSFM vs. AMBV336	-3,573	-5.645 to -1.501	Yes	****	<0.0001
KSFM vs. RC14	-2,156	-4.228 to -0.08408	Yes	*	0,0380
KSFM vs. LGG	-3,017	-5.089 to -0.9448	Yes	**	0,0013
KSFM vs. Candida	-4,152	-6.224 to -2.080	Yes	****	<0.0001
IL-12B
KSFM vs. AMBV339	-4,714	-6.787 to -2.642	Yes	****	<0.0001
KSFM vs. AMBV336	-4,904	-6.976 to -2.832	Yes	****	<0.0001
KSFM vs. RC14	-0,5071	-2.579 to 1.565	No	ns	0,9597
KSFM vs. LGG	0,1750	-1.897 to 2.247	No	ns	0,9997
KSFM vs. Candida	-4,318	-6.391 to -2.246	Yes	****	<0.0001
IL-24
KSFM vs. AMBV339	-1,922	-3.994 to 0.1504	No	ns	0,0794
KSFM vs. AMBV336	-1,544	-3.616 to 0.5279	No	ns	0,2176
KSFM vs. RC14	-0,2528	-2.325 to 1.819	No	ns	0,9982
KSFM vs. LGG	0,6948	-1.377 to 2.767	No	ns	0,8684
KSFM vs. Candida	-1,091	-3.164 to 0.9808	No	ns	0,5407
ARTN
KSFM vs. AMBV339	-1,142	-3.214 to 0.9304	No	ns	0,4973
KSFM vs. AMBV336	-0,6140	-2.686 to 1.458	No	ns	0,9152
KSFM vs. RC14	-1,342	-3.414 to 0.7306	No	ns	0,3412
KSFM vs. LGG	-0,8151	-2.887 to 1.257	No	ns	0,7807
KSFM vs. Candida	-1,542	-3.614 to 0.5299	No	ns	0,2187
MMP-10
KSFM vs. AMBV339	-0,9703	-3.042 to 1.102	No	ns	0,6480
KSFM vs. AMBV336	-1,456	-3.528 to 0.6159	No	ns	0,2667
KSFM vs. RC14	-0,4445	-2.517 to 1.628	No	ns	0,9767
KSFM vs. LGG	-0,4762	-2.548 to 1.596	No	ns	0,9689
KSFM vs. Candida	-1,343	-3.415 to 0.7289	No	ns	0,3401
TNF
KSFM vs. AMBV339	-6,658	-8.730 to -4.585	Yes	****	<0.0001
KSFM vs. AMBV336	-6,430	-8.502 to -4.357	Yes	****	<0.0001
KSFM vs. RC14	-2,913	-4.985 to -0.8406	Yes	**	0,0020
KSFM vs. LGG	-2,450	-4.523 to -0.3783	Yes	*	0,0134
KSFM vs. Candida	-5,623	-7.695 to -3.551	Yes	****	<0.0001
CD5
KSFM vs. AMBV339	0,000	-2.072 to 2.072	No	ns	>0.9999
KSFM vs. AMBV336	0,000	-2.072 to 2.072	No	ns	>0.9999
KSFM vs. RC14	0,000	-2.072 to 2.072	No	ns	>0.9999
KSFM vs. LGG	0,000	-2.072 to 2.072	No	ns	>0.9999
KSFM vs. Candida	0,000	-2.072 to 2.072	No	ns	>0.9999
CCL3
KSFM vs. AMBV339	-4,150	-6.222 to -2.078	Yes	****	<0.0001
KSFM vs. AMBV336	-4,437	-6.509 to -2.365	Yes	****	<0.0001
KSFM vs. RC14	0,5421	-1.530 to 2.614	No	ns	0,9473
KSFM vs. LGG	-1,298	-3.370 to 0.7740	No	ns	0,3725
KSFM vs. Candida	-4,138	-6.210 to -2.066	Yes	****	<0.0001
Flt3L
KSFM vs. AMBV339	-1,174	-3.246 to 0.8984	No	ns	0,4704
KSFM vs. AMBV336	-1,070	-3.142 to 1.002	No	ns	0,5596
KSFM vs. RC14	-0,6595	-2.732 to 1.413	No	ns	0,8902
KSFM vs. LGG	0,2582	-1.814 to 2.330	No	ns	0,9980
KSFM vs. Candida	-0,9845	-3.057 to 1.088	No	ns	0,6354
CXCL6
KSFM vs. AMBV339	-9,607	-11.68 to -7.535	Yes	****	<0.0001
KSFM vs. AMBV336	-2,737	-4.809 to -0.6645	Yes	**	0,0043
KSFM vs. RC14	-3,441	-5.513 to -1.368	Yes	***	0,0002
KSFM vs. LGG	-3,650	-5.723 to -1.578	Yes	****	<0.0001
KSFM vs. Candida	-2,626	-4.699 to -0.5542	Yes	**	0,0068
CXCL10
KSFM vs. AMBV339	-2,077	-4.149 to -0.004976	Yes	*	0,0492
KSFM vs. AMBV336	-2,065	-4.137 to 0.007464	No	ns	0,0512
KSFM vs. RC14	3,385	1.312 to 5.457	Yes	***	0,0002
KSFM vs. LGG	1,153	-0.9192 to 3.225	No	ns	0,4878
KSFM vs. Candida	-1,817	-3.889 to 0.2550	No	ns	0,1073
4E-BP1
KSFM vs. AMBV339	-1,161	-3.233 to 0.9117	No	ns	0,4815
KSFM vs. AMBV336	-1,309	-3.381 to 0.7631	No	ns	0,3644
KSFM vs. RC14	0,6069	-1.465 to 2.679	No	ns	0,9188
KSFM vs. LGG	-0,06328	-2.135 to 2.009	No	ns	>0.9999
KSFM vs. Candida	-0,7687	-2.841 to 1.304	No	ns	0,8168
IL-20
KSFM vs. AMBV339	-2,692	-4.764 to -0.6197	Yes	**	0,0052
KSFM vs. AMBV336	-2,864	-4.936 to -0.7921	Yes	**	0,0025
KSFM vs. RC14	-0,2948	-2.367 to 1.777	No	ns	0,9963
KSFM vs. LGG	-0,1900	-2.262 to 1.882	No	ns	0,9995
KSFM vs. Candida	-1,998	-4.070 to 0.07399	No	ns	0,0630
DNER
KSFM vs. AMBV339	-0,3432	-2.415 to 1.729	No	ns	0,9925
KSFM vs. AMBV336	-0,2450	-2.317 to 1.827	No	ns	0,9985
KSFM vs. RC14	-0,1451	-2.217 to 1.927	No	ns	0,9999
KSFM vs. LGG	-0,4358	-2.508 to 1.636	No	ns	0,9786
KSFM vs. Candida	-1,020	-3.092 to 1.053	No	ns	0,6041
EN-RAGE
KSFM vs. AMBV339	-0,7081	-2.780 to 1.364	No	ns	0,8597
KSFM vs. AMBV336	-0,3836	-2.456 to 1.689	No	ns	0,9877
KSFM vs. RC14	-0,4341	-2.506 to 1.638	No	ns	0,9789
KSFM vs. LGG	-0,5661	-2.638 to 1.506	No	ns	0,9376
KSFM vs. Candida	-1,348	-3.420 to 0.7246	No	ns	0,3370
CD40
KSFM vs. AMBV339	-0,8638	-2.936 to 1.208	No	ns	0,7407
KSFM vs. AMBV336	-0,6015	-2.674 to 1.471	No	ns	0,9214
KSFM vs. RC14	-0,4396	-2.512 to 1.633	No	ns	0,9778
KSFM vs. LGG	0,4646	-1.608 to 2.537	No	ns	0,9719
KSFM vs. Candida	-0,3555	-2.428 to 1.717	No	ns	0,9913
FGF-19
KSFM vs. AMBV339	-0,7674	-2.840 to 1.305	No	ns	0,8177
KSFM vs. AMBV336	-0,4447	-2.517 to 1.628	No	ns	0,9767
KSFM vs. RC14	0,07444	-1.998 to 2.147	No	ns	>0.9999
KSFM vs. LGG	0,1735	-1.899 to 2.246	No	ns	0,9997
KSFM vs. Candida	-0,1983	-2.271 to 1.874	No	ns	0,9994
LIF
KSFM vs. AMBV339	-2,697	-4.769 to -0.6244	Yes	**	0,0051
KSFM vs. AMBV336	-2,673	-4.745 to -0.6004	Yes	**	0,0056
KSFM vs. RC14	-1,406	-3.478 to 0.6660	No	ns	0,2978
KSFM vs. LGG	0,1890	-1.883 to 2.261	No	ns	0,9996
KSFM vs. Candida	-1,973	-4.046 to 0.09878	No	ns	0,0680
CASP-8
KSFM vs. AMBV339	-1,122	-3.194 to 0.9501	No	ns	0,5141
KSFM vs. AMBV336	-0,9901	-3.062 to 1.082	No	ns	0,6304
KSFM vs. RC14	-0,3837	-2.456 to 1.689	No	ns	0,9877
KSFM vs. LGG	-0,4738	-2.546 to 1.598	No	ns	0,9695
KSFM vs. Candida	-0,7598	-2.832 to 1.312	No	ns	0,8233
TNFRSF9
KSFM vs. AMBV339	-2,636	-4.708 to -0.5638	Yes	**	0,0065
KSFM vs. AMBV336	-2,761	-4.833 to -0.6886	Yes	**	0,0039
KSFM vs. RC14	-0,6072	-2.679 to 1.465	No	ns	0,9186
KSFM vs. LGG	-0,1512	-2.223 to 1.921	No	ns	0,9999
KSFM vs. Candida	-2,266	-4.339 to -0.1943	Yes	*	0,0261
TWEAK
KSFM vs. AMBV339	-1,905	-3.978 to 0.1667	No	ns	0,0833
KSFM vs. AMBV336	-0,3720	-2.444 to 1.700	No	ns	0,9893
KSFM vs. RC14	-1,206	-3.278 to 0.8666	No	ns	0,4443
KSFM vs. LGG	0,1749	-1.897 to 2.247	No	ns	0,9997
KSFM vs. Candida	-0,8876	-2.960 to 1.185	No	ns	0,7204
CCL20
KSFM vs. AMBV339	-7,849	-9.921 to -5.777	Yes	****	<0.0001
KSFM vs. AMBV336	-7,904	-9.976 to -5.831	Yes	****	<0.0001
KSFM vs. RC14	-2,458	-4.531 to -0.3862	Yes	*	0,0130
KSFM vs. LGG	-2,878	-4.950 to -0.8057	Yes	**	0,0023
KSFM vs. Candida	-6,946	-9.018 to -4.874	Yes	****	<0.0001
ST1A1
KSFM vs. AMBV339	-0,7981	-2.870 to 1.274	No	ns	0,7942
KSFM vs. AMBV336	-0,8965	-2.969 to 1.176	No	ns	0,7128
KSFM vs. RC14	0,5103	-1.562 to 2.583	No	ns	0,9586
KSFM vs. LGG	0,04221	-2.030 to 2.114	No	ns	>0.9999
KSFM vs. Candida	-0,7044	-2.777 to 1.368	No	ns	0,8622
STAMBP
KSFM vs. AMBV339	-1,038	-3.110 to 1.034	No	ns	0,5879
KSFM vs. AMBV336	-1,043	-3.116 to 1.029	No	ns	0,5829
KSFM vs. RC14	-1,015	-3.087 to 1.057	No	ns	0,6083
KSFM vs. LGG	-0,1333	-2.206 to 1.939	No	ns	>0.9999
KSFM vs. Candida	-0,7617	-2.834 to 1.311	No	ns	0,8220
ADA
KSFM vs. AMBV339	-0,9495	-3.022 to 1.123	No	ns	0,6664
KSFM vs. AMBV336	-0,8859	-2.958 to 1.186	No	ns	0,7219
KSFM vs. RC14	-1,273	-3.345 to 0.7989	No	ns	0,3911
KSFM vs. LGG	-0,3798	-2.452 to 1.692	No	ns	0,9883
KSFM vs. Candida	-0,3518	-2.424 to 1.720	No	ns	0,9917
TNFB
KSFM vs. AMBV339	-2,119	-4.191 to -0.04650	Yes	*	0,0430
KSFM vs. AMBV336	-1,750	-3.822 to 0.3222	No	ns	0,1291
KSFM vs. RC14	-0,8560	-2.928 to 1.216	No	ns	0,7472
KSFM vs. LGG	-0,2151	-2.287 to 1.857	No	ns	0,9992
KSFM vs. Candida	-1,729	-3.801 to 0.3437	No	ns	0,1367
CSF-1
KSFM vs. AMBV339	-1,951	-4.024 to 0.1207	No	ns	0,0727
KSFM vs. AMBV336	-1,572	-3.644 to 0.5001	No	ns	0,2036
KSFM vs. RC14	-1,604	-3.677 to 0.4677	No	ns	0,1881
KSFM vs. LGG	-0,2882	-2.360 to 1.784	No	ns	0,9967
KSFM vs. Candida	-1,310	-3.382 to 0.7622	No	ns	0,3638
MCP-3
KSFM vs. AMBV339	-6,843	-8.916 to -4.771	Yes	****	<0.0001
KSFM vs. AMBV336	-0,5118	-2.584 to 1.560	No	ns	0,9581
KSFM vs. RC14	-0,5096	-2.582 to 1.563	No	ns	0,9589
KSFM vs. LGG	-1,224	-3.296 to 0.8480	No	ns	0,4294
KSFM vs. Candida	-1,934	-4.007 to 0.1377	No	ns	0,0764
IL-17A
KSFM vs. AMBV339	-0,4729	-2.545 to 1.599	No	ns	0,9697
KSFM vs. AMBV336	0,3355	-1.737 to 2.408	No	ns	0,9933
KSFM vs. RC14	0,2388	-1.833 to 2.311	No	ns	0,9986
KSFM vs. LGG	-0,1981	-2.270 to 1.874	No	ns	0,9994
KSFM vs. Candida	0,03087	-2.041 to 2.103	No	ns	>0.9999
TRAIL
KSFM vs. AMBV339	-0,4415	-2.514 to 1.631	No	ns	0,9774
KSFM vs. AMBV336	-0,3905	-2.463 to 1.682	No	ns	0,9867
KSFM vs. RC14	0,3914	-1.681 to 2.464	No	ns	0,9866
KSFM vs. LGG	0,5223	-1.550 to 2.594	No	ns	0,9546
KSFM vs. Candida	-0,2996	-2.372 to 1.773	No	ns	0,9960
OSM
KSFM vs. AMBV339	-0,1960	-2.268 to 1.876	No	ns	0,9995
KSFM vs. AMBV336	-0,4668	-2.539 to 1.605	No	ns	0,9713
KSFM vs. RC14	0,2922	-1.780 to 2.364	No	ns	0,9964
KSFM vs. LGG	-0,02608	-2.098 to 2.046	No	ns	>0.9999
KSFM vs. Candida	-0,2546	-2.327 to 1.818	No	ns	0,9981
TSLP
KSFM vs. AMBV339	-0,01361	-2.086 to 2.059	No	ns	>0.9999
KSFM vs. AMBV336	-0,9468	-3.019 to 1.125	No	ns	0,6688
KSFM vs. RC14	0,5674	-1.505 to 2.640	No	ns	0,9371
KSFM vs. LGG	0,5290	-1.543 to 2.601	No	ns	0,9522
KSFM vs. Candida	0,2785	-1.794 to 2.351	No	ns	0,9972
SCF
KSFM vs. AMBV339	-0,8438	-2.916 to 1.228	No	ns	0,7574
KSFM vs. AMBV336	-0,5898	-2.662 to 1.482	No	ns	0,9271
KSFM vs. RC14	-1,181	-3.253 to 0.8912	No	ns	0,4645
KSFM vs. LGG	-0,07232	-2.145 to 2.000	No	ns	>0.9999
KSFM vs. Candida	-0,6762	-2.748 to 1.396	No	ns	0,8801
CCL11
KSFM vs. AMBV339	-1,650	-3.722 to 0.4224	No	ns	0,1679
KSFM vs. AMBV336	-0,3109	-2.383 to 1.761	No	ns	0,9953
KSFM vs. RC14	-0,01350	-2.086 to 2.059	No	ns	>0.9999
KSFM vs. LGG	-0,2229	-2.295 to 1.849	No	ns	0,9990
KSFM vs. Candida	-0,4587	-2.531 to 1.613	No	ns	0,9734
FGF-21
KSFM vs. AMBV339	-0,2370	-2.309 to 1.835	No	ns	0,9987
KSFM vs. AMBV336	-0,2782	-2.350 to 1.794	No	ns	0,9972
KSFM vs. RC14	-0,06819	-2.140 to 2.004	No	ns	>0.9999
KSFM vs. LGG	0,02457	-2.048 to 2.097	No	ns	>0.9999
KSFM vs. Candida	-0,3194	-2.392 to 1.753	No	ns	0,9946
CCL19
KSFM vs. AMBV339	-1,307	-3.379 to 0.7652	No	ns	0,3660
KSFM vs. AMBV336	-2,051	-4.123 to 0.02155	No	ns	0,0535
KSFM vs. RC14	-0,1225	-2.195 to 1.950	No	ns	>0.9999
KSFM vs. LGG	-0,1411	-2.213 to 1.931	No	ns	0,9999
KSFM vs. Candida	-1,325	-3.398 to 0.7468	No	ns	0,3527
IL-15RA
KSFM vs. AMBV339	-0,4288	-2.501 to 1.643	No	ns	0,9800
KSFM vs. AMBV336	-0,01465	-2.087 to 2.058	No	ns	>0.9999
KSFM vs. RC14	-0,1057	-2.178 to 1.967	No	ns	>0.9999
KSFM vs. LGG	-0,1174	-2.190 to 1.955	No	ns	>0.9999
KSFM vs. Candida	0,1257	-1.947 to 2.198	No	ns	>0.9999
IL-22 RA1
KSFM vs. AMBV339	-1,185	-3.257 to 0.8872	No	ns	0,4611
KSFM vs. AMBV336	-1,438	-3.510 to 0.6345	No	ns	0,2780
KSFM vs. RC14	-0,5386	-2.611 to 1.534	No	ns	0,9487
KSFM vs. LGG	-0,8462	-2.918 to 1.226	No	ns	0,7554
KSFM vs. Candida	-1,386	-3.458 to 0.6865	No	ns	0,3111
HGF
KSFM vs. AMBV339	-1,752	-3.825 to 0.3198	No	ns	0,1282
KSFM vs. AMBV336	0,06809	-2.004 to 2.140	No	ns	>0.9999
KSFM vs. RC14	-0,5368	-2.609 to 1.535	No	ns	0,9493
KSFM vs. LGG	-0,3025	-2.375 to 1.770	No	ns	0,9958
KSFM vs. Candida	-0,6233	-2.695 to 1.449	No	ns	0,9104
IL-10
KSFM vs. AMBV339	-2,879	-4.951 to -0.8071	Yes	**	0,0023
KSFM vs. AMBV336	-2,128	-4.200 to -0.05584	Yes	*	0,0417
KSFM vs. RC14	0,2379	-1.834 to 2.310	No	ns	0,9987
KSFM vs. LGG	0,4131	-1.659 to 2.485	No	ns	0,9830
KSFM vs. Candida	-1,510	-3.582 to 0.5625	No	ns	0,2361
SIRT2
KSFM vs. AMBV339	-0,8504	-2.923 to 1.222	No	ns	0,7519
KSFM vs. AMBV336	-0,7068	-2.779 to 1.365	No	ns	0,8605
KSFM vs. RC14	-0,4600	-2.532 to 1.612	No	ns	0,9731
KSFM vs. LGG	0,03730	-2.035 to 2.109	No	ns	>0.9999
KSFM vs. Candida	-0,6104	-2.683 to 1.462	No	ns	0,9170
CCL28
KSFM vs. AMBV339	-2,645	-4.717 to -0.5730	Yes	**	0,0063
KSFM vs. AMBV336	-1,269	-3.341 to 0.8033	No	ns	0,3945
KSFM vs. RC14	0,01509	-2.057 to 2.087	No	ns	>0.9999
KSFM vs. LGG	-0,1711	-2.243 to 1.901	No	ns	0,9997
KSFM vs. Candida	-1,309	-3.381 to 0.7636	No	ns	0,3648
MCP-2
KSFM vs. AMBV339	-7,499	-9.571 to -5.427	Yes	****	<0.0001
KSFM vs. AMBV336	-0,4224	-2.495 to 1.650	No	ns	0,9813
KSFM vs. RC14	-1,861	-3.934 to 0.2107	No	ns	0,0946
KSFM vs. LGG	-0,6707	-2.743 to 1.401	No	ns	0,8835
KSFM vs. Candida	-2,386	-4.458 to -0.3137	Yes	*	0,0170
NT-3
KSFM vs. AMBV339	-1,697	-3.770 to 0.3747	No	ns	0,1484
KSFM vs. AMBV336	0,06183	-2.010 to 2.134	No	ns	>0.9999
KSFM vs. RC14	-0,2432	-2.315 to 1.829	No	ns	0,9985
KSFM vs. LGG	-0,05413	-2.126 to 2.018	No	ns	>0.9999
KSFM vs. Candida	-0,3926	-2.465 to 1.680	No	ns	0,9864
TNFB
KSFM vs. AMBV339	-2,119	-4.191 to -0.04650	Yes	*	0,0430
KSFM vs. AMBV336	-1,750	-3.822 to 0.3222	No	ns	0,1291
KSFM vs. RC14	-0,8560	-2.928 to 1.216	No	ns	0,7472
KSFM vs. LGG	-0,2151	-2.287 to 1.857	No	ns	0,9992
KSFM vs. Candida	-1,729	-3.801 to 0.3437	No	ns	0,1367
Test details	Mean 1	Mean 2	Mean Diff.	SE of diff.	N1	N2	q	DF
IL-8
KSFM vs. AMBV339	14,08	14,99	-0,9020	0,8234	3	3	1,095	840,0
KSFM vs. AMBV336	14,08	15,07	-0,9841	0,8234	3	3	1,195	840,0
KSFM vs. RC14	14,08	15,07	-0,9890	0,8234	3	3	1,201	840,0
KSFM vs. LGG	14,08	15,11	-1,030	0,8234	3	3	1,251	840,0
KSFM vs. Candida	14,08	15,11	-1,026	0,8234	3	3	1,245	840,0
VEGFA
KSFM vs. AMBV339	11,62	13,91	-2,293	0,8234	3	3	2,785	840,0
KSFM vs. AMBV336	11,62	13,94	-2,326	0,8234	3	3	2,825	840,0
KSFM vs. RC14	11,62	12,76	-1,144	0,8234	3	3	1,390	840,0
KSFM vs. LGG	11,62	11,77	-0,1552	0,8234	3	3	0,1885	840,0
KSFM vs. Candida	11,62	13,37	-1,757	0,8234	3	3	2,133	840,0
GDNF
KSFM vs. AMBV339	1,952	4,567	-2,615	0,8234	3	3	3,176	840,0
KSFM vs. AMBV336	1,952	2,973	-1,021	0,8234	3	3	1,239	840,0
KSFM vs. RC14	1,952	3,584	-1,632	0,8234	3	3	1,982	840,0
KSFM vs. LGG	1,952	2,778	-0,8255	0,8234	3	3	1,003	840,0
KSFM vs. Candida	1,952	2,827	-0,8755	0,8234	3	3	1,063	840,0
CDCP1
KSFM vs. AMBV339	6,603	7,684	-1,081	0,8234	3	3	1,313	840,0
KSFM vs. AMBV336	6,603	7,605	-1,002	0,8234	3	3	1,217	840,0
KSFM vs. RC14	6,603	7,225	-0,6218	0,8234	3	3	0,7551	840,0
KSFM vs. LGG	6,603	6,381	0,2217	0,8234	3	3	0,2692	840,0
KSFM vs. Candida	6,603	7,420	-0,8173	0,8234	3	3	0,9926	840,0
OPG
KSFM vs. AMBV339	6,502	12,02	-5,518	0,8234	3	3	6,701	840,0
KSFM vs. AMBV336	6,502	8,713	-2,211	0,8234	3	3	2,685	840,0
KSFM vs. RC14	6,502	9,346	-2,844	0,8234	3	3	3,454	840,0
KSFM vs. LGG	6,502	9,242	-2,740	0,8234	3	3	3,328	840,0
KSFM vs. Candida	6,502	8,480	-1,978	0,8234	3	3	2,402	840,0
LAP TGF-beta-1
KSFM vs. AMBV339	3,008	3,837	-0,8292	0,8234	3	3	1,007	840,0
KSFM vs. AMBV336	3,008	3,951	-0,9426	0,8234	3	3	1,145	840,0
KSFM vs. RC14	3,008	3,976	-0,9679	0,8234	3	3	1,175	840,0
KSFM vs. LGG	3,008	3,758	-0,7493	0,8234	3	3	0,9100	840,0
KSFM vs. Candida	3,008	4,120	-1,112	0,8234	3	3	1,351	840,0
uPA
KSFM vs. AMBV339	13,10	13,61	-0,5125	0,8234	3	3	0,6224	840,0
KSFM vs. AMBV336	13,10	13,60	-0,4975	0,8234	3	3	0,6042	840,0
KSFM vs. RC14	13,10	13,05	0,05227	0,8234	3	3	0,06348	840,0
KSFM vs. LGG	13,10	12,98	0,1175	0,8234	3	3	0,1427	840,0
KSFM vs. Candida	13,10	13,60	-0,4948	0,8234	3	3	0,6008	840,0
IL-6
KSFM vs. AMBV339	9,816	14,09	-4,273	0,8234	3	3	5,189	840,0
KSFM vs. AMBV336	9,816	12,65	-2,831	0,8234	3	3	3,438	840,0
KSFM vs. RC14	9,816	11,87	-2,056	0,8234	3	3	2,497	840,0
KSFM vs. LGG	9,816	11,07	-1,251	0,8234	3	3	1,519	840,0
KSFM vs. Candida	9,816	12,41	-2,592	0,8234	3	3	3,148	840,0
IL-17C
KSFM vs. AMBV339	0,5496	8,622	-8,072	0,8234	3	3	9,803	840,0
KSFM vs. AMBV336	0,5496	8,033	-7,483	0,8234	3	3	9,088	840,0
KSFM vs. RC14	0,5496	2,864	-2,314	0,8234	3	3	2,810	840,0
KSFM vs. LGG	0,5496	3,204	-2,654	0,8234	3	3	3,223	840,0
KSFM vs. Candida	0,5496	8,466	-7,917	0,8234	3	3	9,614	840,0
MCP-1
KSFM vs. AMBV339	9,155	15,20	-6,046	0,8234	3	3	7,342	840,0
KSFM vs. AMBV336	9,155	10,55	-1,394	0,8234	3	3	1,693	840,0
KSFM vs. RC14	9,155	10,90	-1,750	0,8234	3	3	2,125	840,0
KSFM vs. LGG	9,155	10,81	-1,658	0,8234	3	3	2,014	840,0
KSFM vs. Candida	9,155	11,32	-2,163	0,8234	3	3	2,626	840,0
CXCL11
KSFM vs. AMBV339	8,183	10,43	-2,251	0,8234	3	3	2,733	840,0
KSFM vs. AMBV336	8,183	10,37	-2,183	0,8234	3	3	2,651	840,0
KSFM vs. RC14	8,183	2,379	5,805	0,8234	3	3	7,049	840,0
KSFM vs. LGG	8,183	7,017	1,167	0,8234	3	3	1,417	840,0
KSFM vs. Candida	8,183	9,921	-1,737	0,8234	3	3	2,110	840,0
AXIN1
KSFM vs. AMBV339	0,3427	0,8053	-0,4626	0,8234	3	3	0,5618	840,0
KSFM vs. AMBV336	0,3427	1,091	-0,7480	0,8234	3	3	0,9085	840,0
KSFM vs. RC14	0,3427	0,6654	-0,3227	0,8234	3	3	0,3919	840,0
KSFM vs. LGG	0,3427	0,4199	-0,07723	0,8234	3	3	0,09379	840,0
KSFM vs. Candida	0,3427	0,7518	-0,4091	0,8234	3	3	0,4968	840,0
CXCL9
KSFM vs. AMBV339	3,894	4,492	-0,5979	0,8234	3	3	0,7261	840,0
KSFM vs. AMBV336	3,894	4,908	-1,014	0,8234	3	3	1,232	840,0
KSFM vs. RC14	3,894	4,164	-0,2696	0,8234	3	3	0,3274	840,0
KSFM vs. LGG	3,894	3,745	0,1490	0,8234	3	3	0,1809	840,0
KSFM vs. Candida	3,894	4,370	-0,4760	0,8234	3	3	0,5781	840,0
CST5
KSFM vs. AMBV339	1,299	1,345	-0,04631	0,8234	3	3	0,05624	840,0
KSFM vs. AMBV336	1,299	1,489	-0,1900	0,8234	3	3	0,2308	840,0
KSFM vs. RC14	1,299	0,7285	0,5701	0,8234	3	3	0,6924	840,0
KSFM vs. LGG	1,299	0,6767	0,6219	0,8234	3	3	0,7553	840,0
KSFM vs. Candida	1,299	1,392	-0,09297	0,8234	3	3	0,1129	840,0
IL-1 alpha
KSFM vs. AMBV339	6,605	7,540	-0,9348	0,8234	3	3	1,135	840,0
KSFM vs. AMBV336	6,605	7,241	-0,6360	0,8234	3	3	0,7723	840,0
KSFM vs. RC14	6,605	7,246	-0,6411	0,8234	3	3	0,7786	840,0
KSFM vs. LGG	6,605	7,496	-0,8910	0,8234	3	3	1,082	840,0
KSFM vs. Candida	6,605	7,150	-0,5448	0,8234	3	3	0,6616	840,0
CXCL1
KSFM vs. AMBV339	12,76	15,05	-2,292	0,8234	3	3	2,784	840,0
KSFM vs. AMBV336	12,76	15,25	-2,499	0,8234	3	3	3,035	840,0
KSFM vs. RC14	12,76	12,90	-0,1446	0,8234	3	3	0,1756	840,0
KSFM vs. LGG	12,76	13,94	-1,185	0,8234	3	3	1,439	840,0
KSFM vs. Candida	12,76	15,08	-2,321	0,8234	3	3	2,819	840,0
CCL4
KSFM vs. AMBV339	5,710	11,19	-5,479	0,8234	3	3	6,654	840,0
KSFM vs. AMBV336	5,710	11,58	-5,873	0,8234	3	3	7,133	840,0
KSFM vs. RC14	5,710	5,313	0,3968	0,8234	3	3	0,4819	840,0
KSFM vs. LGG	5,710	7,562	-1,852	0,8234	3	3	2,250	840,0
KSFM vs. Candida	5,710	11,11	-5,405	0,8234	3	3	6,564	840,0
IL-18
KSFM vs. AMBV339	5,764	7,192	-1,429	0,8234	3	3	1,735	840,0
KSFM vs. AMBV336	5,764	7,098	-1,335	0,8234	3	3	1,621	840,0
KSFM vs. RC14	5,764	8,022	-2,258	0,8234	3	3	2,743	840,0
KSFM vs. LGG	5,764	7,376	-1,612	0,8234	3	3	1,958	840,0
KSFM vs. Candida	5,764	7,194	-1,430	0,8234	3	3	1,737	840,0
TGF-alpha
KSFM vs. AMBV339	4,640	6,312	-1,672	0,8234	3	3	2,031	840,0
KSFM vs. AMBV336	4,640	6,361	-1,721	0,8234	3	3	2,090	840,0
KSFM vs. RC14	4,640	6,766	-2,126	0,8234	3	3	2,582	840,0
KSFM vs. LGG	4,640	6,549	-1,909	0,8234	3	3	2,319	840,0
KSFM vs. Candida	4,640	6,889	-2,249	0,8234	3	3	2,732	840,0
MCP-4
KSFM vs. AMBV339	2,841	8,582	-5,741	0,8234	3	3	6,972	840,0
KSFM vs. AMBV336	2,841	2,935	-0,09458	0,8234	3	3	0,1149	840,0
KSFM vs. RC14	2,841	3,641	-0,8000	0,8234	3	3	0,9716	840,0
KSFM vs. LGG	2,841	3,804	-0,9636	0,8234	3	3	1,170	840,0
KSFM vs. Candida	2,841	4,995	-2,154	0,8234	3	3	2,616	840,0
FGF-5
KSFM vs. AMBV339	2,122	3,182	-1,060	0,8234	3	3	1,288	840,0
KSFM vs. AMBV336	2,122	3,270	-1,148	0,8234	3	3	1,394	840,0
KSFM vs. RC14	2,122	1,805	0,3172	0,8234	3	3	0,3852	840,0
KSFM vs. LGG	2,122	1,428	0,6935	0,8234	3	3	0,8423	840,0
KSFM vs. Candida	2,122	3,195	-1,073	0,8234	3	3	1,304	840,0
MMP-1
KSFM vs. AMBV339	14,49	14,58	-0,08953	0,8234	3	3	0,1087	840,0
KSFM vs. AMBV336	14,49	14,77	-0,2844	0,8234	3	3	0,3454	840,0
KSFM vs. RC14	14,49	14,55	-0,06289	0,8234	3	3	0,07638	840,0
KSFM vs. LGG	14,49	14,65	-0,1606	0,8234	3	3	0,1950	840,0
KSFM vs. Candida	14,49	14,59	-0,09946	0,8234	3	3	0,1208	840,0
IL-10RB
KSFM vs. AMBV339	0,6429	1,562	-0,9191	0,8234	3	3	1,116	840,0
KSFM vs. AMBV336	0,6429	1,476	-0,8332	0,8234	3	3	1,012	840,0
KSFM vs. RC14	0,6429	1,076	-0,4329	0,8234	3	3	0,5257	840,0
KSFM vs. LGG	0,6429	0,5623	0,08062	0,8234	3	3	0,09791	840,0
KSFM vs. Candida	0,6429	1,144	-0,5014	0,8234	3	3	0,6089	840,0
IL-18R1
KSFM vs. AMBV339	3,010	4,005	-0,9950	0,8234	3	3	1,208	840,0
KSFM vs. AMBV336	3,010	3,714	-0,7037	0,8234	3	3	0,8546	840,0
KSFM vs. RC14	3,010	3,611	-0,6006	0,8234	3	3	0,7294	840,0
KSFM vs. LGG	3,010	2,495	0,5151	0,8234	3	3	0,6255	840,0
KSFM vs. Candida	3,010	3,654	-0,6436	0,8234	3	3	0,7816	840,0
PD-L1
KSFM vs. AMBV339	3,963	4,997	-1,035	0,8234	3	3	1,257	840,0
KSFM vs. AMBV336	3,963	4,974	-1,012	0,8234	3	3	1,229	840,0
KSFM vs. RC14	3,963	4,138	-0,1754	0,8234	3	3	0,2130	840,0
KSFM vs. LGG	3,963	3,584	0,3789	0,8234	3	3	0,4602	840,0
KSFM vs. Candida	3,963	4,491	-0,5287	0,8234	3	3	0,6420	840,0
CXCL5
KSFM vs. AMBV339	4,001	13,40	-9,400	0,8234	3	3	11,42	840,0
KSFM vs. AMBV336	4,001	7,574	-3,573	0,8234	3	3	4,339	840,0
KSFM vs. RC14	4,001	6,157	-2,156	0,8234	3	3	2,619	840,0
KSFM vs. LGG	4,001	7,018	-3,017	0,8234	3	3	3,664	840,0
KSFM vs. Candida	4,001	8,153	-4,152	0,8234	3	3	5,042	840,0
IL-12B
KSFM vs. AMBV339	-0,2670	4,448	-4,714	0,8234	3	3	5,725	840,0
KSFM vs. AMBV336	-0,2670	4,637	-4,904	0,8234	3	3	5,955	840,0
KSFM vs. RC14	-0,2670	0,2401	-0,5071	0,8234	3	3	0,6158	840,0
KSFM vs. LGG	-0,2670	-0,4420	0,1750	0,8234	3	3	0,2126	840,0
KSFM vs. Candida	-0,2670	4,051	-4,318	0,8234	3	3	5,245	840,0
IL-24
KSFM vs. AMBV339	0,8580	2,780	-1,922	0,8234	3	3	2,334	840,0
KSFM vs. AMBV336	0,8580	2,402	-1,544	0,8234	3	3	1,875	840,0
KSFM vs. RC14	0,8580	1,111	-0,2528	0,8234	3	3	0,3071	840,0
KSFM vs. LGG	0,8580	0,1633	0,6948	0,8234	3	3	0,8437	840,0
KSFM vs. Candida	0,8580	1,949	-1,091	0,8234	3	3	1,325	840,0
ARTN
KSFM vs. AMBV339	4,087	5,229	-1,142	0,8234	3	3	1,387	840,0
KSFM vs. AMBV336	4,087	4,701	-0,6140	0,8234	3	3	0,7456	840,0
KSFM vs. RC14	4,087	5,429	-1,342	0,8234	3	3	1,629	840,0
KSFM vs. LGG	4,087	4,902	-0,8151	0,8234	3	3	0,9899	840,0
KSFM vs. Candida	4,087	5,629	-1,542	0,8234	3	3	1,873	840,0
MMP-10
KSFM vs. AMBV339	10,43	11,40	-0,9703	0,8234	3	3	1,178	840,0
KSFM vs. AMBV336	10,43	11,89	-1,456	0,8234	3	3	1,769	840,0
KSFM vs. RC14	10,43	10,88	-0,4445	0,8234	3	3	0,5399	840,0
KSFM vs. LGG	10,43	10,91	-0,4762	0,8234	3	3	0,5783	840,0
KSFM vs. Candida	10,43	11,78	-1,343	0,8234	3	3	1,631	840,0
TNF
KSFM vs. AMBV339	1,061	7,719	-6,658	0,8234	3	3	8,085	840,0
KSFM vs. AMBV336	1,061	7,491	-6,430	0,8234	3	3	7,808	840,0
KSFM vs. RC14	1,061	3,974	-2,913	0,8234	3	3	3,537	840,0
KSFM vs. LGG	1,061	3,512	-2,450	0,8234	3	3	2,976	840,0
KSFM vs. Candida	1,061	6,684	-5,623	0,8234	3	3	6,829	840,0
CD5
KSFM vs. AMBV339	0,000	0,000	0,000	0,8234	3	3	0,000	840,0
KSFM vs. AMBV336	0,000	0,000	0,000	0,8234	3	3	0,000	840,0
KSFM vs. RC14	0,000	0,000	0,000	0,8234	3	3	0,000	840,0
KSFM vs. LGG	0,000	0,000	0,000	0,8234	3	3	0,000	840,0
KSFM vs. Candida	0,000	0,000	0,000	0,8234	3	3	0,000	840,0
CCL3
KSFM vs. AMBV339	10,12	14,27	-4,150	0,8234	3	3	5,040	840,0
KSFM vs. AMBV336	10,12	14,56	-4,437	0,8234	3	3	5,388	840,0
KSFM vs. RC14	10,12	9,577	0,5421	0,8234	3	3	0,6583	840,0
KSFM vs. LGG	10,12	11,42	-1,298	0,8234	3	3	1,577	840,0
KSFM vs. Candida	10,12	14,26	-4,138	0,8234	3	3	5,026	840,0
Flt3L
KSFM vs. AMBV339	5,460	6,634	-1,174	0,8234	3	3	1,425	840,0
KSFM vs. AMBV336	5,460	6,530	-1,070	0,8234	3	3	1,299	840,0
KSFM vs. RC14	5,460	6,120	-0,6595	0,8234	3	3	0,8010	840,0
KSFM vs. LGG	5,460	5,202	0,2582	0,8234	3	3	0,3136	840,0
KSFM vs. Candida	5,460	6,445	-0,9845	0,8234	3	3	1,196	840,0
CXCL6
KSFM vs. AMBV339	2,276	11,88	-9,607	0,8234	3	3	11,67	840,0
KSFM vs. AMBV336	2,276	5,012	-2,737	0,8234	3	3	3,324	840,0
KSFM vs. RC14	2,276	5,716	-3,441	0,8234	3	3	4,178	840,0
KSFM vs. LGG	2,276	5,926	-3,650	0,8234	3	3	4,433	840,0
KSFM vs. Candida	2,276	4,902	-2,626	0,8234	3	3	3,190	840,0
CXCL10
KSFM vs. AMBV339	10,01	12,08	-2,077	0,8234	3	3	2,523	840,0
KSFM vs. AMBV336	10,01	12,07	-2,065	0,8234	3	3	2,507	840,0
KSFM vs. RC14	10,01	6,621	3,385	0,8234	3	3	4,110	840,0
KSFM vs. LGG	10,01	8,853	1,153	0,8234	3	3	1,400	840,0
KSFM vs. Candida	10,01	11,82	-1,817	0,8234	3	3	2,207	840,0
4E-BP1
KSFM vs. AMBV339	5,476	6,636	-1,161	0,8234	3	3	1,409	840,0
KSFM vs. AMBV336	5,476	6,785	-1,309	0,8234	3	3	1,590	840,0
KSFM vs. RC14	5,476	4,869	0,6069	0,8234	3	3	0,7371	840,0
KSFM vs. LGG	5,476	5,539	-0,06328	0,8234	3	3	0,07685	840,0
KSFM vs. Candida	5,476	6,245	-0,7687	0,8234	3	3	0,9335	840,0
IL-20
KSFM vs. AMBV339	0,1139	2,806	-2,692	0,8234	3	3	3,269	840,0
KSFM vs. AMBV336	0,1139	2,978	-2,864	0,8234	3	3	3,478	840,0
KSFM vs. RC14	0,1139	0,4086	-0,2948	0,8234	3	3	0,3580	840,0
KSFM vs. LGG	0,1139	0,3038	-0,1900	0,8234	3	3	0,2307	840,0
KSFM vs. Candida	0,1139	2,112	-1,998	0,8234	3	3	2,427	840,0
DNER
KSFM vs. AMBV339	0,8799	1,223	-0,3432	0,8234	3	3	0,4168	840,0
KSFM vs. AMBV336	0,8799	1,125	-0,2450	0,8234	3	3	0,2976	840,0
KSFM vs. RC14	0,8799	1,025	-0,1451	0,8234	3	3	0,1762	840,0
KSFM vs. LGG	0,8799	1,316	-0,4358	0,8234	3	3	0,5292	840,0
KSFM vs. Candida	0,8799	1,899	-1,020	0,8234	3	3	1,238	840,0
EN-RAGE
KSFM vs. AMBV339	4,515	5,223	-0,7081	0,8234	3	3	0,8599	840,0
KSFM vs. AMBV336	4,515	4,899	-0,3836	0,8234	3	3	0,4659	840,0
KSFM vs. RC14	4,515	4,949	-0,4341	0,8234	3	3	0,5272	840,0
KSFM vs. LGG	4,515	5,081	-0,5661	0,8234	3	3	0,6875	840,0
KSFM vs. Candida	4,515	5,863	-1,348	0,8234	3	3	1,637	840,0
CD40
KSFM vs. AMBV339	10,09	10,96	-0,8638	0,8234	3	3	1,049	840,0
KSFM vs. AMBV336	10,09	10,69	-0,6015	0,8234	3	3	0,7305	840,0
KSFM vs. RC14	10,09	10,53	-0,4396	0,8234	3	3	0,5339	840,0
KSFM vs. LGG	10,09	9,628	0,4646	0,8234	3	3	0,5642	840,0
KSFM vs. Candida	10,09	10,45	-0,3555	0,8234	3	3	0,4318	840,0
FGF-19
KSFM vs. AMBV339	1,999	2,767	-0,7674	0,8234	3	3	0,9320	840,0
KSFM vs. AMBV336	1,999	2,444	-0,4447	0,8234	3	3	0,5400	840,0
KSFM vs. RC14	1,999	1,925	0,07444	0,8234	3	3	0,09040	840,0
KSFM vs. LGG	1,999	1,826	0,1735	0,8234	3	3	0,2106	840,0
KSFM vs. Candida	1,999	2,198	-0,1983	0,8234	3	3	0,2409	840,0
LIF
KSFM vs. AMBV339	7,539	10,24	-2,697	0,8234	3	3	3,275	840,0
KSFM vs. AMBV336	7,539	10,21	-2,673	0,8234	3	3	3,246	840,0
KSFM vs. RC14	7,539	8,945	-1,406	0,8234	3	3	1,708	840,0
KSFM vs. LGG	7,539	7,350	0,1890	0,8234	3	3	0,2295	840,0
KSFM vs. Candida	7,539	9,512	-1,973	0,8234	3	3	2,397	840,0
CASP-8
KSFM vs. AMBV339	4,055	5,177	-1,122	0,8234	3	3	1,363	840,0
KSFM vs. AMBV336	4,055	5,045	-0,9901	0,8234	3	3	1,202	840,0
KSFM vs. RC14	4,055	4,439	-0,3837	0,8234	3	3	0,4660	840,0
KSFM vs. LGG	4,055	4,529	-0,4738	0,8234	3	3	0,5754	840,0
KSFM vs. Candida	4,055	4,815	-0,7598	0,8234	3	3	0,9227	840,0
TNFRSF9
KSFM vs. AMBV339	1,745	4,381	-2,636	0,8234	3	3	3,201	840,0
KSFM vs. AMBV336	1,745	4,506	-2,761	0,8234	3	3	3,353	840,0
KSFM vs. RC14	1,745	2,352	-0,6072	0,8234	3	3	0,7374	840,0
KSFM vs. LGG	1,745	1,896	-0,1512	0,8234	3	3	0,1836	840,0
KSFM vs. Candida	1,745	4,011	-2,266	0,8234	3	3	2,752	840,0
TWEAK
KSFM vs. AMBV339	-0,004590	1,901	-1,905	0,8234	3	3	2,314	840,0
KSFM vs. AMBV336	-0,004590	0,3674	-0,3720	0,8234	3	3	0,4518	840,0
KSFM vs. RC14	-0,004590	1,201	-1,206	0,8234	3	3	1,464	840,0
KSFM vs. LGG	-0,004590	-0,1794	0,1749	0,8234	3	3	0,2124	840,0
KSFM vs. Candida	-0,004590	0,8830	-0,8876	0,8234	3	3	1,078	840,0
CCL20
KSFM vs. AMBV339	3,845	11,69	-7,849	0,8234	3	3	9,533	840,0
KSFM vs. AMBV336	3,845	11,75	-7,904	0,8234	3	3	9,598	840,0
KSFM vs. RC14	3,845	6,303	-2,458	0,8234	3	3	2,986	840,0
KSFM vs. LGG	3,845	6,723	-2,878	0,8234	3	3	3,495	840,0
KSFM vs. Candida	3,845	10,79	-6,946	0,8234	3	3	8,435	840,0
ST1A1
KSFM vs. AMBV339	1,923	2,722	-0,7981	0,8234	3	3	0,9693	840,0
KSFM vs. AMBV336	1,923	2,820	-0,8965	0,8234	3	3	1,089	840,0
KSFM vs. RC14	1,923	1,413	0,5103	0,8234	3	3	0,6198	840,0
KSFM vs. LGG	1,923	1,881	0,04221	0,8234	3	3	0,05127	840,0
KSFM vs. Candida	1,923	2,628	-0,7044	0,8234	3	3	0,8554	840,0
STAMBP
KSFM vs. AMBV339	4,332	5,370	-1,038	0,8234	3	3	1,260	840,0
KSFM vs. AMBV336	4,332	5,376	-1,043	0,8234	3	3	1,267	840,0
KSFM vs. RC14	4,332	5,347	-1,015	0,8234	3	3	1,233	840,0
KSFM vs. LGG	4,332	4,466	-0,1333	0,8234	3	3	0,1619	840,0
KSFM vs. Candida	4,332	5,094	-0,7617	0,8234	3	3	0,9250	840,0
ADA
KSFM vs. AMBV339	9,150	10,10	-0,9495	0,8234	3	3	1,153	840,0
KSFM vs. AMBV336	9,150	10,04	-0,8859	0,8234	3	3	1,076	840,0
KSFM vs. RC14	9,150	10,42	-1,273	0,8234	3	3	1,546	840,0
KSFM vs. LGG	9,150	9,530	-0,3798	0,8234	3	3	0,4612	840,0
KSFM vs. Candida	9,150	9,502	-0,3518	0,8234	3	3	0,4273	840,0
TNFB
KSFM vs. AMBV339	0,1113	2,230	-2,119	0,8234	3	3	2,573	840,0
KSFM vs. AMBV336	0,1113	1,861	-1,750	0,8234	3	3	2,125	840,0
KSFM vs. RC14	0,1113	0,9673	-0,8560	0,8234	3	3	1,040	840,0
KSFM vs. LGG	0,1113	0,3264	-0,2151	0,8234	3	3	0,2612	840,0
KSFM vs. Candida	0,1113	1,840	-1,729	0,8234	3	3	2,099	840,0
CSF-1
KSFM vs. AMBV339	7,258	9,210	-1,951	0,8234	3	3	2,370	840,0
KSFM vs. AMBV336	7,258	8,831	-1,572	0,8234	3	3	1,909	840,0
KSFM vs. RC14	7,258	8,863	-1,604	0,8234	3	3	1,949	840,0
KSFM vs. LGG	7,258	7,547	-0,2882	0,8234	3	3	0,3500	840,0
KSFM vs. Candida	7,258	8,568	-1,310	0,8234	3	3	1,591	840,0
MCP-3
KSFM vs. AMBV339	1,688	8,532	-6,843	0,8234	3	3	8,311	840,0
KSFM vs. AMBV336	1,688	2,200	-0,5118	0,8234	3	3	0,6215	840,0
KSFM vs. RC14	1,688	2,198	-0,5096	0,8234	3	3	0,6188	840,0
KSFM vs. LGG	1,688	2,912	-1,224	0,8234	3	3	1,487	840,0
KSFM vs. Candida	1,688	3,623	-1,934	0,8234	3	3	2,349	840,0
IL-17A
KSFM vs. AMBV339	-0,5932	-0,1203	-0,4729	0,8234	3	3	0,5743	840,0
KSFM vs. AMBV336	-0,5932	-0,9286	0,3355	0,8234	3	3	0,4074	840,0
KSFM vs. RC14	-0,5932	-0,8320	0,2388	0,8234	3	3	0,2900	840,0
KSFM vs. LGG	-0,5932	-0,3951	-0,1981	0,8234	3	3	0,2406	840,0
KSFM vs. Candida	-0,5932	-0,6240	0,03087	0,8234	3	3	0,03749	840,0
TRAIL
KSFM vs. AMBV339	3,082	3,524	-0,4415	0,8234	3	3	0,5362	840,0
KSFM vs. AMBV336	3,082	3,473	-0,3905	0,8234	3	3	0,4742	840,0
KSFM vs. RC14	3,082	2,691	0,3914	0,8234	3	3	0,4753	840,0
KSFM vs. LGG	3,082	2,560	0,5223	0,8234	3	3	0,6343	840,0
KSFM vs. Candida	3,082	3,382	-0,2996	0,8234	3	3	0,3638	840,0
OSM
KSFM vs. AMBV339	-0,9291	-0,7331	-0,1960	0,8234	3	3	0,2381	840,0
KSFM vs. AMBV336	-0,9291	-0,4623	-0,4668	0,8234	3	3	0,5669	840,0
KSFM vs. RC14	-0,9291	-1,221	0,2922	0,8234	3	3	0,3548	840,0
KSFM vs. LGG	-0,9291	-0,9030	-0,02608	0,8234	3	3	0,03167	840,0
KSFM vs. Candida	-0,9291	-0,6745	-0,2546	0,8234	3	3	0,3092	840,0
TSLP
KSFM vs. AMBV339	0,5861	0,5997	-0,01361	0,8234	3	3	0,01652	840,0
KSFM vs. AMBV336	0,5861	1,533	-0,9468	0,8234	3	3	1,150	840,0
KSFM vs. RC14	0,5861	0,01875	0,5674	0,8234	3	3	0,6890	840,0
KSFM vs. LGG	0,5861	0,05711	0,5290	0,8234	3	3	0,6424	840,0
KSFM vs. Candida	0,5861	0,3076	0,2785	0,8234	3	3	0,3382	840,0
SCF
KSFM vs. AMBV339	1,778	2,622	-0,8438	0,8234	3	3	1,025	840,0
KSFM vs. AMBV336	1,778	2,368	-0,5898	0,8234	3	3	0,7162	840,0
KSFM vs. RC14	1,778	2,959	-1,181	0,8234	3	3	1,434	840,0
KSFM vs. LGG	1,778	1,850	-0,07232	0,8234	3	3	0,08783	840,0
KSFM vs. Candida	1,778	2,454	-0,6762	0,8234	3	3	0,8212	840,0
CCL11
KSFM vs. AMBV339	-0,2139	1,436	-1,650	0,8234	3	3	2,004	840,0
KSFM vs. AMBV336	-0,2139	0,09707	-0,3109	0,8234	3	3	0,3776	840,0
KSFM vs. RC14	-0,2139	-0,2004	-0,01350	0,8234	3	3	0,01640	840,0
KSFM vs. LGG	-0,2139	0,009020	-0,2229	0,8234	3	3	0,2707	840,0
KSFM vs. Candida	-0,2139	0,2449	-0,4587	0,8234	3	3	0,5571	840,0
FGF-21
KSFM vs. AMBV339	0,1053	0,3422	-0,2370	0,8234	3	3	0,2878	840,0
KSFM vs. AMBV336	0,1053	0,3835	-0,2782	0,8234	3	3	0,3379	840,0
KSFM vs. RC14	0,1053	0,1735	-0,06819	0,8234	3	3	0,08282	840,0
KSFM vs. LGG	0,1053	0,08068	0,02457	0,8234	3	3	0,02984	840,0
KSFM vs. Candida	0,1053	0,4247	-0,3194	0,8234	3	3	0,3879	840,0
CCL19
KSFM vs. AMBV339	1,159	2,466	-1,307	0,8234	3	3	1,587	840,0
KSFM vs. AMBV336	1,159	3,209	-2,051	0,8234	3	3	2,490	840,0
KSFM vs. RC14	1,159	1,281	-0,1225	0,8234	3	3	0,1488	840,0
KSFM vs. LGG	1,159	1,300	-0,1411	0,8234	3	3	0,1714	840,0
KSFM vs. Candida	1,159	2,484	-1,325	0,8234	3	3	1,610	840,0
IL-15RA
KSFM vs. AMBV339	-0,4996	-0,07078	-0,4288	0,8234	3	3	0,5207	840,0
KSFM vs. AMBV336	-0,4996	-0,4849	-0,01465	0,8234	3	3	0,01780	840,0
KSFM vs. RC14	-0,4996	-0,3939	-0,1057	0,8234	3	3	0,1283	840,0
KSFM vs. LGG	-0,4996	-0,3822	-0,1174	0,8234	3	3	0,1426	840,0
KSFM vs. Candida	-0,4996	-0,6252	0,1257	0,8234	3	3	0,1526	840,0
IL-22 RA1
KSFM vs. AMBV339	0,4776	1,663	-1,185	0,8234	3	3	1,439	840,0
KSFM vs. AMBV336	0,4776	1,915	-1,438	0,8234	3	3	1,746	840,0
KSFM vs. RC14	0,4776	1,016	-0,5386	0,8234	3	3	0,6540	840,0
KSFM vs. LGG	0,4776	1,324	-0,8462	0,8234	3	3	1,028	840,0
KSFM vs. Candida	0,4776	1,863	-1,386	0,8234	3	3	1,683	840,0
HGF
KSFM vs. AMBV339	0,09815	1,851	-1,752	0,8234	3	3	2,128	840,0
KSFM vs. AMBV336	0,09815	0,03006	0,06809	0,8234	3	3	0,08269	840,0
KSFM vs. RC14	0,09815	0,6350	-0,5368	0,8234	3	3	0,6519	840,0
KSFM vs. LGG	0,09815	0,4007	-0,3025	0,8234	3	3	0,3674	840,0
KSFM vs. Candida	0,09815	0,7214	-0,6233	0,8234	3	3	0,7569	840,0
IL-10
KSFM vs. AMBV339	0,5012	3,381	-2,879	0,8234	3	3	3,497	840,0
KSFM vs. AMBV336	0,5012	2,629	-2,128	0,8234	3	3	2,584	840,0
KSFM vs. RC14	0,5012	0,2634	0,2379	0,8234	3	3	0,2889	840,0
KSFM vs. LGG	0,5012	0,08815	0,4131	0,8234	3	3	0,5016	840,0
KSFM vs. Candida	0,5012	2,011	-1,510	0,8234	3	3	1,833	840,0
SIRT2
KSFM vs. AMBV339	0,9680	1,818	-0,8504	0,8234	3	3	1,033	840,0
KSFM vs. AMBV336	0,9680	1,675	-0,7068	0,8234	3	3	0,8584	840,0
KSFM vs. RC14	0,9680	1,428	-0,4600	0,8234	3	3	0,5586	840,0
KSFM vs. LGG	0,9680	0,9307	0,03730	0,8234	3	3	0,04530	840,0
KSFM vs. Candida	0,9680	1,578	-0,6104	0,8234	3	3	0,7413	840,0
CCL28
KSFM vs. AMBV339	0,1615	2,807	-2,645	0,8234	3	3	3,212	840,0
KSFM vs. AMBV336	0,1615	1,430	-1,269	0,8234	3	3	1,541	840,0
KSFM vs. RC14	0,1615	0,1464	0,01509	0,8234	3	3	0,01832	840,0
KSFM vs. LGG	0,1615	0,3325	-0,1711	0,8234	3	3	0,2077	840,0
KSFM vs. Candida	0,1615	1,470	-1,309	0,8234	3	3	1,589	840,0
MCP-2
KSFM vs. AMBV339	1,472	8,971	-7,499	0,8234	3	3	9,107	840,0
KSFM vs. AMBV336	1,472	1,894	-0,4224	0,8234	3	3	0,5130	840,0
KSFM vs. RC14	1,472	3,333	-1,861	0,8234	3	3	2,261	840,0
KSFM vs. LGG	1,472	2,143	-0,6707	0,8234	3	3	0,8145	840,0
KSFM vs. Candida	1,472	3,858	-2,386	0,8234	3	3	2,898	840,0
NT-3
KSFM vs. AMBV339	-0,2682	1,429	-1,697	0,8234	3	3	2,062	840,0
KSFM vs. AMBV336	-0,2682	-0,3301	0,06183	0,8234	3	3	0,07509	840,0
KSFM vs. RC14	-0,2682	-0,02501	-0,2432	0,8234	3	3	0,2954	840,0
KSFM vs. LGG	-0,2682	-0,2141	-0,05413	0,8234	3	3	0,06574	840,0
KSFM vs. Candida	-0,2682	0,1244	-0,3926	0,8234	3	3	0,4768	840,0
TNFB
KSFM vs. AMBV339	0,1113	2,230	-2,119	0,8234	3	3	2,573	840,0
KSFM vs. AMBV336	0,1113	1,861	-1,750	0,8234	3	3	2,125	840,0
KSFM vs. RC14	0,1113	0,9673	-0,8560	0,8234	3	3	1,040	840,0
KSFM vs. LGG	0,1113	0,3264	-0,2151	0,8234	3	3	0,2612	840,0
KSFM vs. Candida	0,1113	1,840	-1,729	0,8234	3	3	2,099	840,0
