## Supplementary material for "Vitamin B_2_ Production by Vaginal Lactobacilli Promotes Symbiosis": Data S12: Olink 2way ANOVA 3D model (basolateral).csv

Within each row, compare columns (simple effects within rows)
Number of families	69
Number of comparisons per family	5
Alpha	0,05
Dunnett's multiple comparisons test	Predicted (LS) mean diff.	95.00% CI of diff.	Below threshold?	Summary	Adjusted P Value
IL-8
KSFM vs. AMBV339	-3,091	-6.099 to -0.08214	Yes	*	0,0416
KSFM vs. AMBV336	-3,000	-6.009 to 0.008207	No	ns	0,0509
KSFM vs. RC14	-1,926	-4.935 to 1.082	No	ns	0,3517
KSFM vs. LGG	-2,154	-5.163 to 0.8546	No	ns	0,2507
KSFM vs. Candida	-2,115	-5.124 to 0.8937	No	ns	0,2664
VEGFA
KSFM vs. AMBV339	-0,07959	-3.088 to 2.929	No	ns	>0.9999
KSFM vs. AMBV336	-1,655	-4.663 to 1.354	No	ns	0,4992
KSFM vs. RC14	-0,5663	-3.575 to 2.442	No	ns	0,9868
KSFM vs. LGG	-0,6241	-3.633 to 2.385	No	ns	0,9798
KSFM vs. Candida	-1,747	-4.756 to 1.262	No	ns	0,4462
GDNF
KSFM vs. AMBV339	-2,462	-5.470 to 0.5470	No	ns	0,1492
KSFM vs. AMBV336	-0,4404	-3.449 to 2.568	No	ns	0,9958
KSFM vs. RC14	-0,5790	-3.588 to 2.430	No	ns	0,9854
KSFM vs. LGG	-1,454	-4.463 to 1.554	No	ns	0,6201
KSFM vs. Candida	-0,05029	-3.059 to 2.958	No	ns	>0.9999
CDCP1
KSFM vs. AMBV339	-1,345	-4.353 to 1.664	No	ns	0,6871
KSFM vs. AMBV336	-0,7514	-3.760 to 2.257	No	ns	0,9562
KSFM vs. RC14	-0,6987	-3.707 to 2.310	No	ns	0,9675
KSFM vs. LGG	-0,8356	-3.844 to 2.173	No	ns	0,9335
KSFM vs. Candida	-0,7535	-3.762 to 2.255	No	ns	0,9557
OPG
KSFM vs. AMBV339	-5,440	-8.448 to -2.431	Yes	****	<0.0001
KSFM vs. AMBV336	-3,036	-6.044 to -0.02706	Yes	*	0,0471
KSFM vs. RC14	-1,910	-4.918 to 1.099	No	ns	0,3599
KSFM vs. LGG	-4,198	-7.206 to -1.189	Yes	**	0,0022
KSFM vs. Candida	0,7540	-2.255 to 3.763	No	ns	0,9556
LAP TGF-beta-1
KSFM vs. AMBV339	-1,927	-4.936 to 1.082	No	ns	0,3514
KSFM vs. AMBV336	-0,5387	-3.547 to 2.470	No	ns	0,9894
KSFM vs. RC14	-0,6456	-3.654 to 2.363	No	ns	0,9766
KSFM vs. LGG	-1,357	-4.366 to 1.651	No	ns	0,6793
KSFM vs. Candida	-0,8772	-3.886 to 2.131	No	ns	0,9201
uPA
KSFM vs. AMBV339	-1,991	-5.000 to 1.018	No	ns	0,3207
KSFM vs. AMBV336	-1,595	-4.603 to 1.414	No	ns	0,5347
KSFM vs. RC14	-1,239	-4.248 to 1.769	No	ns	0,7493
KSFM vs. LGG	-1,112	-4.121 to 1.897	No	ns	0,8188
KSFM vs. Candida	-1,352	-4.361 to 1.656	No	ns	0,6824
IL-6
KSFM vs. AMBV339	-5,605	-8.614 to -2.597	Yes	****	<0.0001
KSFM vs. AMBV336	-2,711	-5.720 to 0.2972	No	ns	0,0930
KSFM vs. RC14	-2,597	-5.605 to 0.4120	No	ns	0,1162
KSFM vs. LGG	-3,893	-6.901 to -0.8841	Yes	**	0,0054
KSFM vs. Candida	-0,4826	-3.491 to 2.526	No	ns	0,9936
IL-17C
KSFM vs. AMBV339	-3,051	-6.059 to -0.04210	Yes	*	0,0455
KSFM vs. AMBV336	-2,721	-5.730 to 0.2873	No	ns	0,0912
KSFM vs. RC14	-0,4920	-3.501 to 2.517	No	ns	0,9930
KSFM vs. LGG	-0,4351	-3.444 to 2.574	No	ns	0,9960
KSFM vs. Candida	-3,068	-6.077 to -0.05919	Yes	*	0,0438
MCP-1
KSFM vs. AMBV339	-7,599	-10.61 to -4.591	Yes	****	<0.0001
KSFM vs. AMBV336	-1,471	-4.480 to 1.538	No	ns	0,6099
KSFM vs. RC14	-2,768	-5.777 to 0.2402	No	ns	0,0830
KSFM vs. LGG	-4,024	-7.032 to -1.015	Yes	**	0,0037
KSFM vs. Candida	-0,8733	-3.882 to 2.135	No	ns	0,9214
CXCL11
KSFM vs. AMBV339	-1,763	-4.771 to 1.246	No	ns	0,4375
KSFM vs. AMBV336	-1,459	-4.468 to 1.549	No	ns	0,6169
KSFM vs. RC14	-0,7148	-3.723 to 2.294	No	ns	0,9643
KSFM vs. LGG	-0,1592	-3.168 to 2.849	No	ns	>0.9999
KSFM vs. Candida	-0,8220	-3.831 to 2.187	No	ns	0,9376
AXIN1
KSFM vs. AMBV339	-0,1525	-3.161 to 2.856	No	ns	>0.9999
KSFM vs. AMBV336	-0,09195	-3.101 to 2.917	No	ns	>0.9999
KSFM vs. RC14	-0,05777	-3.066 to 2.951	No	ns	>0.9999
KSFM vs. LGG	-0,1528	-3.161 to 2.856	No	ns	>0.9999
KSFM vs. Candida	-0,03665	-3.045 to 2.972	No	ns	>0.9999
CXCL9
KSFM vs. AMBV339	-0,1133	-3.122 to 2.895	No	ns	>0.9999
KSFM vs. AMBV336	-0,3855	-3.394 to 2.623	No	ns	0,9977
KSFM vs. RC14	-0,09023	-3.099 to 2.918	No	ns	>0.9999
KSFM vs. LGG	-0,09994	-3.109 to 2.909	No	ns	>0.9999
KSFM vs. Candida	-0,08465	-3.093 to 2.924	No	ns	>0.9999
CST5
KSFM vs. AMBV339	-0,3151	-3.324 to 2.694	No	ns	0,9991
KSFM vs. AMBV336	0,1789	-2.830 to 3.188	No	ns	>0.9999
KSFM vs. RC14	0,2648	-2.744 to 3.273	No	ns	0,9996
KSFM vs. LGG	-0,4074	-3.416 to 2.601	No	ns	0,9971
KSFM vs. Candida	-0,2905	-3.299 to 2.718	No	ns	0,9994
IL-1 alpha
KSFM vs. AMBV339	-0,6021	-3.611 to 2.407	No	ns	0,9827
KSFM vs. AMBV336	-1,246	-4.255 to 1.762	No	ns	0,7452
KSFM vs. RC14	-0,7894	-3.798 to 2.219	No	ns	0,9467
KSFM vs. LGG	-1,191	-4.200 to 1.817	No	ns	0,7763
KSFM vs. Candida	-0,5945	-3.603 to 2.414	No	ns	0,9836
CXCL1
KSFM vs. AMBV339	-4,177	-7.186 to -1.168	Yes	**	0,0024
KSFM vs. AMBV336	-2,585	-5.593 to 0.4241	No	ns	0,1189
KSFM vs. RC14	-2,011	-5.019 to 0.9981	No	ns	0,3117
KSFM vs. LGG	-2,833	-5.842 to 0.1756	No	ns	0,0727
KSFM vs. Candida	-1,819	-4.827 to 1.190	No	ns	0,4069
CCL4
KSFM vs. AMBV339	-3,852	-6.860 to -0.8429	Yes	**	0,0061
KSFM vs. AMBV336	-4,210	-7.218 to -1.201	Yes	**	0,0021
KSFM vs. RC14	-0,9752	-3.984 to 2.033	No	ns	0,8829
KSFM vs. LGG	-1,346	-4.355 to 1.663	No	ns	0,6862
KSFM vs. Candida	-3,766	-6.774 to -0.7571	Yes	**	0,0077
IL-18
KSFM vs. AMBV339	-0,6151	-3.624 to 2.394	No	ns	0,9810
KSFM vs. AMBV336	-0,7985	-3.807 to 2.210	No	ns	0,9442
KSFM vs. RC14	-0,6441	-3.653 to 2.365	No	ns	0,9769
KSFM vs. LGG	-2,054	-5.062 to 0.9551	No	ns	0,2925
KSFM vs. Candida	-1,148	-4.157 to 1.861	No	ns	0,8000
TGF-alpha
KSFM vs. AMBV339	-0,5395	-3.548 to 2.469	No	ns	0,9893
KSFM vs. AMBV336	-0,8152	-3.824 to 2.193	No	ns	0,9396
KSFM vs. RC14	-0,4341	-3.443 to 2.575	No	ns	0,9960
KSFM vs. LGG	-0,8224	-3.831 to 2.186	No	ns	0,9375
KSFM vs. Candida	-0,5448	-3.553 to 2.464	No	ns	0,9889
MCP-4
KSFM vs. AMBV339	-4,088	-7.096 to -1.079	Yes	**	0,0031
KSFM vs. AMBV336	-0,1398	-3.148 to 2.869	No	ns	>0.9999
KSFM vs. RC14	-0,7014	-3.710 to 2.307	No	ns	0,9669
KSFM vs. LGG	-1,105	-4.114 to 1.903	No	ns	0,8223
KSFM vs. Candida	-1,488	-4.497 to 1.521	No	ns	0,5993
CCL11
KSFM vs. AMBV339	-2,090	-5.098 to 0.9189	No	ns	0,2769
KSFM vs. AMBV336	0,1964	-2.812 to 3.205	No	ns	>0.9999
KSFM vs. RC14	-0,06611	-3.075 to 2.943	No	ns	>0.9999
KSFM vs. LGG	-0,2922	-3.301 to 2.716	No	ns	0,9994
KSFM vs. Candida	-0,6761	-3.685 to 2.333	No	ns	0,9716
FGF-5
KSFM vs. AMBV339	-1,504	-4.512 to 1.505	No	ns	0,5898
KSFM vs. AMBV336	-0,5600	-3.569 to 2.449	No	ns	0,9874
KSFM vs. RC14	-0,6517	-3.660 to 2.357	No	ns	0,9757
KSFM vs. LGG	-1,035	-4.043 to 1.974	No	ns	0,8566
KSFM vs. Candida	-0,3092	-3.318 to 2.699	No	ns	0,9992
MMP-1
KSFM vs. AMBV339	-0,4541	-3.463 to 2.555	No	ns	0,9951
KSFM vs. AMBV336	-1,091	-4.099 to 1.918	No	ns	0,8296
KSFM vs. RC14	-0,1894	-3.198 to 2.819	No	ns	>0.9999
KSFM vs. LGG	-0,9166	-3.925 to 2.092	No	ns	0,9061
KSFM vs. Candida	0,7561	-2.253 to 3.765	No	ns	0,9551
IL-10RB
KSFM vs. AMBV339	-0,2044	-3.213 to 2.804	No	ns	0,9999
KSFM vs. AMBV336	-0,1738	-3.182 to 2.835	No	ns	>0.9999
KSFM vs. RC14	0,08852	-2.920 to 3.097	No	ns	>0.9999
KSFM vs. LGG	-0,1080	-3.117 to 2.901	No	ns	>0.9999
KSFM vs. Candida	-0,1578	-3.166 to 2.851	No	ns	>0.9999
IL-18R1
KSFM vs. AMBV339	-0,3032	-3.312 to 2.705	No	ns	0,9993
KSFM vs. AMBV336	0,1835	-2.825 to 3.192	No	ns	>0.9999
KSFM vs. RC14	0,06144	-2.947 to 3.070	No	ns	>0.9999
KSFM vs. LGG	-0,3622	-3.371 to 2.646	No	ns	0,9983
KSFM vs. Candida	-0,5513	-3.560 to 2.457	No	ns	0,9883
PD-L1
KSFM vs. AMBV339	-1,283	-4.292 to 1.726	No	ns	0,7238
KSFM vs. AMBV336	-0,6676	-3.676 to 2.341	No	ns	0,9731
KSFM vs. RC14	-0,8392	-3.848 to 2.169	No	ns	0,9324
KSFM vs. LGG	-1,041	-4.050 to 1.967	No	ns	0,8536
KSFM vs. Candida	0,2522	-2.756 to 3.261	No	ns	0,9997
CXCL5
KSFM vs. AMBV339	-8,413	-11.42 to -5.405	Yes	****	<0.0001
KSFM vs. AMBV336	-2,410	-5.418 to 0.5988	No	ns	0,1636
KSFM vs. RC14	-3,221	-6.230 to -0.2126	Yes	*	0,0308
KSFM vs. LGG	-3,835	-6.844 to -0.8263	Yes	**	0,0064
KSFM vs. Candida	-0,5206	-3.529 to 2.488	No	ns	0,9909
IL-12B
KSFM vs. AMBV339	-1,457	-4.465 to 1.552	No	ns	0,6185
KSFM vs. AMBV336	-1,459	-4.468 to 1.550	No	ns	0,6172
KSFM vs. RC14	-0,4803	-3.489 to 2.528	No	ns	0,9937
KSFM vs. LGG	-0,6931	-3.702 to 2.316	No	ns	0,9685
KSFM vs. Candida	-0,9645	-3.973 to 2.044	No	ns	0,8873
IL-24
KSFM vs. AMBV339	-3,102	-6.111 to -0.09336	Yes	*	0,0406
KSFM vs. AMBV336	0,2772	-2.731 to 3.286	No	ns	0,9995
KSFM vs. RC14	-0,3400	-3.349 to 2.669	No	ns	0,9988
KSFM vs. LGG	-0,3420	-3.351 to 2.667	No	ns	0,9987
KSFM vs. Candida	-0,8113	-3.820 to 2.197	No	ns	0,9407
ARTN
KSFM vs. AMBV339	0,2851	-2.724 to 3.294	No	ns	0,9995
KSFM vs. AMBV336	0,1119	-2.897 to 3.121	No	ns	>0.9999
KSFM vs. RC14	0,2866	-2.722 to 3.295	No	ns	0,9995
KSFM vs. LGG	-0,3032	-3.312 to 2.706	No	ns	0,9993
KSFM vs. Candida	0,1101	-2.899 to 3.119	No	ns	>0.9999
MMP-10
KSFM vs. AMBV339	0,1375	-2.871 to 3.146	No	ns	>0.9999
KSFM vs. AMBV336	-0,1481	-3.157 to 2.861	No	ns	>0.9999
KSFM vs. RC14	0,05576	-2.953 to 3.064	No	ns	>0.9999
KSFM vs. LGG	-0,4948	-3.503 to 2.514	No	ns	0,9928
KSFM vs. Candida	-0,1318	-3.140 to 2.877	No	ns	>0.9999
TNF
KSFM vs. AMBV339	-1,418	-4.426 to 1.591	No	ns	0,6425
KSFM vs. AMBV336	-2,142	-5.150 to 0.8670	No	ns	0,2556
KSFM vs. RC14	-0,4698	-3.478 to 2.539	No	ns	0,9943
KSFM vs. LGG	-0,9359	-3.945 to 2.073	No	ns	0,8988
KSFM vs. Candida	-1,535	-4.543 to 1.474	No	ns	0,5709
CD5
KSFM vs. AMBV339	0,2169	-2.792 to 3.226	No	ns	0,9999
KSFM vs. AMBV336	-0,01581	-3.024 to 2.993	No	ns	>0.9999
KSFM vs. RC14	0,1846	-2.824 to 3.193	No	ns	>0.9999
KSFM vs. LGG	-0,1376	-3.146 to 2.871	No	ns	>0.9999
KSFM vs. Candida	0,1239	-2.885 to 3.133	No	ns	>0.9999
CCL3
KSFM vs. AMBV339	-3,736	-6.745 to -0.7273	Yes	**	0,0084
KSFM vs. AMBV336	-3,456	-6.465 to -0.4475	Yes	*	0,0174
KSFM vs. RC14	-1,150	-4.159 to 1.859	No	ns	0,7989
KSFM vs. LGG	-1,515	-4.523 to 1.494	No	ns	0,5832
KSFM vs. Candida	-3,081	-6.089 to -0.07188	Yes	*	0,0426
Flt3L
KSFM vs. AMBV339	-1,325	-4.334 to 1.684	No	ns	0,6988
KSFM vs. AMBV336	-0,4574	-3.466 to 2.551	No	ns	0,9950
KSFM vs. RC14	-0,1180	-3.127 to 2.891	No	ns	>0.9999
KSFM vs. LGG	-0,4323	-3.441 to 2.576	No	ns	0,9961
KSFM vs. Candida	-0,5935	-3.602 to 2.415	No	ns	0,9838
CXCL6
KSFM vs. AMBV339	-8,449	-11.46 to -5.441	Yes	****	<0.0001
KSFM vs. AMBV336	-1,474	-4.482 to 1.535	No	ns	0,6083
KSFM vs. RC14	-3,601	-6.610 to -0.5925	Yes	*	0,0120
KSFM vs. LGG	-4,630	-7.639 to -1.621	Yes	***	0,0006
KSFM vs. Candida	-0,3648	-3.373 to 2.644	No	ns	0,9983
CXCL10
KSFM vs. AMBV339	-2,294	-5.303 to 0.7146	No	ns	0,1997
KSFM vs. AMBV336	-2,135	-5.143 to 0.8740	No	ns	0,2584
KSFM vs. RC14	-0,6977	-3.706 to 2.311	No	ns	0,9677
KSFM vs. LGG	-0,1578	-3.166 to 2.851	No	ns	>0.9999
KSFM vs. Candida	-1,646	-4.655 to 1.363	No	ns	0,5042
4E-BP1
KSFM vs. AMBV339	-1,679	-4.688 to 1.329	No	ns	0,4847
KSFM vs. AMBV336	-1,376	-4.385 to 1.633	No	ns	0,6679
KSFM vs. RC14	-1,133	-4.141 to 1.876	No	ns	0,8081
KSFM vs. LGG	-1,027	-4.035 to 1.982	No	ns	0,8604
KSFM vs. Candida	-0,6158	-3.624 to 2.393	No	ns	0,9809
IL-20
KSFM vs. AMBV339	-0,1418	-3.150 to 2.867	No	ns	>0.9999
KSFM vs. AMBV336	-0,1987	-3.207 to 2.810	No	ns	>0.9999
KSFM vs. RC14	-0,2156	-3.224 to 2.793	No	ns	0,9999
KSFM vs. LGG	-0,01672	-3.025 to 2.992	No	ns	>0.9999
KSFM vs. Candida	-0,1896	-3.198 to 2.819	No	ns	>0.9999
DNER
KSFM vs. AMBV339	0,1282	-2.880 to 3.137	No	ns	>0.9999
KSFM vs. AMBV336	-0,1792	-3.188 to 2.830	No	ns	>0.9999
KSFM vs. RC14	0,007910	-3.001 to 3.017	No	ns	>0.9999
KSFM vs. LGG	-0,2833	-3.292 to 2.725	No	ns	0,9995
KSFM vs. Candida	-0,1231	-3.132 to 2.886	No	ns	>0.9999
EN-RAGE
KSFM vs. AMBV339	0,3601	-2.649 to 3.369	No	ns	0,9984
KSFM vs. AMBV336	0,1898	-2.819 to 3.198	No	ns	>0.9999
KSFM vs. RC14	0,2499	-2.759 to 3.259	No	ns	0,9997
KSFM vs. LGG	-0,6592	-3.668 to 2.349	No	ns	0,9745
KSFM vs. Candida	-0,3907	-3.399 to 2.618	No	ns	0,9976
CD40
KSFM vs. AMBV339	-1,751	-4.760 to 1.258	No	ns	0,4439
KSFM vs. AMBV336	-1,236	-4.245 to 1.772	No	ns	0,7509
KSFM vs. RC14	-1,242	-4.251 to 1.766	No	ns	0,7475
KSFM vs. LGG	-1,131	-4.140 to 1.878	No	ns	0,8089
KSFM vs. Candida	-0,9197	-3.928 to 2.089	No	ns	0,9050
FGF-19
KSFM vs. AMBV339	-0,3110	-3.320 to 2.698	No	ns	0,9992
KSFM vs. AMBV336	-0,5362	-3.545 to 2.472	No	ns	0,9896
KSFM vs. RC14	-0,05505	-3.064 to 2.954	No	ns	>0.9999
KSFM vs. LGG	-0,4536	-3.462 to 2.555	No	ns	0,9952
KSFM vs. Candida	-0,01700	-3.026 to 2.992	No	ns	>0.9999
LIF
KSFM vs. AMBV339	-3,955	-6.963 to -0.9460	Yes	**	0,0045
KSFM vs. AMBV336	-1,330	-4.339 to 1.678	No	ns	0,6955
KSFM vs. RC14	-1,413	-4.422 to 1.596	No	ns	0,6453
KSFM vs. LGG	-1,521	-4.529 to 1.488	No	ns	0,5795
KSFM vs. Candida	-1,574	-4.583 to 1.435	No	ns	0,5472
CASP-8
KSFM vs. AMBV339	-1,358	-4.367 to 1.651	No	ns	0,6790
KSFM vs. AMBV336	-0,9188	-3.927 to 2.090	No	ns	0,9053
KSFM vs. RC14	-0,8691	-3.878 to 2.140	No	ns	0,9228
KSFM vs. LGG	-0,8350	-3.844 to 2.174	No	ns	0,9337
KSFM vs. Candida	-0,1687	-3.177 to 2.840	No	ns	>0.9999
TNFRSF9
KSFM vs. AMBV339	-0,3229	-3.332 to 2.686	No	ns	0,9990
KSFM vs. AMBV336	-0,7836	-3.792 to 2.225	No	ns	0,9482
KSFM vs. RC14	-0,05476	-3.063 to 2.954	No	ns	>0.9999
KSFM vs. LGG	-0,4740	-3.483 to 2.535	No	ns	0,9941
KSFM vs. Candida	-0,2527	-3.261 to 2.756	No	ns	0,9997
TWEAK
KSFM vs. AMBV339	-1,463	-4.471 to 1.546	No	ns	0,6149
KSFM vs. AMBV336	-0,5226	-3.531 to 2.486	No	ns	0,9908
KSFM vs. RC14	-0,6160	-3.625 to 2.393	No	ns	0,9809
KSFM vs. LGG	-1,214	-4.223 to 1.795	No	ns	0,7636
KSFM vs. Candida	-0,5429	-3.552 to 2.466	No	ns	0,9890
CCL20
KSFM vs. AMBV339	-5,024	-8.033 to -2.015	Yes	***	0,0001
KSFM vs. AMBV336	-4,556	-7.565 to -1.547	Yes	***	0,0007
KSFM vs. RC14	-2,208	-5.216 to 0.8009	No	ns	0,2301
KSFM vs. LGG	-1,703	-4.712 to 1.305	No	ns	0,4710
KSFM vs. Candida	-3,968	-6.977 to -0.9594	Yes	**	0,0044
ST1A1
KSFM vs. AMBV339	-0,3375	-3.346 to 2.671	No	ns	0,9988
KSFM vs. AMBV336	-0,4343	-3.443 to 2.574	No	ns	0,9960
KSFM vs. RC14	-0,1978	-3.206 to 2.811	No	ns	>0.9999
KSFM vs. LGG	-0,2589	-3.268 to 2.750	No	ns	0,9997
KSFM vs. Candida	-0,4434	-3.452 to 2.565	No	ns	0,9956
STAMBP
KSFM vs. AMBV339	-0,7183	-3.727 to 2.290	No	ns	0,9635
KSFM vs. AMBV336	-0,5701	-3.579 to 2.439	No	ns	0,9864
KSFM vs. RC14	-0,6152	-3.624 to 2.393	No	ns	0,9810
KSFM vs. LGG	-0,5654	-3.574 to 2.443	No	ns	0,9869
KSFM vs. Candida	-0,2789	-3.288 to 2.730	No	ns	0,9995
ADA
KSFM vs. AMBV339	-1,153	-4.162 to 1.855	No	ns	0,7972
KSFM vs. AMBV336	-1,117	-4.125 to 1.892	No	ns	0,8165
KSFM vs. RC14	-1,411	-4.420 to 1.597	No	ns	0,6464
KSFM vs. LGG	-0,4717	-3.480 to 2.537	No	ns	0,9942
KSFM vs. Candida	-0,4655	-3.474 to 2.543	No	ns	0,9945
CSF-1
KSFM vs. AMBV339	-3,434	-6.443 to -0.4254	Yes	*	0,0184
KSFM vs. AMBV336	-1,088	-4.097 to 1.920	No	ns	0,8308
KSFM vs. RC14	-1,777	-4.785 to 1.232	No	ns	0,4298
KSFM vs. LGG	-2,012	-5.021 to 0.9966	No	ns	0,3111
KSFM vs. Candida	-1,125	-4.134 to 1.884	No	ns	0,8121
MCP-3
KSFM vs. AMBV339	-7,267	-10.28 to -4.259	Yes	****	<0.0001
KSFM vs. AMBV336	-0,04710	-3.056 to 2.962	No	ns	>0.9999
KSFM vs. RC14	-1,788	-4.797 to 1.221	No	ns	0,4236
KSFM vs. LGG	-2,506	-5.514 to 0.5029	No	ns	0,1377
KSFM vs. Candida	-1,537	-4.546 to 1.471	No	ns	0,5694
IL-17A
KSFM vs. AMBV339	-0,01284	-3.021 to 2.996	No	ns	>0.9999
KSFM vs. AMBV336	-0,7116	-3.720 to 2.297	No	ns	0,9649
KSFM vs. RC14	-0,6313	-3.640 to 2.377	No	ns	0,9788
KSFM vs. LGG	-0,3988	-3.407 to 2.610	No	ns	0,9973
KSFM vs. Candida	-0,6267	-3.635 to 2.382	No	ns	0,9794
TRAIL
KSFM vs. AMBV339	-0,03434	-3.043 to 2.974	No	ns	>0.9999
KSFM vs. AMBV336	-0,03822	-3.047 to 2.970	No	ns	>0.9999
KSFM vs. RC14	0,05160	-2.957 to 3.060	No	ns	>0.9999
KSFM vs. LGG	-0,1038	-3.112 to 2.905	No	ns	>0.9999
KSFM vs. Candida	-0,04422	-3.053 to 2.964	No	ns	>0.9999
OSM
KSFM vs. AMBV339	-0,09599	-3.105 to 2.913	No	ns	>0.9999
KSFM vs. AMBV336	0,2034	-2.805 to 3.212	No	ns	0,9999
KSFM vs. RC14	0,1532	-2.855 to 3.162	No	ns	>0.9999
KSFM vs. LGG	-0,3261	-3.335 to 2.683	No	ns	0,9990
KSFM vs. Candida	0,01391	-2.995 to 3.023	No	ns	>0.9999
TSLP
KSFM vs. AMBV339	0,8279	-2.181 to 3.837	No	ns	0,9358
KSFM vs. AMBV336	0,8888	-2.120 to 3.898	No	ns	0,9161
KSFM vs. RC14	1,660	-1.349 to 4.668	No	ns	0,4962
KSFM vs. LGG	0,4294	-2.579 to 3.438	No	ns	0,9962
KSFM vs. Candida	0,8838	-2.125 to 3.893	No	ns	0,9178
SCF
KSFM vs. AMBV339	-1,222	-4.231 to 1.787	No	ns	0,7591
KSFM vs. AMBV336	-0,1335	-3.142 to 2.875	No	ns	>0.9999
KSFM vs. RC14	-0,2458	-3.254 to 2.763	No	ns	0,9997
KSFM vs. LGG	-0,8087	-3.817 to 2.200	No	ns	0,9414
KSFM vs. Candida	-0,4888	-3.497 to 2.520	No	ns	0,9932
FGF-21
KSFM vs. AMBV339	0,07488	-2.934 to 3.084	No	ns	>0.9999
KSFM vs. AMBV336	-0,1626	-3.171 to 2.846	No	ns	>0.9999
KSFM vs. RC14	0,02482	-2.984 to 3.033	No	ns	>0.9999
KSFM vs. LGG	-0,1423	-3.151 to 2.866	No	ns	>0.9999
KSFM vs. Candida	-0,1510	-3.160 to 2.858	No	ns	>0.9999
CCL19
KSFM vs. AMBV339	-0,2751	-3.284 to 2.734	No	ns	0,9996
KSFM vs. AMBV336	-0,1569	-3.166 to 2.852	No	ns	>0.9999
KSFM vs. RC14	0,02784	-2.981 to 3.036	No	ns	>0.9999
KSFM vs. LGG	-0,3634	-3.372 to 2.645	No	ns	0,9983
KSFM vs. Candida	-0,2377	-3.246 to 2.771	No	ns	0,9998
IL-15RA
KSFM vs. AMBV339	0,2117	-2.797 to 3.220	No	ns	0,9999
KSFM vs. AMBV336	0,05719	-2.951 to 3.066	No	ns	>0.9999
KSFM vs. RC14	0,0003867	-3.008 to 3.009	No	ns	>0.9999
KSFM vs. LGG	-0,04214	-3.051 to 2.967	No	ns	>0.9999
KSFM vs. Candida	-0,1668	-3.175 to 2.842	No	ns	>0.9999
IL-22 RA1
KSFM vs. AMBV339	0,08730	-2.928 to 3.102	No	ns	>0.9999
KSFM vs. AMBV336	0,02528	-3.345 to 3.396	No	ns	>0.9999
KSFM vs. RC14	0,3793	-2.636 to 3.394	No	ns	0,9980
KSFM vs. LGG	0,1957	-2.819 to 3.211	No	ns	>0.9999
KSFM vs. Candida	-0,3547	-3.370 to 2.660	No	ns	0,9986
HGF
KSFM vs. AMBV339	-3,459	-6.468 to -0.4507	Yes	*	0,0173
KSFM vs. AMBV336	-0,09575	-3.104 to 2.913	No	ns	>0.9999
KSFM vs. RC14	-1,072	-4.080 to 1.937	No	ns	0,8391
KSFM vs. LGG	-1,447	-4.455 to 1.562	No	ns	0,6248
KSFM vs. Candida	-0,4760	-3.485 to 2.533	No	ns	0,9940
IL-10
KSFM vs. AMBV339	-1,025	-4.033 to 1.984	No	ns	0,8612
KSFM vs. AMBV336	-0,7639	-3.773 to 2.245	No	ns	0,9532
KSFM vs. RC14	-0,1297	-3.138 to 2.879	No	ns	>0.9999
KSFM vs. LGG	-0,8844	-3.893 to 2.124	No	ns	0,9176
KSFM vs. Candida	-0,7813	-3.790 to 2.227	No	ns	0,9488
SIRT2
KSFM vs. AMBV339	-0,4164	-3.425 to 2.592	No	ns	0,9967
KSFM vs. AMBV336	-0,2007	-3.209 to 2.808	No	ns	>0.9999
KSFM vs. RC14	-0,1048	-3.113 to 2.904	No	ns	>0.9999
KSFM vs. LGG	-0,007547	-3.016 to 3.001	No	ns	>0.9999
KSFM vs. Candida	-0,06964	-3.078 to 2.939	No	ns	>0.9999
CCL28
KSFM vs. AMBV339	0,005267	-3.003 to 3.014	No	ns	>0.9999
KSFM vs. AMBV336	0,3383	-2.670 to 3.347	No	ns	0,9988
KSFM vs. RC14	0,3940	-2.615 to 3.403	No	ns	0,9975
KSFM vs. LGG	0,06596	-2.943 to 3.075	No	ns	>0.9999
KSFM vs. Candida	0,06438	-2.944 to 3.073	No	ns	>0.9999
MCP-2
KSFM vs. AMBV339	-7,935	-10.94 to -4.926	Yes	****	<0.0001
KSFM vs. AMBV336	0,5085	-2.500 to 3.517	No	ns	0,9918
KSFM vs. RC14	-2,316	-5.325 to 0.6926	No	ns	0,1924
KSFM vs. LGG	-1,896	-4.905 to 1.113	No	ns	0,3669
KSFM vs. Candida	-1,655	-4.664 to 1.353	No	ns	0,4988
NT-3
KSFM vs. AMBV339	-1,729	-4.738 to 1.279	No	ns	0,4562
KSFM vs. AMBV336	0,4233	-2.585 to 3.432	No	ns	0,9965
KSFM vs. RC14	-0,3948	-3.403 to 2.614	No	ns	0,9975
KSFM vs. LGG	-0,6741	-3.683 to 2.335	No	ns	0,9720
KSFM vs. Candida	-0,6443	-3.653 to 2.364	No	ns	0,9769
TNFB
KSFM vs. AMBV339	-0,3265	-3.335 to 2.682	No	ns	0,9990
KSFM vs. AMBV336	0,3060	-2.703 to 3.315	No	ns	0,9992
KSFM vs. RC14	-0,02769	-3.036 to 2.981	No	ns	>0.9999
KSFM vs. LGG	0,005950	-3.003 to 3.015	No	ns	>0.9999
KSFM vs. Candida	0,3941	-2.615 to 3.403	No	ns	0,9975
Test details	Predicted (LS) mean 1	Predicted (LS) mean 2	Predicted (LS) mean diff.	SE of diff.	N1	N2	q	DF
IL-8
KSFM vs. AMBV339	11,79	14,88	-3,091	1,196	3	3	2,585	827,0
KSFM vs. AMBV336	11,79	14,79	-3,000	1,196	3	3	2,510	827,0
KSFM vs. RC14	11,79	13,71	-1,926	1,196	3	3	1,611	827,0
KSFM vs. LGG	11,79	13,94	-2,154	1,196	3	3	1,802	827,0
KSFM vs. Candida	11,79	13,90	-2,115	1,196	3	3	1,769	827,0
VEGFA
KSFM vs. AMBV339	6,295	6,375	-0,07959	1,196	3	3	0,06658	827,0
KSFM vs. AMBV336	6,295	7,950	-1,655	1,196	3	3	1,384	827,0
KSFM vs. RC14	6,295	6,862	-0,5663	1,196	3	3	0,4737	827,0
KSFM vs. LGG	6,295	6,920	-0,6241	1,196	3	3	0,5220	827,0
KSFM vs. Candida	6,295	8,042	-1,747	1,196	3	3	1,461	827,0
GDNF
KSFM vs. AMBV339	2,457	4,919	-2,462	1,196	3	3	2,059	827,0
KSFM vs. AMBV336	2,457	2,898	-0,4404	1,196	3	3	0,3683	827,0
KSFM vs. RC14	2,457	3,036	-0,5790	1,196	3	3	0,4843	827,0
KSFM vs. LGG	2,457	3,912	-1,454	1,196	3	3	1,216	827,0
KSFM vs. Candida	2,457	2,508	-0,05029	1,196	3	3	0,04207	827,0
CDCP1
KSFM vs. AMBV339	2,779	4,123	-1,345	1,196	3	3	1,125	827,0
KSFM vs. AMBV336	2,779	3,530	-0,7514	1,196	3	3	0,6285	827,0
KSFM vs. RC14	2,779	3,477	-0,6987	1,196	3	3	0,5845	827,0
KSFM vs. LGG	2,779	3,614	-0,8356	1,196	3	3	0,6990	827,0
KSFM vs. Candida	2,779	3,532	-0,7535	1,196	3	3	0,6303	827,0
OPG
KSFM vs. AMBV339	8,092	13,53	-5,440	1,196	3	3	4,550	827,0
KSFM vs. AMBV336	8,092	11,13	-3,036	1,196	3	3	2,539	827,0
KSFM vs. RC14	8,092	10,00	-1,910	1,196	3	3	1,597	827,0
KSFM vs. LGG	8,092	12,29	-4,198	1,196	3	3	3,511	827,0
KSFM vs. Candida	8,092	7,338	0,7540	1,196	3	3	0,6307	827,0
LAP TGF-beta-1
KSFM vs. AMBV339	1,258	3,185	-1,927	1,196	3	3	1,612	827,0
KSFM vs. AMBV336	1,258	1,797	-0,5387	1,196	3	3	0,4506	827,0
KSFM vs. RC14	1,258	1,904	-0,6456	1,196	3	3	0,5401	827,0
KSFM vs. LGG	1,258	2,615	-1,357	1,196	3	3	1,135	827,0
KSFM vs. Candida	1,258	2,135	-0,8772	1,196	3	3	0,7338	827,0
uPA
KSFM vs. AMBV339	10,77	12,76	-1,991	1,196	3	3	1,665	827,0
KSFM vs. AMBV336	10,77	12,36	-1,595	1,196	3	3	1,334	827,0
KSFM vs. RC14	10,77	12,01	-1,239	1,196	3	3	1,037	827,0
KSFM vs. LGG	10,77	11,88	-1,112	1,196	3	3	0,9301	827,0
KSFM vs. Candida	10,77	12,12	-1,352	1,196	3	3	1,131	827,0
IL-6
KSFM vs. AMBV339	8,579	14,18	-5,605	1,196	3	3	4,689	827,0
KSFM vs. AMBV336	8,579	11,29	-2,711	1,196	3	3	2,268	827,0
KSFM vs. RC14	8,579	11,18	-2,597	1,196	3	3	2,172	827,0
KSFM vs. LGG	8,579	12,47	-3,893	1,196	3	3	3,256	827,0
KSFM vs. Candida	8,579	9,062	-0,4826	1,196	3	3	0,4037	827,0
IL-17C
KSFM vs. AMBV339	0,5612	3,612	-3,051	1,196	3	3	2,552	827,0
KSFM vs. AMBV336	0,5612	3,283	-2,721	1,196	3	3	2,276	827,0
KSFM vs. RC14	0,5612	1,053	-0,4920	1,196	3	3	0,4115	827,0
KSFM vs. LGG	0,5612	0,9963	-0,4351	1,196	3	3	0,3639	827,0
KSFM vs. Candida	0,5612	3,629	-3,068	1,196	3	3	2,566	827,0
MCP-1
KSFM vs. AMBV339	8,043	15,64	-7,599	1,196	3	3	6,357	827,0
KSFM vs. AMBV336	8,043	9,514	-1,471	1,196	3	3	1,230	827,0
KSFM vs. RC14	8,043	10,81	-2,768	1,196	3	3	2,316	827,0
KSFM vs. LGG	8,043	12,07	-4,024	1,196	3	3	3,366	827,0
KSFM vs. Candida	8,043	8,917	-0,8733	1,196	3	3	0,7305	827,0
CXCL11
KSFM vs. AMBV339	4,416	6,178	-1,763	1,196	3	3	1,474	827,0
KSFM vs. AMBV336	4,416	5,875	-1,459	1,196	3	3	1,221	827,0
KSFM vs. RC14	4,416	5,130	-0,7148	1,196	3	3	0,5979	827,0
KSFM vs. LGG	4,416	4,575	-0,1592	1,196	3	3	0,1332	827,0
KSFM vs. Candida	4,416	5,237	-0,8220	1,196	3	3	0,6875	827,0
AXIN1
KSFM vs. AMBV339	0,3515	0,5041	-0,1525	1,196	3	3	0,1276	827,0
KSFM vs. AMBV336	0,3515	0,4435	-0,09195	1,196	3	3	0,07691	827,0
KSFM vs. RC14	0,3515	0,4093	-0,05777	1,196	3	3	0,04832	827,0
KSFM vs. LGG	0,3515	0,5043	-0,1528	1,196	3	3	0,1278	827,0
KSFM vs. Candida	0,3515	0,3882	-0,03665	1,196	3	3	0,03066	827,0
CXCL9
KSFM vs. AMBV339	0,9636	1,077	-0,1133	1,196	3	3	0,09478	827,0
KSFM vs. AMBV336	0,9636	1,349	-0,3855	1,196	3	3	0,3225	827,0
KSFM vs. RC14	0,9636	1,054	-0,09023	1,196	3	3	0,07547	827,0
KSFM vs. LGG	0,9636	1,064	-0,09994	1,196	3	3	0,08360	827,0
KSFM vs. Candida	0,9636	1,048	-0,08465	1,196	3	3	0,07080	827,0
CST5
KSFM vs. AMBV339	-0,4862	-0,1710	-0,3151	1,196	3	3	0,2636	827,0
KSFM vs. AMBV336	-0,4862	-0,6651	0,1789	1,196	3	3	0,1496	827,0
KSFM vs. RC14	-0,4862	-0,7510	0,2648	1,196	3	3	0,2215	827,0
KSFM vs. LGG	-0,4862	-0,07878	-0,4074	1,196	3	3	0,3408	827,0
KSFM vs. Candida	-0,4862	-0,1957	-0,2905	1,196	3	3	0,2430	827,0
IL-1 alpha
KSFM vs. AMBV339	2,018	2,620	-0,6021	1,196	3	3	0,5036	827,0
KSFM vs. AMBV336	2,018	3,265	-1,246	1,196	3	3	1,042	827,0
KSFM vs. RC14	2,018	2,808	-0,7894	1,196	3	3	0,6603	827,0
KSFM vs. LGG	2,018	3,210	-1,191	1,196	3	3	0,9966	827,0
KSFM vs. Candida	2,018	2,613	-0,5945	1,196	3	3	0,4973	827,0
CXCL1
KSFM vs. AMBV339	10,81	14,99	-4,177	1,196	3	3	3,494	827,0
KSFM vs. AMBV336	10,81	13,40	-2,585	1,196	3	3	2,162	827,0
KSFM vs. RC14	10,81	12,82	-2,011	1,196	3	3	1,682	827,0
KSFM vs. LGG	10,81	13,65	-2,833	1,196	3	3	2,370	827,0
KSFM vs. Candida	10,81	12,63	-1,819	1,196	3	3	1,521	827,0
CCL4
KSFM vs. AMBV339	1,825	5,677	-3,852	1,196	3	3	3,222	827,0
KSFM vs. AMBV336	1,825	6,035	-4,210	1,196	3	3	3,521	827,0
KSFM vs. RC14	1,825	2,801	-0,9752	1,196	3	3	0,8157	827,0
KSFM vs. LGG	1,825	3,171	-1,346	1,196	3	3	1,126	827,0
KSFM vs. Candida	1,825	5,591	-3,766	1,196	3	3	3,150	827,0
IL-18
KSFM vs. AMBV339	2,486	3,101	-0,6151	1,196	3	3	0,5145	827,0
KSFM vs. AMBV336	2,486	3,285	-0,7985	1,196	3	3	0,6679	827,0
KSFM vs. RC14	2,486	3,130	-0,6441	1,196	3	3	0,5388	827,0
KSFM vs. LGG	2,486	4,540	-2,054	1,196	3	3	1,718	827,0
KSFM vs. Candida	2,486	3,634	-1,148	1,196	3	3	0,9602	827,0
TGF-alpha
KSFM vs. AMBV339	2,204	2,743	-0,5395	1,196	3	3	0,4513	827,0
KSFM vs. AMBV336	2,204	3,019	-0,8152	1,196	3	3	0,6819	827,0
KSFM vs. RC14	2,204	2,638	-0,4341	1,196	3	3	0,3631	827,0
KSFM vs. LGG	2,204	3,026	-0,8224	1,196	3	3	0,6879	827,0
KSFM vs. Candida	2,204	2,748	-0,5448	1,196	3	3	0,4557	827,0
MCP-4
KSFM vs. AMBV339	4,961	9,049	-4,088	1,196	3	3	3,419	827,0
KSFM vs. AMBV336	4,961	5,101	-0,1398	1,196	3	3	0,1170	827,0
KSFM vs. RC14	4,961	5,662	-0,7014	1,196	3	3	0,5867	827,0
KSFM vs. LGG	4,961	6,066	-1,105	1,196	3	3	0,9245	827,0
KSFM vs. Candida	4,961	6,449	-1,488	1,196	3	3	1,245	827,0
CCL11
KSFM vs. AMBV339	0,006973	2,097	-2,090	1,196	3	3	1,748	827,0
KSFM vs. AMBV336	0,006973	-0,1894	0,1964	1,196	3	3	0,1642	827,0
KSFM vs. RC14	0,006973	0,07308	-0,06611	1,196	3	3	0,05530	827,0
KSFM vs. LGG	0,006973	0,2992	-0,2922	1,196	3	3	0,2444	827,0
KSFM vs. Candida	0,006973	0,6831	-0,6761	1,196	3	3	0,5655	827,0
FGF-5
KSFM vs. AMBV339	0,9687	2,472	-1,504	1,196	3	3	1,258	827,0
KSFM vs. AMBV336	0,9687	1,529	-0,5600	1,196	3	3	0,4684	827,0
KSFM vs. RC14	0,9687	1,620	-0,6517	1,196	3	3	0,5452	827,0
KSFM vs. LGG	0,9687	2,003	-1,035	1,196	3	3	0,8655	827,0
KSFM vs. Candida	0,9687	1,278	-0,3092	1,196	3	3	0,2587	827,0
MMP-1
KSFM vs. AMBV339	13,70	14,15	-0,4541	1,196	3	3	0,3799	827,0
KSFM vs. AMBV336	13,70	14,79	-1,091	1,196	3	3	0,9124	827,0
KSFM vs. RC14	13,70	13,89	-0,1894	1,196	3	3	0,1584	827,0
KSFM vs. LGG	13,70	14,61	-0,9166	1,196	3	3	0,7667	827,0
KSFM vs. Candida	13,70	12,94	0,7561	1,196	3	3	0,6324	827,0
IL-10RB
KSFM vs. AMBV339	-0,2806	-0,07621	-0,2044	1,196	3	3	0,1710	827,0
KSFM vs. AMBV336	-0,2806	-0,1068	-0,1738	1,196	3	3	0,1454	827,0
KSFM vs. RC14	-0,2806	-0,3691	0,08852	1,196	3	3	0,07404	827,0
KSFM vs. LGG	-0,2806	-0,1726	-0,1080	1,196	3	3	0,09035	827,0
KSFM vs. Candida	-0,2806	-0,1228	-0,1578	1,196	3	3	0,1320	827,0
IL-18R1
KSFM vs. AMBV339	0,4601	0,7633	-0,3032	1,196	3	3	0,2536	827,0
KSFM vs. AMBV336	0,4601	0,2766	0,1835	1,196	3	3	0,1535	827,0
KSFM vs. RC14	0,4601	0,3986	0,06144	1,196	3	3	0,05139	827,0
KSFM vs. LGG	0,4601	0,8223	-0,3622	1,196	3	3	0,3030	827,0
KSFM vs. Candida	0,4601	1,011	-0,5513	1,196	3	3	0,4611	827,0
PD-L1
KSFM vs. AMBV339	1,922	3,205	-1,283	1,196	3	3	1,073	827,0
KSFM vs. AMBV336	1,922	2,590	-0,6676	1,196	3	3	0,5584	827,0
KSFM vs. RC14	1,922	2,761	-0,8392	1,196	3	3	0,7020	827,0
KSFM vs. LGG	1,922	2,963	-1,041	1,196	3	3	0,8710	827,0
KSFM vs. Candida	1,922	1,670	0,2522	1,196	3	3	0,2110	827,0
CXCL5
KSFM vs. AMBV339	5,871	14,28	-8,413	1,196	3	3	7,037	827,0
KSFM vs. AMBV336	5,871	8,281	-2,410	1,196	3	3	2,016	827,0
KSFM vs. RC14	5,871	9,092	-3,221	1,196	3	3	2,694	827,0
KSFM vs. LGG	5,871	9,706	-3,835	1,196	3	3	3,208	827,0
KSFM vs. Candida	5,871	6,391	-0,5206	1,196	3	3	0,4354	827,0
IL-12B
KSFM vs. AMBV339	-1,303	0,1543	-1,457	1,196	3	3	1,219	827,0
KSFM vs. AMBV336	-1,303	0,1564	-1,459	1,196	3	3	1,220	827,0
KSFM vs. RC14	-1,303	-0,8222	-0,4803	1,196	3	3	0,4018	827,0
KSFM vs. LGG	-1,303	-0,6095	-0,6931	1,196	3	3	0,5798	827,0
KSFM vs. Candida	-1,303	-0,3380	-0,9645	1,196	3	3	0,8068	827,0
IL-24
KSFM vs. AMBV339	0,6000	3,702	-3,102	1,196	3	3	2,595	827,0
KSFM vs. AMBV336	0,6000	0,3228	0,2772	1,196	3	3	0,2319	827,0
KSFM vs. RC14	0,6000	0,9400	-0,3400	1,196	3	3	0,2844	827,0
KSFM vs. LGG	0,6000	0,9420	-0,3420	1,196	3	3	0,2861	827,0
KSFM vs. Candida	0,6000	1,411	-0,8113	1,196	3	3	0,6786	827,0
ARTN
KSFM vs. AMBV339	1,210	0,9247	0,2851	1,196	3	3	0,2385	827,0
KSFM vs. AMBV336	1,210	1,098	0,1119	1,196	3	3	0,09356	827,0
KSFM vs. RC14	1,210	0,9231	0,2866	1,196	3	3	0,2398	827,0
KSFM vs. LGG	1,210	1,513	-0,3032	1,196	3	3	0,2536	827,0
KSFM vs. Candida	1,210	1,100	0,1101	1,196	3	3	0,09212	827,0
MMP-10
KSFM vs. AMBV339	9,027	8,889	0,1375	1,196	3	3	0,1150	827,0
KSFM vs. AMBV336	9,027	9,175	-0,1481	1,196	3	3	0,1239	827,0
KSFM vs. RC14	9,027	8,971	0,05576	1,196	3	3	0,04664	827,0
KSFM vs. LGG	9,027	9,522	-0,4948	1,196	3	3	0,4139	827,0
KSFM vs. Candida	9,027	9,159	-0,1318	1,196	3	3	0,1103	827,0
TNF
KSFM vs. AMBV339	-0,3417	1,076	-1,418	1,196	3	3	1,186	827,0
KSFM vs. AMBV336	-0,3417	1,800	-2,142	1,196	3	3	1,791	827,0
KSFM vs. RC14	-0,3417	0,1281	-0,4698	1,196	3	3	0,3929	827,0
KSFM vs. LGG	-0,3417	0,5942	-0,9359	1,196	3	3	0,7829	827,0
KSFM vs. Candida	-0,3417	1,193	-1,535	1,196	3	3	1,284	827,0
CD5
KSFM vs. AMBV339	-0,9952	-1,212	0,2169	1,196	3	3	0,1814	827,0
KSFM vs. AMBV336	-0,9952	-0,9794	-0,01581	1,196	3	3	0,01323	827,0
KSFM vs. RC14	-0,9952	-1,180	0,1846	1,196	3	3	0,1544	827,0
KSFM vs. LGG	-0,9952	-0,8576	-0,1376	1,196	3	3	0,1151	827,0
KSFM vs. Candida	-0,9952	-1,119	0,1239	1,196	3	3	0,1036	827,0
CCL3
KSFM vs. AMBV339	6,005	9,741	-3,736	1,196	3	3	3,125	827,0
KSFM vs. AMBV336	6,005	9,461	-3,456	1,196	3	3	2,891	827,0
KSFM vs. RC14	6,005	7,155	-1,150	1,196	3	3	0,9619	827,0
KSFM vs. LGG	6,005	7,520	-1,515	1,196	3	3	1,267	827,0
KSFM vs. Candida	6,005	9,086	-3,081	1,196	3	3	2,577	827,0
Flt3L
KSFM vs. AMBV339	2,554	3,879	-1,325	1,196	3	3	1,108	827,0
KSFM vs. AMBV336	2,554	3,011	-0,4574	1,196	3	3	0,3826	827,0
KSFM vs. RC14	2,554	2,672	-0,1180	1,196	3	3	0,09874	827,0
KSFM vs. LGG	2,554	2,986	-0,4323	1,196	3	3	0,3616	827,0
KSFM vs. Candida	2,554	3,148	-0,5935	1,196	3	3	0,4964	827,0
CXCL6
KSFM vs. AMBV339	4,595	13,04	-8,449	1,196	3	3	7,068	827,0
KSFM vs. AMBV336	4,595	6,069	-1,474	1,196	3	3	1,233	827,0
KSFM vs. RC14	4,595	8,196	-3,601	1,196	3	3	3,012	827,0
KSFM vs. LGG	4,595	9,225	-4,630	1,196	3	3	3,873	827,0
KSFM vs. Candida	4,595	4,960	-0,3648	1,196	3	3	0,3051	827,0
CXCL10
KSFM vs. AMBV339	5,349	7,644	-2,294	1,196	3	3	1,919	827,0
KSFM vs. AMBV336	5,349	7,484	-2,135	1,196	3	3	1,786	827,0
KSFM vs. RC14	5,349	6,047	-0,6977	1,196	3	3	0,5836	827,0
KSFM vs. LGG	5,349	5,507	-0,1578	1,196	3	3	0,1320	827,0
KSFM vs. Candida	5,349	6,995	-1,646	1,196	3	3	1,377	827,0
4E-BP1
KSFM vs. AMBV339	0,9612	2,641	-1,679	1,196	3	3	1,405	827,0
KSFM vs. AMBV336	0,9612	2,337	-1,376	1,196	3	3	1,151	827,0
KSFM vs. RC14	0,9612	2,094	-1,133	1,196	3	3	0,9474	827,0
KSFM vs. LGG	0,9612	1,988	-1,027	1,196	3	3	0,8587	827,0
KSFM vs. Candida	0,9612	1,577	-0,6158	1,196	3	3	0,5151	827,0
IL-20
KSFM vs. AMBV339	0,06909	0,2109	-0,1418	1,196	3	3	0,1186	827,0
KSFM vs. AMBV336	0,06909	0,2678	-0,1987	1,196	3	3	0,1662	827,0
KSFM vs. RC14	0,06909	0,2847	-0,2156	1,196	3	3	0,1804	827,0
KSFM vs. LGG	0,06909	0,08581	-0,01672	1,196	3	3	0,01398	827,0
KSFM vs. Candida	0,06909	0,2587	-0,1896	1,196	3	3	0,1586	827,0
DNER
KSFM vs. AMBV339	2,429	2,301	0,1282	1,196	3	3	0,1072	827,0
KSFM vs. AMBV336	2,429	2,608	-0,1792	1,196	3	3	0,1499	827,0
KSFM vs. RC14	2,429	2,421	0,007910	1,196	3	3	0,006616	827,0
KSFM vs. LGG	2,429	2,712	-0,2833	1,196	3	3	0,2370	827,0
KSFM vs. Candida	2,429	2,552	-0,1231	1,196	3	3	0,1030	827,0
EN-RAGE
KSFM vs. AMBV339	2,126	1,766	0,3601	1,196	3	3	0,3012	827,0
KSFM vs. AMBV336	2,126	1,936	0,1898	1,196	3	3	0,1587	827,0
KSFM vs. RC14	2,126	1,876	0,2499	1,196	3	3	0,2090	827,0
KSFM vs. LGG	2,126	2,785	-0,6592	1,196	3	3	0,5514	827,0
KSFM vs. Candida	2,126	2,517	-0,3907	1,196	3	3	0,3268	827,0
CD40
KSFM vs. AMBV339	4,836	6,587	-1,751	1,196	3	3	1,465	827,0
KSFM vs. AMBV336	4,836	6,072	-1,236	1,196	3	3	1,034	827,0
KSFM vs. RC14	4,836	6,078	-1,242	1,196	3	3	1,039	827,0
KSFM vs. LGG	4,836	5,967	-1,131	1,196	3	3	0,9461	827,0
KSFM vs. Candida	4,836	5,755	-0,9197	1,196	3	3	0,7693	827,0
FGF-19
KSFM vs. AMBV339	-0,2364	0,07462	-0,3110	1,196	3	3	0,2601	827,0
KSFM vs. AMBV336	-0,2364	0,2998	-0,5362	1,196	3	3	0,4485	827,0
KSFM vs. RC14	-0,2364	-0,1813	-0,05505	1,196	3	3	0,04604	827,0
KSFM vs. LGG	-0,2364	0,2173	-0,4536	1,196	3	3	0,3795	827,0
KSFM vs. Candida	-0,2364	-0,2194	-0,01700	1,196	3	3	0,01422	827,0
LIF
KSFM vs. AMBV339	4,014	7,968	-3,955	1,196	3	3	3,308	827,0
KSFM vs. AMBV336	4,014	5,344	-1,330	1,196	3	3	1,113	827,0
KSFM vs. RC14	4,014	5,427	-1,413	1,196	3	3	1,182	827,0
KSFM vs. LGG	4,014	5,534	-1,521	1,196	3	3	1,272	827,0
KSFM vs. Candida	4,014	5,587	-1,574	1,196	3	3	1,316	827,0
CASP-8
KSFM vs. AMBV339	0,9304	2,288	-1,358	1,196	3	3	1,136	827,0
KSFM vs. AMBV336	0,9304	1,849	-0,9188	1,196	3	3	0,7685	827,0
KSFM vs. RC14	0,9304	1,799	-0,8691	1,196	3	3	0,7270	827,0
KSFM vs. LGG	0,9304	1,765	-0,8350	1,196	3	3	0,6985	827,0
KSFM vs. Candida	0,9304	1,099	-0,1687	1,196	3	3	0,1411	827,0
TNFRSF9
KSFM vs. AMBV339	0,06227	0,3851	-0,3229	1,196	3	3	0,2701	827,0
KSFM vs. AMBV336	0,06227	0,8459	-0,7836	1,196	3	3	0,6555	827,0
KSFM vs. RC14	0,06227	0,1170	-0,05476	1,196	3	3	0,04581	827,0
KSFM vs. LGG	0,06227	0,5362	-0,4740	1,196	3	3	0,3965	827,0
KSFM vs. Candida	0,06227	0,3150	-0,2527	1,196	3	3	0,2114	827,0
TWEAK
KSFM vs. AMBV339	-0,6019	0,8609	-1,463	1,196	3	3	1,224	827,0
KSFM vs. AMBV336	-0,6019	-0,07929	-0,5226	1,196	3	3	0,4371	827,0
KSFM vs. RC14	-0,6019	0,01416	-0,6160	1,196	3	3	0,5153	827,0
KSFM vs. LGG	-0,6019	0,6122	-1,214	1,196	3	3	1,015	827,0
KSFM vs. Candida	-0,6019	-0,05895	-0,5429	1,196	3	3	0,4541	827,0
CCL20
KSFM vs. AMBV339	2,992	8,016	-5,024	1,196	3	3	4,203	827,0
KSFM vs. AMBV336	2,992	7,548	-4,556	1,196	3	3	3,811	827,0
KSFM vs. RC14	2,992	5,200	-2,208	1,196	3	3	1,847	827,0
KSFM vs. LGG	2,992	4,695	-1,703	1,196	3	3	1,425	827,0
KSFM vs. Candida	2,992	6,960	-3,968	1,196	3	3	3,319	827,0
ST1A1
KSFM vs. AMBV339	0,7434	1,081	-0,3375	1,196	3	3	0,2823	827,0
KSFM vs. AMBV336	0,7434	1,178	-0,4343	1,196	3	3	0,3632	827,0
KSFM vs. RC14	0,7434	0,9412	-0,1978	1,196	3	3	0,1655	827,0
KSFM vs. LGG	0,7434	1,002	-0,2589	1,196	3	3	0,2165	827,0
KSFM vs. Candida	0,7434	1,187	-0,4434	1,196	3	3	0,3709	827,0
STAMBP
KSFM vs. AMBV339	1,034	1,752	-0,7183	1,196	3	3	0,6008	827,0
KSFM vs. AMBV336	1,034	1,604	-0,5701	1,196	3	3	0,4769	827,0
KSFM vs. RC14	1,034	1,649	-0,6152	1,196	3	3	0,5146	827,0
KSFM vs. LGG	1,034	1,600	-0,5654	1,196	3	3	0,4730	827,0
KSFM vs. Candida	1,034	1,313	-0,2789	1,196	3	3	0,2333	827,0
ADA
KSFM vs. AMBV339	3,518	4,671	-1,153	1,196	3	3	0,9646	827,0
KSFM vs. AMBV336	3,518	4,635	-1,117	1,196	3	3	0,9340	827,0
KSFM vs. RC14	3,518	4,929	-1,411	1,196	3	3	1,180	827,0
KSFM vs. LGG	3,518	3,990	-0,4717	1,196	3	3	0,3946	827,0
KSFM vs. Candida	3,518	3,983	-0,4655	1,196	3	3	0,3894	827,0
CSF-1
KSFM vs. AMBV339	3,738	7,172	-3,434	1,196	3	3	2,873	827,0
KSFM vs. AMBV336	3,738	4,826	-1,088	1,196	3	3	0,9103	827,0
KSFM vs. RC14	3,738	5,514	-1,777	1,196	3	3	1,486	827,0
KSFM vs. LGG	3,738	5,750	-2,012	1,196	3	3	1,683	827,0
KSFM vs. Candida	3,738	4,863	-1,125	1,196	3	3	0,9410	827,0
MCP-3
KSFM vs. AMBV339	2,175	9,443	-7,267	1,196	3	3	6,079	827,0
KSFM vs. AMBV336	2,175	2,222	-0,04710	1,196	3	3	0,03940	827,0
KSFM vs. RC14	2,175	3,963	-1,788	1,196	3	3	1,496	827,0
KSFM vs. LGG	2,175	4,681	-2,506	1,196	3	3	2,096	827,0
KSFM vs. Candida	2,175	3,712	-1,537	1,196	3	3	1,286	827,0
IL-17A
KSFM vs. AMBV339	-0,8802	-0,8674	-0,01284	1,196	3	3	0,01074	827,0
KSFM vs. AMBV336	-0,8802	-0,1686	-0,7116	1,196	3	3	0,5952	827,0
KSFM vs. RC14	-0,8802	-0,2490	-0,6313	1,196	3	3	0,5280	827,0
KSFM vs. LGG	-0,8802	-0,4814	-0,3988	1,196	3	3	0,3336	827,0
KSFM vs. Candida	-0,8802	-0,2535	-0,6267	1,196	3	3	0,5242	827,0
TRAIL
KSFM vs. AMBV339	1,367	1,401	-0,03434	1,196	3	3	0,02872	827,0
KSFM vs. AMBV336	1,367	1,405	-0,03822	1,196	3	3	0,03197	827,0
KSFM vs. RC14	1,367	1,315	0,05160	1,196	3	3	0,04316	827,0
KSFM vs. LGG	1,367	1,471	-0,1038	1,196	3	3	0,08683	827,0
KSFM vs. Candida	1,367	1,411	-0,04422	1,196	3	3	0,03699	827,0
OSM
KSFM vs. AMBV339	-1,032	-0,9362	-0,09599	1,196	3	3	0,08029	827,0
KSFM vs. AMBV336	-1,032	-1,236	0,2034	1,196	3	3	0,1702	827,0
KSFM vs. RC14	-1,032	-1,185	0,1532	1,196	3	3	0,1281	827,0
KSFM vs. LGG	-1,032	-0,7061	-0,3261	1,196	3	3	0,2728	827,0
KSFM vs. Candida	-1,032	-1,046	0,01391	1,196	3	3	0,01164	827,0
TSLP
KSFM vs. AMBV339	1,057	0,2290	0,8279	1,196	3	3	0,6925	827,0
KSFM vs. AMBV336	1,057	0,1680	0,8888	1,196	3	3	0,7435	827,0
KSFM vs. RC14	1,057	-0,6028	1,660	1,196	3	3	1,388	827,0
KSFM vs. LGG	1,057	0,6275	0,4294	1,196	3	3	0,3592	827,0
KSFM vs. Candida	1,057	0,1730	0,8838	1,196	3	3	0,7393	827,0
SCF
KSFM vs. AMBV339	0,7037	1,926	-1,222	1,196	3	3	1,022	827,0
KSFM vs. AMBV336	0,7037	0,8371	-0,1335	1,196	3	3	0,1116	827,0
KSFM vs. RC14	0,7037	0,9495	-0,2458	1,196	3	3	0,2056	827,0
KSFM vs. LGG	0,7037	1,512	-0,8087	1,196	3	3	0,6765	827,0
KSFM vs. Candida	0,7037	1,192	-0,4888	1,196	3	3	0,4088	827,0
FGF-21
KSFM vs. AMBV339	3,130	3,056	0,07488	1,196	3	3	0,06264	827,0
KSFM vs. AMBV336	3,130	3,293	-0,1626	1,196	3	3	0,1360	827,0
KSFM vs. RC14	3,130	3,106	0,02482	1,196	3	3	0,02076	827,0
KSFM vs. LGG	3,130	3,273	-0,1423	1,196	3	3	0,1190	827,0
KSFM vs. Candida	3,130	3,281	-0,1510	1,196	3	3	0,1263	827,0
CCL19
KSFM vs. AMBV339	1,046	1,321	-0,2751	1,196	3	3	0,2301	827,0
KSFM vs. AMBV336	1,046	1,203	-0,1569	1,196	3	3	0,1313	827,0
KSFM vs. RC14	1,046	1,019	0,02784	1,196	3	3	0,02328	827,0
KSFM vs. LGG	1,046	1,410	-0,3634	1,196	3	3	0,3040	827,0
KSFM vs. Candida	1,046	1,284	-0,2377	1,196	3	3	0,1988	827,0
IL-15RA
KSFM vs. AMBV339	-0,5896	-0,8013	0,2117	1,196	3	3	0,1771	827,0
KSFM vs. AMBV336	-0,5896	-0,6468	0,05719	1,196	3	3	0,04784	827,0
KSFM vs. RC14	-0,5896	-0,5900	0,0003867	1,196	3	3	0,0003234	827,0
KSFM vs. LGG	-0,5896	-0,5475	-0,04214	1,196	3	3	0,03525	827,0
KSFM vs. Candida	-0,5896	-0,4228	-0,1668	1,196	3	3	0,1395	827,0
IL-22 RA1
KSFM vs. AMBV339	0,4184	0,3311	0,08730	1,196	3	3	0,07303	827,0
KSFM vs. AMBV336	0,4184	0,3932	0,02528	1,337	3	2	0,01891	827,0
KSFM vs. RC14	0,4184	0,03917	0,3793	1,196	3	3	0,3172	827,0
KSFM vs. LGG	0,4184	0,2227	0,1957	1,196	3	3	0,1637	827,0
KSFM vs. Candida	0,4184	0,7731	-0,3547	1,196	3	3	0,2967	827,0
HGF
KSFM vs. AMBV339	1,549	5,008	-3,459	1,196	3	3	2,894	827,0
KSFM vs. AMBV336	1,549	1,645	-0,09575	1,196	3	3	0,08009	827,0
KSFM vs. RC14	1,549	2,620	-1,072	1,196	3	3	0,8963	827,0
KSFM vs. LGG	1,549	2,996	-1,447	1,196	3	3	1,210	827,0
KSFM vs. Candida	1,549	2,025	-0,4760	1,196	3	3	0,3981	827,0
IL-10
KSFM vs. AMBV339	-0,2062	0,8186	-1,025	1,196	3	3	0,8572	827,0
KSFM vs. AMBV336	-0,2062	0,5577	-0,7639	1,196	3	3	0,6390	827,0
KSFM vs. RC14	-0,2062	-0,07645	-0,1297	1,196	3	3	0,1085	827,0
KSFM vs. LGG	-0,2062	0,6783	-0,8844	1,196	3	3	0,7398	827,0
KSFM vs. Candida	-0,2062	0,5751	-0,7813	1,196	3	3	0,6535	827,0
SIRT2
KSFM vs. AMBV339	0,001827	0,4182	-0,4164	1,196	3	3	0,3483	827,0
KSFM vs. AMBV336	0,001827	0,2025	-0,2007	1,196	3	3	0,1679	827,0
KSFM vs. RC14	0,001827	0,1066	-0,1048	1,196	3	3	0,08762	827,0
KSFM vs. LGG	0,001827	0,009373	-0,007547	1,196	3	3	0,006313	827,0
KSFM vs. Candida	0,001827	0,07147	-0,06964	1,196	3	3	0,05825	827,0
CCL28
KSFM vs. AMBV339	-0,3436	-0,3489	0,005267	1,196	3	3	0,004405	827,0
KSFM vs. AMBV336	-0,3436	-0,6820	0,3383	1,196	3	3	0,2830	827,0
KSFM vs. RC14	-0,3436	-0,7376	0,3940	1,196	3	3	0,3295	827,0
KSFM vs. LGG	-0,3436	-0,4096	0,06596	1,196	3	3	0,05518	827,0
KSFM vs. Candida	-0,3436	-0,4080	0,06438	1,196	3	3	0,05385	827,0
MCP-2
KSFM vs. AMBV339	2,003	9,938	-7,935	1,196	3	3	6,637	827,0
KSFM vs. AMBV336	2,003	1,495	0,5085	1,196	3	3	0,4254	827,0
KSFM vs. RC14	2,003	4,319	-2,316	1,196	3	3	1,937	827,0
KSFM vs. LGG	2,003	3,899	-1,896	1,196	3	3	1,586	827,0
KSFM vs. Candida	2,003	3,659	-1,655	1,196	3	3	1,385	827,0
NT-3
KSFM vs. AMBV339	-0,04856	1,681	-1,729	1,196	3	3	1,446	827,0
KSFM vs. AMBV336	-0,04856	-0,4719	0,4233	1,196	3	3	0,3541	827,0
KSFM vs. RC14	-0,04856	0,3463	-0,3948	1,196	3	3	0,3303	827,0
KSFM vs. LGG	-0,04856	0,6256	-0,6741	1,196	3	3	0,5639	827,0
KSFM vs. Candida	-0,04856	0,5957	-0,6443	1,196	3	3	0,5389	827,0
TNFB
KSFM vs. AMBV339	0,2539	0,5804	-0,3265	1,196	3	3	0,2731	827,0
KSFM vs. AMBV336	0,2539	-0,05212	0,3060	1,196	3	3	0,2559	827,0
KSFM vs. RC14	0,2539	0,2816	-0,02769	1,196	3	3	0,02316	827,0
KSFM vs. LGG	0,2539	0,2479	0,005950	1,196	3	3	0,004977	827,0
KSFM vs. Candida	0,2539	-0,1402	0,3941	1,196	3	3	0,3296	827,0
