## Supplementary material for "Vitamin B_2_ Production by Vaginal Lactobacilli Promotes Symbiosis": Data S12: Olink 2way Anova monolayer (bacteria).csv

Within each row, compare columns (simple effects within rows)
Number of families	51
Number of comparisons per family	5
Alpha	0,05
Dunnett's multiple comparisons test	Mean Diff.	95.00% CI of diff.	Below threshold?	Summary	Adjusted P Value
IL8
KSFM vs. AMBV339	-4,986	-5.635 to -4.336	Yes	****	<0.0001
KSFM vs. AMBV336	-3,717	-4.366 to -3.067	Yes	****	<0.0001
KSFM vs. RC14	-1,929	-2.579 to -1.280	Yes	****	<0.0001
KSFM vs. LGG	-2,859	-3.509 to -2.209	Yes	****	<0.0001
KSFM vs. Candida	0,9696	0.3201 to 1.619	Yes	***	0,0009
VEGFA
KSFM vs. AMBV339	-1,456	-2.106 to -0.8066	Yes	****	<0.0001
KSFM vs. AMBV336	-0,8691	-1.519 to -0.2195	Yes	**	0,0037
KSFM vs. RC14	-0,3930	-1.043 to 0.2565	No	ns	0,4066
KSFM vs. LGG	-0,3338	-0.9834 to 0.3157	No	ns	0,5645
KSFM vs. Candida	1,275	0.6251 to 1.924	Yes	****	<0.0001
GDNF
KSFM vs. AMBV339	-0,04015	-0.6897 to 0.6094	No	ns	>0.9999
KSFM vs. AMBV336	0,009952	-0.6396 to 0.6595	No	ns	>0.9999
KSFM vs. RC14	0,1981	-0.4514 to 0.8477	No	ns	0,9060
KSFM vs. LGG	0,4127	-0.2368 to 1.062	No	ns	0,3595
KSFM vs. Candida	0,004798	-0.6448 to 0.6543	No	ns	>0.9999
CDCP1
KSFM vs. AMBV339	0,7037	0.05416 to 1.353	Yes	*	0,0281
KSFM vs. AMBV336	0,3865	-0.2631 to 1.036	No	ns	0,4230
KSFM vs. RC14	0,6366	-0.01297 to 1.286	No	ns	0,0570
KSFM vs. LGG	1,041	0.3917 to 1.691	Yes	***	0,0003
KSFM vs. Candida	2,501	1.852 to 3.151	Yes	****	<0.0001
OPG
KSFM vs. AMBV339	-0,1925	-0.8420 to 0.4571	No	ns	0,9155
KSFM vs. AMBV336	-0,2802	-0.9298 to 0.3693	No	ns	0,7156
KSFM vs. RC14	-0,1392	-0.7888 to 0.5103	No	ns	0,9769
KSFM vs. LGG	-0,1339	-0.7834 to 0.5157	No	ns	0,9805
KSFM vs. Candida	-0,06050	-0.7100 to 0.5891	No	ns	0,9995
LAP TGF-beta-1
KSFM vs. AMBV339	-0,3020	-0.9515 to 0.3476	No	ns	0,6548
KSFM vs. AMBV336	-0,2609	-0.9104 to 0.3887	No	ns	0,7674
KSFM vs. RC14	-0,3553	-1.005 to 0.2943	No	ns	0,5051
KSFM vs. LGG	-0,3195	-0.9690 to 0.3301	No	ns	0,6052
KSFM vs. Candida	-0,5807	-1.230 to 0.06886	No	ns	0,0972
uPA
KSFM vs. AMBV339	-0,8851	-1.535 to -0.2355	Yes	**	0,0029
KSFM vs. AMBV336	-0,4569	-1.106 to 0.1927	No	ns	0,2664
KSFM vs. RC14	0,2892	-0.3604 to 0.9387	No	ns	0,6908
KSFM vs. LGG	0,8882	0.2386 to 1.538	Yes	**	0,0028
KSFM vs. Candida	2,285	1.635 to 2.934	Yes	****	<0.0001
IL6
KSFM vs. AMBV339	-2,658	-3.307 to -2.008	Yes	****	<0.0001
KSFM vs. AMBV336	-2,468	-3.118 to -1.819	Yes	****	<0.0001
KSFM vs. RC14	-0,7762	-1.426 to -0.1266	Yes	*	0,0121
KSFM vs. LGG	-1,020	-1.669 to -0.3701	Yes	***	0,0004
KSFM vs. Candida	-1,018	-1.668 to -0.3687	Yes	***	0,0004
IL-17C
KSFM vs. AMBV339	-4,342	-4.991 to -3.692	Yes	****	<0.0001
KSFM vs. AMBV336	-2,385	-3.035 to -1.736	Yes	****	<0.0001
KSFM vs. RC14	-1,512	-2.161 to -0.8620	Yes	****	<0.0001
KSFM vs. LGG	-0,6886	-1.338 to -0.03907	Yes	*	0,0332
KSFM vs. Candida	-0,1020	-0.7515 to 0.5476	No	ns	0,9942
MCP-1
KSFM vs. AMBV339	-0,6514	-1.301 to -0.001878	Yes	*	0,0490
KSFM vs. AMBV336	-0,4591	-1.109 to 0.1905	No	ns	0,2622
KSFM vs. RC14	0,1371	-0.5124 to 0.7867	No	ns	0,9783
KSFM vs. LGG	0,02019	-0.6294 to 0.6697	No	ns	>0.9999
KSFM vs. Candida	0,2138	-0.4358 to 0.8633	No	ns	0,8769
CXCL11
KSFM vs. AMBV339	-1,603	-2.252 to -0.9534	Yes	****	<0.0001
KSFM vs. AMBV336	-1,078	-1.727 to -0.4280	Yes	***	0,0002
KSFM vs. RC14	-1,288	-1.938 to -0.6385	Yes	****	<0.0001
KSFM vs. LGG	0,4296	-0.2199 to 1.079	No	ns	0,3218
KSFM vs. Candida	0,09775	-0.5518 to 0.7473	No	ns	0,9952
AXIN1
KSFM vs. AMBV339	0,01241	-0.6371 to 0.6620	No	ns	>0.9999
KSFM vs. AMBV336	-0,03152	-0.6811 to 0.6180	No	ns	>0.9999
KSFM vs. RC14	0,02258	-0.6270 to 0.6721	No	ns	>0.9999
KSFM vs. LGG	-0,03902	-0.6886 to 0.6105	No	ns	>0.9999
KSFM vs. Candida	-0,4403	-1.090 to 0.2093	No	ns	0,2993
CXCL9
KSFM vs. AMBV339	-0,5519	-1.201 to 0.09768	No	ns	0,1256
KSFM vs. AMBV336	-0,4828	-1.132 to 0.1667	No	ns	0,2201
KSFM vs. RC14	-0,5476	-1.197 to 0.1020	No	ns	0,1303
KSFM vs. LGG	-0,5843	-1.234 to 0.06529	No	ns	0,0941
KSFM vs. Candida	-0,4491	-1.099 to 0.2005	No	ns	0,2816
CST5
KSFM vs. AMBV339	-0,08312	-0.7327 to 0.5664	No	ns	0,9978
KSFM vs. AMBV336	-0,3568	-1.006 to 0.2928	No	ns	0,5010
KSFM vs. RC14	-0,1582	-0.8078 to 0.4913	No	ns	0,9606
KSFM vs. LGG	0,1683	-0.4813 to 0.8178	No	ns	0,9496
KSFM vs. Candida	0,8965	0.2469 to 1.546	Yes	**	0,0025
IL-1 alpha
KSFM vs. AMBV339	0,04626	-0.6033 to 0.6958	No	ns	0,9999
KSFM vs. AMBV336	-0,01658	-0.6661 to 0.6330	No	ns	>0.9999
KSFM vs. RC14	0,2059	-0.4437 to 0.8554	No	ns	0,8921
KSFM vs. LGG	0,1734	-0.4762 to 0.8229	No	ns	0,9432
KSFM vs. Candida	-2,969	-3.618 to -2.319	Yes	****	<0.0001
CXCL1
KSFM vs. AMBV339	-4,333	-4.982 to -3.683	Yes	****	<0.0001
KSFM vs. AMBV336	-2,809	-3.459 to -2.160	Yes	****	<0.0001
KSFM vs. RC14	-0,5862	-1.236 to 0.06331	No	ns	0,0924
KSFM vs. LGG	-1,425	-2.075 to -0.7754	Yes	****	<0.0001
KSFM vs. Candida	3,555	2.906 to 4.205	Yes	****	<0.0001
CCL4
KSFM vs. AMBV339	-2,720	-3.369 to -2.070	Yes	****	<0.0001
KSFM vs. AMBV336	-1,068	-1.717 to -0.4182	Yes	***	0,0002
KSFM vs. RC14	0,09291	-0.5566 to 0.7425	No	ns	0,9962
KSFM vs. LGG	-0,1183	-0.7678 to 0.5313	No	ns	0,9887
KSFM vs. Candida	0,3327	-0.3168 to 0.9823	No	ns	0,5677
IL18
KSFM vs. AMBV339	0,4193	-0.2302 to 1.069	No	ns	0,3444
KSFM vs. AMBV336	0,8620	0.2125 to 1.512	Yes	**	0,0040
KSFM vs. RC14	1,188	0.5385 to 1.838	Yes	****	<0.0001
KSFM vs. LGG	0,9210	0.2715 to 1.571	Yes	**	0,0018
KSFM vs. Candida	-1,937	-2.587 to -1.288	Yes	****	<0.0001
TGF-alpha
KSFM vs. AMBV339	-0,6018	-1.251 to 0.04773	No	ns	0,0799
KSFM vs. AMBV336	-0,5188	-1.168 to 0.1307	No	ns	0,1658
KSFM vs. RC14	0,1397	-0.5098 to 0.7893	No	ns	0,9765
KSFM vs. LGG	0,4292	-0.2203 to 1.079	No	ns	0,3226
KSFM vs. Candida	-2,571	-3.220 to -1.921	Yes	****	<0.0001
MCP-4
KSFM vs. AMBV339	0,5494	-0.1002 to 1.199	No	ns	0,1284
KSFM vs. AMBV336	0,3792	-0.2703 to 1.029	No	ns	0,4415
KSFM vs. RC14	0,5157	-0.1338 to 1.165	No	ns	0,1700
KSFM vs. LGG	0,2256	-0.4239 to 0.8752	No	ns	0,8522
KSFM vs. Candida	0,6038	-0.04573 to 1.253	No	ns	0,0784
FGF-5
KSFM vs. AMBV339	0,03246	-0.6171 to 0.6820	No	ns	>0.9999
KSFM vs. AMBV336	-0,3074	-0.9569 to 0.3422	No	ns	0,6395
KSFM vs. RC14	0,5769	-0.07266 to 1.226	No	ns	0,1006
KSFM vs. LGG	0,6371	-0.01243 to 1.287	No	ns	0,0567
KSFM vs. Candida	0,5746	-0.07495 to 1.224	No	ns	0,1027
MMP-1
KSFM vs. AMBV339	-1,149	-1.799 to -0.4994	Yes	****	<0.0001
KSFM vs. AMBV336	-0,6138	-1.263 to 0.03578	No	ns	0,0713
KSFM vs. RC14	-0,1036	-0.7531 to 0.5460	No	ns	0,9938
KSFM vs. LGG	0,3295	-0.3201 to 0.9790	No	ns	0,5768
KSFM vs. Candida	2,084	1.435 to 2.734	Yes	****	<0.0001
IL-10RB
KSFM vs. AMBV339	-0,2955	-0.9450 to 0.3541	No	ns	0,6732
KSFM vs. AMBV336	-0,2815	-0.9311 to 0.3680	No	ns	0,7120
KSFM vs. RC14	-0,1604	-0.8099 to 0.4892	No	ns	0,9584
KSFM vs. LGG	-0,1514	-0.8009 to 0.4982	No	ns	0,9671
KSFM vs. Candida	-0,03894	-0.6885 to 0.6106	No	ns	>0.9999
IL-18R1
KSFM vs. AMBV339	-0,1028	-0.7524 to 0.5467	No	ns	0,9940
KSFM vs. AMBV336	-0,4356	-1.085 to 0.2139	No	ns	0,3090
KSFM vs. RC14	-0,1398	-0.7894 to 0.5097	No	ns	0,9765
KSFM vs. LGG	-0,01153	-0.6611 to 0.6380	No	ns	>0.9999
KSFM vs. Candida	-0,3558	-1.005 to 0.2937	No	ns	0,5036
PD-L1
KSFM vs. AMBV339	-0,8160	-1.466 to -0.1665	Yes	**	0,0074
KSFM vs. AMBV336	-1,010	-1.659 to -0.3603	Yes	***	0,0005
KSFM vs. RC14	-0,5652	-1.215 to 0.08433	No	ns	0,1117
KSFM vs. LGG	-0,6436	-1.293 to 0.005927	No	ns	0,0531
KSFM vs. Candida	-0,8927	-1.542 to -0.2431	Yes	**	0,0027
CXCL5
KSFM vs. AMBV339	-2,214	-2.863 to -1.564	Yes	****	<0.0001
KSFM vs. AMBV336	-1,444	-2.093 to -0.7944	Yes	****	<0.0001
KSFM vs. RC14	-0,3389	-0.9884 to 0.3107	No	ns	0,5504
KSFM vs. LGG	-0,1650	-0.8146 to 0.4845	No	ns	0,9533
KSFM vs. Candida	0,5070	-0.1426 to 1.157	No	ns	0,1824
IL-12B
KSFM vs. AMBV339	-1,014	-1.664 to -0.3644	Yes	***	0,0004
KSFM vs. AMBV336	-0,2801	-0.9297 to 0.3694	No	ns	0,7159
KSFM vs. RC14	0,1181	-0.5315 to 0.7676	No	ns	0,9887
KSFM vs. LGG	0,1234	-0.5262 to 0.7729	No	ns	0,9863
KSFM vs. Candida	-0,1232	-0.7727 to 0.5264	No	ns	0,9864
IL-24
KSFM vs. AMBV339	-0,6645	-1.314 to -0.01497	Yes	*	0,0428
KSFM vs. AMBV336	-0,6036	-1.253 to 0.04592	No	ns	0,0785
KSFM vs. RC14	-0,3153	-0.9648 to 0.3343	No	ns	0,6170
KSFM vs. LGG	-0,8174	-1.467 to -0.1678	Yes	**	0,0073
KSFM vs. Candida	-0,5032	-1.153 to 0.1464	No	ns	0,1880
ARTN
KSFM vs. AMBV339	0,02582	-0.6237 to 0.6754	No	ns	>0.9999
KSFM vs. AMBV336	0,08804	-0.5615 to 0.7376	No	ns	0,9971
KSFM vs. RC14	0,3772	-0.2723 to 1.027	No	ns	0,4467
KSFM vs. LGG	0,3041	-0.3455 to 0.9537	No	ns	0,6488
KSFM vs. Candida	-0,03714	-0.6867 to 0.6124	No	ns	>0.9999
MMP-10
KSFM vs. AMBV339	-1,210	-1.859 to -0.5602	Yes	****	<0.0001
KSFM vs. AMBV336	-0,7057	-1.355 to -0.05619	Yes	*	0,0275
KSFM vs. RC14	0,03973	-0.6098 to 0.6893	No	ns	>0.9999
KSFM vs. LGG	0,3404	-0.3092 to 0.9899	No	ns	0,5462
KSFM vs. Candida	2,072	1.422 to 2.721	Yes	****	<0.0001
TNF
KSFM vs. AMBV339	-1,475	-2.124 to -0.8250	Yes	****	<0.0001
KSFM vs. AMBV336	-0,8586	-1.508 to -0.2091	Yes	**	0,0042
KSFM vs. RC14	-0,04837	-0.6979 to 0.6012	No	ns	0,9998
KSFM vs. LGG	-0,2248	-0.8743 to 0.4248	No	ns	0,8541
KSFM vs. Candida	0,01386	-0.6357 to 0.6634	No	ns	>0.9999
CD5
KSFM vs. AMBV339	-0,5420	-1.192 to 0.1075	No	ns	0,1367
KSFM vs. AMBV336	-0,4909	-1.140 to 0.1587	No	ns	0,2069
KSFM vs. RC14	-0,5207	-1.170 to 0.1288	No	ns	0,1632
KSFM vs. LGG	-0,6541	-1.304 to -0.004567	Yes	*	0,0477
KSFM vs. Candida	-0,6066	-1.256 to 0.04297	No	ns	0,0764
CCL3
KSFM vs. AMBV339	-2,813	-3.462 to -2.163	Yes	****	<0.0001
KSFM vs. AMBV336	-1,752	-2.401 to -1.102	Yes	****	<0.0001
KSFM vs. RC14	-0,07934	-0.7289 to 0.5702	No	ns	0,9982
KSFM vs. LGG	-0,2054	-0.8550 to 0.4441	No	ns	0,8930
KSFM vs. Candida	2,039	1.390 to 2.689	Yes	****	<0.0001
Flt3L
KSFM vs. AMBV339	0,1850	-0.4646 to 0.8345	No	ns	0,9272
KSFM vs. AMBV336	0,1343	-0.5153 to 0.7838	No	ns	0,9802
KSFM vs. RC14	0,2192	-0.4303 to 0.8688	No	ns	0,8658
KSFM vs. LGG	0,4193	-0.2303 to 1.069	No	ns	0,3445
KSFM vs. Candida	-0,1228	-0.7724 to 0.5267	No	ns	0,9866
CXCL6
KSFM vs. AMBV339	-0,3992	-1.049 to 0.2504	No	ns	0,3916
KSFM vs. AMBV336	-0,2760	-0.9256 to 0.3735	No	ns	0,7270
KSFM vs. RC14	-0,1615	-0.8111 to 0.4880	No	ns	0,9572
KSFM vs. LGG	-0,3316	-0.9811 to 0.3180	No	ns	0,5709
KSFM vs. Candida	-0,3899	-1.039 to 0.2597	No	ns	0,4145
CXCL10
KSFM vs. AMBV339	-2,078	-2.728 to -1.429	Yes	****	<0.0001
KSFM vs. AMBV336	-1,786	-2.436 to -1.137	Yes	****	<0.0001
KSFM vs. RC14	-0,3952	-1.045 to 0.2543	No	ns	0,4011
KSFM vs. LGG	2,527	1.877 to 3.176	Yes	****	<0.0001
KSFM vs. Candida	2,803	2.154 to 3.453	Yes	****	<0.0001
4E-BP1
KSFM vs. AMBV339	0,05933	-0.5902 to 0.7089	No	ns	0,9996
KSFM vs. AMBV336	0,1684	-0.4811 to 0.8180	No	ns	0,9494
KSFM vs. RC14	0,9100	0.2605 to 1.560	Yes	**	0,0021
KSFM vs. LGG	0,7898	0.1403 to 1.439	Yes	*	0,0103
KSFM vs. Candida	-2,236	-2.886 to -1.587	Yes	****	<0.0001
IL-20
KSFM vs. AMBV339	-0,6944	-1.344 to -0.04481	Yes	*	0,0312
KSFM vs. AMBV336	-0,6497	-1.299 to -0.0001199	Yes	*	0,0499
KSFM vs. RC14	-0,5246	-1.174 to 0.1250	No	ns	0,1582
KSFM vs. LGG	-0,7123	-1.362 to -0.06275	Yes	*	0,0256
KSFM vs. Candida	-0,6570	-1.307 to -0.007442	Yes	*	0,0463
DNER
KSFM vs. AMBV339	-0,7002	-1.350 to -0.05062	Yes	*	0,0292
KSFM vs. AMBV336	-0,7275	-1.377 to -0.07794	Yes	*	0,0215
KSFM vs. RC14	-0,6853	-1.335 to -0.03577	Yes	*	0,0344
KSFM vs. LGG	-0,6411	-1.291 to 0.008457	No	ns	0,0545
KSFM vs. Candida	-0,5549	-1.204 to 0.09465	No	ns	0,1223
EN-RAGE
KSFM vs. AMBV339	-0,7306	-1.380 to -0.08100	Yes	*	0,0208
KSFM vs. AMBV336	-0,3614	-1.011 to 0.2881	No	ns	0,4885
KSFM vs. RC14	-0,5315	-1.181 to 0.1180	No	ns	0,1493
KSFM vs. LGG	-0,6566	-1.306 to -0.007063	Yes	*	0,0465
KSFM vs. Candida	-2,095	-2.744 to -1.445	Yes	****	<0.0001
CD40
KSFM vs. AMBV339	-0,3256	-0.9751 to 0.3240	No	ns	0,5879
KSFM vs. AMBV336	-0,3275	-0.9771 to 0.3220	No	ns	0,5824
KSFM vs. RC14	-0,09177	-0.7413 to 0.5578	No	ns	0,9964
KSFM vs. LGG	-0,03501	-0.6846 to 0.6145	No	ns	>0.9999
KSFM vs. Candida	-1,857	-2.507 to -1.208	Yes	****	<0.0001
FGF-19
KSFM vs. AMBV339	0,03854	-0.6110 to 0.6881	No	ns	>0.9999
KSFM vs. AMBV336	-0,1568	-0.8064 to 0.4927	No	ns	0,9620
KSFM vs. RC14	-0,8987	-1.548 to -0.2492	Yes	**	0,0024
KSFM vs. LGG	-0,9528	-1.602 to -0.3033	Yes	**	0,0011
KSFM vs. Candida	3,337	2.688 to 3.987	Yes	****	<0.0001
LIF
KSFM vs. AMBV339	-3,304	-3.953 to -2.654	Yes	****	<0.0001
KSFM vs. AMBV336	-1,791	-2.441 to -1.142	Yes	****	<0.0001
KSFM vs. RC14	-1,098	-1.748 to -0.4486	Yes	***	0,0001
KSFM vs. LGG	-1,411	-2.061 to -0.7614	Yes	****	<0.0001
KSFM vs. Candida	0,1580	-0.4916 to 0.8075	No	ns	0,9609
CASP-8
KSFM vs. AMBV339	0,3986	-0.2509 to 1.048	No	ns	0,3929
KSFM vs. AMBV336	0,7402	0.09064 to 1.390	Yes	*	0,0186
KSFM vs. RC14	1,064	0.4142 to 1.713	Yes	***	0,0002
KSFM vs. LGG	0,6802	0.03062 to 1.330	Yes	*	0,0363
KSFM vs. Candida	-0,8129	-1.462 to -0.1633	Yes	**	0,0077
TNFRSF9
KSFM vs. AMBV339	-0,3766	-1.026 to 0.2730	No	ns	0,4483
KSFM vs. AMBV336	-0,4973	-1.147 to 0.1522	No	ns	0,1969
KSFM vs. RC14	-0,06390	-0.7135 to 0.5857	No	ns	0,9994
KSFM vs. LGG	0,07814	-0.5714 to 0.7277	No	ns	0,9983
KSFM vs. Candida	0,1234	-0.5262 to 0.7729	No	ns	0,9863
TWEAK
KSFM vs. AMBV339	-0,1255	-0.7750 to 0.5241	No	ns	0,9853
KSFM vs. AMBV336	-0,2090	-0.8586 to 0.4405	No	ns	0,8863
KSFM vs. RC14	-0,2865	-0.9361 to 0.3630	No	ns	0,6982
KSFM vs. LGG	0,01752	-0.6320 to 0.6671	No	ns	>0.9999
KSFM vs. Candida	-0,3248	-0.9743 to 0.3248	No	ns	0,5901
CCL20
KSFM vs. AMBV339	-4,313	-4.962 to -3.663	Yes	****	<0.0001
KSFM vs. AMBV336	-2,511	-3.160 to -1.861	Yes	****	<0.0001
KSFM vs. RC14	-1,660	-2.310 to -1.011	Yes	****	<0.0001
KSFM vs. LGG	-1,695	-2.344 to -1.045	Yes	****	<0.0001
KSFM vs. Candida	2,652	2.003 to 3.302	Yes	****	<0.0001
ST1A1
KSFM vs. AMBV339	0,6842	0.03463 to 1.334	Yes	*	0,0348
KSFM vs. AMBV336	0,6116	-0.03794 to 1.261	No	ns	0,0728
KSFM vs. RC14	0,7413	0.09177 to 1.391	Yes	*	0,0184
KSFM vs. LGG	0,6892	0.03970 to 1.339	Yes	*	0,0329
KSFM vs. Candida	0,2839	-0.3656 to 0.9335	No	ns	0,7053
STAMBP
KSFM vs. AMBV339	0,4293	-0.2202 to 1.079	No	ns	0,3224
KSFM vs. AMBV336	0,3323	-0.3173 to 0.9818	No	ns	0,5690
KSFM vs. RC14	0,6900	0.04041 to 1.340	Yes	*	0,0327
KSFM vs. LGG	0,5201	-0.1294 to 1.170	No	ns	0,1641
KSFM vs. Candida	-1,183	-1.832 to -0.5332	Yes	****	<0.0001
ADA
KSFM vs. AMBV339	0,4247	-0.2248 to 1.074	No	ns	0,3324
KSFM vs. AMBV336	0,1773	-0.4723 to 0.8268	No	ns	0,9381
KSFM vs. RC14	0,3496	-0.2999 to 0.9992	No	ns	0,5205
KSFM vs. LGG	0,4481	-0.2014 to 1.098	No	ns	0,2834
KSFM vs. Candida	-2,575	-3.224 to -1.925	Yes	****	<0.0001
CSF-1
KSFM vs. AMBV339	-1,371	-2.020 to -0.7210	Yes	****	<0.0001
KSFM vs. AMBV336	-0,9292	-1.579 to -0.2797	Yes	**	0,0016
KSFM vs. RC14	-0,6661	-1.316 to -0.01659	Yes	*	0,0421
KSFM vs. LGG	-0,4105	-1.060 to 0.2391	No	ns	0,3647
KSFM vs. Candida	-1,049	-1.699 to -0.3996	Yes	***	0,0002
Test details	Mean 1	Mean 2	Mean Diff.	SE of diff.	N1	N2	q	DF
IL8
KSFM vs. AMBV339	8,380	13,37	-4,986	0,2583	6	6	19,30	1530
KSFM vs. AMBV336	8,380	12,10	-3,717	0,2583	6	6	14,39	1530
KSFM vs. RC14	8,380	10,31	-1,929	0,2583	6	6	7,468	1530
KSFM vs. LGG	8,380	11,24	-2,859	0,2583	6	6	11,07	1530
KSFM vs. Candida	8,380	7,411	0,9696	0,2583	6	6	3,753	1530
VEGFA
KSFM vs. AMBV339	11,77	13,23	-1,456	0,2583	6	6	5,637	1530
KSFM vs. AMBV336	11,77	12,64	-0,8691	0,2583	6	6	3,364	1530
KSFM vs. RC14	11,77	12,16	-0,3930	0,2583	6	6	1,521	1530
KSFM vs. LGG	11,77	12,11	-0,3338	0,2583	6	6	1,292	1530
KSFM vs. Candida	11,77	10,50	1,275	0,2583	6	6	4,934	1530
GDNF
KSFM vs. AMBV339	0,7378	0,7780	-0,04015	0,2583	6	6	0,1554	1530
KSFM vs. AMBV336	0,7378	0,7279	0,009952	0,2583	6	6	0,03852	1530
KSFM vs. RC14	0,7378	0,5397	0,1981	0,2583	6	6	0,7669	1530
KSFM vs. LGG	0,7378	0,3251	0,4127	0,2583	6	6	1,598	1530
KSFM vs. Candida	0,7378	0,7330	0,004798	0,2583	6	6	0,01857	1530
CDCP1
KSFM vs. AMBV339	6,023	5,319	0,7037	0,2583	6	6	2,724	1530
KSFM vs. AMBV336	6,023	5,636	0,3865	0,2583	6	6	1,496	1530
KSFM vs. RC14	6,023	5,386	0,6366	0,2583	6	6	2,464	1530
KSFM vs. LGG	6,023	4,981	1,041	0,2583	6	6	4,031	1530
KSFM vs. Candida	6,023	3,521	2,501	0,2583	6	6	9,682	1530
OPG
KSFM vs. AMBV339	-0,09871	0,09375	-0,1925	0,2583	6	6	0,7450	1530
KSFM vs. AMBV336	-0,09871	0,1815	-0,2802	0,2583	6	6	1,085	1530
KSFM vs. RC14	-0,09871	0,04050	-0,1392	0,2583	6	6	0,5389	1530
KSFM vs. LGG	-0,09871	0,03515	-0,1339	0,2583	6	6	0,5181	1530
KSFM vs. Candida	-0,09871	-0,03822	-0,06050	0,2583	6	6	0,2342	1530
LAP TGF-beta-1
KSFM vs. AMBV339	1,472	1,774	-0,3020	0,2583	6	6	1,169	1530
KSFM vs. AMBV336	1,472	1,733	-0,2609	0,2583	6	6	1,010	1530
KSFM vs. RC14	1,472	1,827	-0,3553	0,2583	6	6	1,375	1530
KSFM vs. LGG	1,472	1,792	-0,3195	0,2583	6	6	1,237	1530
KSFM vs. Candida	1,472	2,053	-0,5807	0,2583	6	6	2,248	1530
uPA
KSFM vs. AMBV339	12,61	13,50	-0,8851	0,2583	6	6	3,426	1530
KSFM vs. AMBV336	12,61	13,07	-0,4569	0,2583	6	6	1,768	1530
KSFM vs. RC14	12,61	12,32	0,2892	0,2583	6	6	1,119	1530
KSFM vs. LGG	12,61	11,72	0,8882	0,2583	6	6	3,438	1530
KSFM vs. Candida	12,61	10,33	2,285	0,2583	6	6	8,845	1530
IL6
KSFM vs. AMBV339	3,626	6,283	-2,658	0,2583	6	6	10,29	1530
KSFM vs. AMBV336	3,626	6,094	-2,468	0,2583	6	6	9,555	1530
KSFM vs. RC14	3,626	4,402	-0,7762	0,2583	6	6	3,004	1530
KSFM vs. LGG	3,626	4,645	-1,020	0,2583	6	6	3,947	1530
KSFM vs. Candida	3,626	4,644	-1,018	0,2583	6	6	3,942	1530
IL-17C
KSFM vs. AMBV339	-0,3416	4,000	-4,342	0,2583	6	6	16,81	1530
KSFM vs. AMBV336	-0,3416	2,044	-2,385	0,2583	6	6	9,234	1530
KSFM vs. RC14	-0,3416	1,170	-1,512	0,2583	6	6	5,851	1530
KSFM vs. LGG	-0,3416	0,3470	-0,6886	0,2583	6	6	2,666	1530
KSFM vs. Candida	-0,3416	-0,2397	-0,1020	0,2583	6	6	0,3947	1530
MCP-1
KSFM vs. AMBV339	0,9246	1,576	-0,6514	0,2583	6	6	2,522	1530
KSFM vs. AMBV336	0,9246	1,384	-0,4591	0,2583	6	6	1,777	1530
KSFM vs. RC14	0,9246	0,7874	0,1371	0,2583	6	6	0,5308	1530
KSFM vs. LGG	0,9246	0,9044	0,02019	0,2583	6	6	0,07817	1530
KSFM vs. Candida	0,9246	0,7108	0,2138	0,2583	6	6	0,8275	1530
CXCL11
KSFM vs. AMBV339	0,8440	2,447	-1,603	0,2583	6	6	6,205	1530
KSFM vs. AMBV336	0,8440	1,922	-1,078	0,2583	6	6	4,171	1530
KSFM vs. RC14	0,8440	2,132	-1,288	0,2583	6	6	4,986	1530
KSFM vs. LGG	0,8440	0,4144	0,4296	0,2583	6	6	1,663	1530
KSFM vs. Candida	0,8440	0,7462	0,09775	0,2583	6	6	0,3784	1530
AXIN1
KSFM vs. AMBV339	-0,1314	-0,1438	0,01241	0,2583	6	6	0,04802	1530
KSFM vs. AMBV336	-0,1314	-0,09985	-0,03152	0,2583	6	6	0,1220	1530
KSFM vs. RC14	-0,1314	-0,1539	0,02258	0,2583	6	6	0,08742	1530
KSFM vs. LGG	-0,1314	-0,09234	-0,03902	0,2583	6	6	0,1511	1530
KSFM vs. Candida	-0,1314	0,3089	-0,4403	0,2583	6	6	1,704	1530
CXCL9
KSFM vs. AMBV339	-0,3491	0,2027	-0,5519	0,2583	6	6	2,136	1530
KSFM vs. AMBV336	-0,3491	0,1337	-0,4828	0,2583	6	6	1,869	1530
KSFM vs. RC14	-0,3491	0,1985	-0,5476	0,2583	6	6	2,120	1530
KSFM vs. LGG	-0,3491	0,2351	-0,5843	0,2583	6	6	2,262	1530
KSFM vs. Candida	-0,3491	0,09991	-0,4491	0,2583	6	6	1,738	1530
CST5
KSFM vs. AMBV339	0,3935	0,4767	-0,08312	0,2583	6	6	0,3217	1530
KSFM vs. AMBV336	0,3935	0,7503	-0,3568	0,2583	6	6	1,381	1530
KSFM vs. RC14	0,3935	0,5517	-0,1582	0,2583	6	6	0,6124	1530
KSFM vs. LGG	0,3935	0,2253	0,1683	0,2583	6	6	0,6513	1530
KSFM vs. Candida	0,3935	-0,5030	0,8965	0,2583	6	6	3,470	1530
IL-1 alpha
KSFM vs. AMBV339	5,749	5,703	0,04626	0,2583	6	6	0,1791	1530
KSFM vs. AMBV336	5,749	5,766	-0,01658	0,2583	6	6	0,06419	1530
KSFM vs. RC14	5,749	5,543	0,2059	0,2583	6	6	0,7970	1530
KSFM vs. LGG	5,749	5,576	0,1734	0,2583	6	6	0,6711	1530
KSFM vs. Candida	5,749	8,718	-2,969	0,2583	6	6	11,49	1530
CXCL1
KSFM vs. AMBV339	7,587	11,92	-4,333	0,2583	6	6	16,77	1530
KSFM vs. AMBV336	7,587	10,40	-2,809	0,2583	6	6	10,87	1530
KSFM vs. RC14	7,587	8,173	-0,5862	0,2583	6	6	2,269	1530
KSFM vs. LGG	7,587	9,012	-1,425	0,2583	6	6	5,516	1530
KSFM vs. Candida	7,587	4,032	3,555	0,2583	6	6	13,76	1530
CCL4
KSFM vs. AMBV339	0,1027	2,822	-2,720	0,2583	6	6	10,53	1530
KSFM vs. AMBV336	0,1027	1,170	-1,068	0,2583	6	6	4,133	1530
KSFM vs. RC14	0,1027	0,009772	0,09291	0,2583	6	6	0,3596	1530
KSFM vs. LGG	0,1027	0,2209	-0,1183	0,2583	6	6	0,4578	1530
KSFM vs. Candida	0,1027	-0,2300	0,3327	0,2583	6	6	1,288	1530
IL18
KSFM vs. AMBV339	4,161	3,742	0,4193	0,2583	6	6	1,623	1530
KSFM vs. AMBV336	4,161	3,299	0,8620	0,2583	6	6	3,337	1530
KSFM vs. RC14	4,161	2,973	1,188	0,2583	6	6	4,599	1530
KSFM vs. LGG	4,161	3,240	0,9210	0,2583	6	6	3,565	1530
KSFM vs. Candida	4,161	6,099	-1,937	0,2583	6	6	7,499	1530
TGF-alpha
KSFM vs. AMBV339	1,769	2,371	-0,6018	0,2583	6	6	2,330	1530
KSFM vs. AMBV336	1,769	2,288	-0,5188	0,2583	6	6	2,008	1530
KSFM vs. RC14	1,769	1,629	0,1397	0,2583	6	6	0,5409	1530
KSFM vs. LGG	1,769	1,340	0,4292	0,2583	6	6	1,662	1530
KSFM vs. Candida	1,769	4,340	-2,571	0,2583	6	6	9,951	1530
MCP-4
KSFM vs. AMBV339	2,656	2,106	0,5494	0,2583	6	6	2,127	1530
KSFM vs. AMBV336	2,656	2,276	0,3792	0,2583	6	6	1,468	1530
KSFM vs. RC14	2,656	2,140	0,5157	0,2583	6	6	1,996	1530
KSFM vs. LGG	2,656	2,430	0,2256	0,2583	6	6	0,8734	1530
KSFM vs. Candida	2,656	2,052	0,6038	0,2583	6	6	2,337	1530
FGF-5
KSFM vs. AMBV339	0,7386	0,7061	0,03246	0,2583	6	6	0,1257	1530
KSFM vs. AMBV336	0,7386	1,046	-0,3074	0,2583	6	6	1,190	1530
KSFM vs. RC14	0,7386	0,1617	0,5769	0,2583	6	6	2,233	1530
KSFM vs. LGG	0,7386	0,1015	0,6371	0,2583	6	6	2,466	1530
KSFM vs. Candida	0,7386	0,1640	0,5746	0,2583	6	6	2,224	1530
MMP-1
KSFM vs. AMBV339	11,39	12,54	-1,149	0,2583	6	6	4,448	1530
KSFM vs. AMBV336	11,39	12,00	-0,6138	0,2583	6	6	2,376	1530
KSFM vs. RC14	11,39	11,49	-0,1036	0,2583	6	6	0,4009	1530
KSFM vs. LGG	11,39	11,06	0,3295	0,2583	6	6	1,275	1530
KSFM vs. Candida	11,39	9,306	2,084	0,2583	6	6	8,067	1530
IL-10RB
KSFM vs. AMBV339	-0,03510	0,2604	-0,2955	0,2583	6	6	1,144	1530
KSFM vs. AMBV336	-0,03510	0,2464	-0,2815	0,2583	6	6	1,090	1530
KSFM vs. RC14	-0,03510	0,1253	-0,1604	0,2583	6	6	0,6209	1530
KSFM vs. LGG	-0,03510	0,1163	-0,1514	0,2583	6	6	0,5860	1530
KSFM vs. Candida	-0,03510	0,003838	-0,03894	0,2583	6	6	0,1507	1530
IL-18R1
KSFM vs. AMBV339	0,7448	0,8476	-0,1028	0,2583	6	6	0,3980	1530
KSFM vs. AMBV336	0,7448	1,180	-0,4356	0,2583	6	6	1,686	1530
KSFM vs. RC14	0,7448	0,8846	-0,1398	0,2583	6	6	0,5413	1530
KSFM vs. LGG	0,7448	0,7563	-0,01153	0,2583	6	6	0,04463	1530
KSFM vs. Candida	0,7448	1,101	-0,3558	0,2583	6	6	1,377	1530
PD-L1
KSFM vs. AMBV339	1,326	2,142	-0,8160	0,2583	6	6	3,159	1530
KSFM vs. AMBV336	1,326	2,336	-1,010	0,2583	6	6	3,909	1530
KSFM vs. RC14	1,326	1,891	-0,5652	0,2583	6	6	2,188	1530
KSFM vs. LGG	1,326	1,969	-0,6436	0,2583	6	6	2,491	1530
KSFM vs. Candida	1,326	2,218	-0,8927	0,2583	6	6	3,455	1530
CXCL5
KSFM vs. AMBV339	0,2348	2,449	-2,214	0,2583	6	6	8,569	1530
KSFM vs. AMBV336	0,2348	1,679	-1,444	0,2583	6	6	5,589	1530
KSFM vs. RC14	0,2348	0,5737	-0,3389	0,2583	6	6	1,312	1530
KSFM vs. LGG	0,2348	0,3998	-0,1650	0,2583	6	6	0,6388	1530
KSFM vs. Candida	0,2348	-0,2722	0,5070	0,2583	6	6	1,962	1530
IL-12B
KSFM vs. AMBV339	-1,422	-0,4082	-1,014	0,2583	6	6	3,925	1530
KSFM vs. AMBV336	-1,422	-1,142	-0,2801	0,2583	6	6	1,084	1530
KSFM vs. RC14	-1,422	-1,540	0,1181	0,2583	6	6	0,4571	1530
KSFM vs. LGG	-1,422	-1,546	0,1234	0,2583	6	6	0,4776	1530
KSFM vs. Candida	-1,422	-1,299	-0,1232	0,2583	6	6	0,4767	1530
IL-24
KSFM vs. AMBV339	-0,7875	-0,1229	-0,6645	0,2583	6	6	2,572	1530
KSFM vs. AMBV336	-0,7875	-0,1838	-0,6036	0,2583	6	6	2,337	1530
KSFM vs. RC14	-0,7875	-0,4722	-0,3153	0,2583	6	6	1,220	1530
KSFM vs. LGG	-0,7875	0,02990	-0,8174	0,2583	6	6	3,164	1530
KSFM vs. Candida	-0,7875	-0,2843	-0,5032	0,2583	6	6	1,948	1530
ARTN
KSFM vs. AMBV339	2,619	2,593	0,02582	0,2583	6	6	0,09994	1530
KSFM vs. AMBV336	2,619	2,531	0,08804	0,2583	6	6	0,3408	1530
KSFM vs. RC14	2,619	2,241	0,3772	0,2583	6	6	1,460	1530
KSFM vs. LGG	2,619	2,314	0,3041	0,2583	6	6	1,177	1530
KSFM vs. Candida	2,619	2,656	-0,03714	0,2583	6	6	0,1438	1530
MMP-10
KSFM vs. AMBV339	5,926	7,136	-1,210	0,2583	6	6	4,683	1530
KSFM vs. AMBV336	5,926	6,632	-0,7057	0,2583	6	6	2,732	1530
KSFM vs. RC14	5,926	5,887	0,03973	0,2583	6	6	0,1538	1530
KSFM vs. LGG	5,926	5,586	0,3404	0,2583	6	6	1,318	1530
KSFM vs. Candida	5,926	3,854	2,072	0,2583	6	6	8,020	1530
TNF
KSFM vs. AMBV339	-0,07416	1,400	-1,475	0,2583	6	6	5,708	1530
KSFM vs. AMBV336	-0,07416	0,7845	-0,8586	0,2583	6	6	3,324	1530
KSFM vs. RC14	-0,07416	-0,02579	-0,04837	0,2583	6	6	0,1872	1530
KSFM vs. LGG	-0,07416	0,1506	-0,2248	0,2583	6	6	0,8700	1530
KSFM vs. Candida	-0,07416	-0,08802	0,01386	0,2583	6	6	0,05366	1530
CD5
KSFM vs. AMBV339	-1,553	-1,011	-0,5420	0,2583	6	6	2,098	1530
KSFM vs. AMBV336	-1,553	-1,062	-0,4909	0,2583	6	6	1,900	1530
KSFM vs. RC14	-1,553	-1,032	-0,5207	0,2583	6	6	2,016	1530
KSFM vs. LGG	-1,553	-0,8988	-0,6541	0,2583	6	6	2,532	1530
KSFM vs. Candida	-1,553	-0,9463	-0,6066	0,2583	6	6	2,348	1530
CCL3
KSFM vs. AMBV339	4,061	6,873	-2,813	0,2583	6	6	10,89	1530
KSFM vs. AMBV336	4,061	5,813	-1,752	0,2583	6	6	6,781	1530
KSFM vs. RC14	4,061	4,140	-0,07934	0,2583	6	6	0,3071	1530
KSFM vs. LGG	4,061	4,266	-0,2054	0,2583	6	6	0,7952	1530
KSFM vs. Candida	4,061	2,021	2,039	0,2583	6	6	7,895	1530
Flt3L
KSFM vs. AMBV339	3,533	3,348	0,1850	0,2583	6	6	0,7160	1530
KSFM vs. AMBV336	3,533	3,398	0,1343	0,2583	6	6	0,5198	1530
KSFM vs. RC14	3,533	3,313	0,2192	0,2583	6	6	0,8487	1530
KSFM vs. LGG	3,533	3,113	0,4193	0,2583	6	6	1,623	1530
KSFM vs. Candida	3,533	3,656	-0,1228	0,2583	6	6	0,4754	1530
CXCL6
KSFM vs. AMBV339	-0,3915	0,007652	-0,3992	0,2583	6	6	1,545	1530
KSFM vs. AMBV336	-0,3915	-0,1155	-0,2760	0,2583	6	6	1,069	1530
KSFM vs. RC14	-0,3915	-0,2300	-0,1615	0,2583	6	6	0,6253	1530
KSFM vs. LGG	-0,3915	-0,05993	-0,3316	0,2583	6	6	1,284	1530
KSFM vs. Candida	-0,3915	-0,001652	-0,3899	0,2583	6	6	1,509	1530
CXCL10
KSFM vs. AMBV339	4,510	6,588	-2,078	0,2583	6	6	8,044	1530
KSFM vs. AMBV336	4,510	6,296	-1,786	0,2583	6	6	6,915	1530
KSFM vs. RC14	4,510	4,905	-0,3952	0,2583	6	6	1,530	1530
KSFM vs. LGG	4,510	1,983	2,527	0,2583	6	6	9,781	1530
KSFM vs. Candida	4,510	1,707	2,803	0,2583	6	6	10,85	1530
4E-BP1
KSFM vs. AMBV339	3,823	3,764	0,05933	0,2583	6	6	0,2296	1530
KSFM vs. AMBV336	3,823	3,655	0,1684	0,2583	6	6	0,6519	1530
KSFM vs. RC14	3,823	2,913	0,9100	0,2583	6	6	3,523	1530
KSFM vs. LGG	3,823	3,033	0,7898	0,2583	6	6	3,057	1530
KSFM vs. Candida	3,823	6,060	-2,236	0,2583	6	6	8,657	1530
IL-20
KSFM vs. AMBV339	-0,8097	-0,1153	-0,6944	0,2583	6	6	2,688	1530
KSFM vs. AMBV336	-0,8097	-0,1600	-0,6497	0,2583	6	6	2,515	1530
KSFM vs. RC14	-0,8097	-0,2851	-0,5246	0,2583	6	6	2,031	1530
KSFM vs. LGG	-0,8097	-0,09741	-0,7123	0,2583	6	6	2,757	1530
KSFM vs. Candida	-0,8097	-0,1527	-0,6570	0,2583	6	6	2,543	1530
DNER
KSFM vs. AMBV339	-0,8478	-0,1477	-0,7002	0,2583	6	6	2,710	1530
KSFM vs. AMBV336	-0,8478	-0,1203	-0,7275	0,2583	6	6	2,816	1530
KSFM vs. RC14	-0,8478	-0,1625	-0,6853	0,2583	6	6	2,653	1530
KSFM vs. LGG	-0,8478	-0,2067	-0,6411	0,2583	6	6	2,482	1530
KSFM vs. Candida	-0,8478	-0,2929	-0,5549	0,2583	6	6	2,148	1530
EN-RAGE
KSFM vs. AMBV339	-0,05443	0,6761	-0,7306	0,2583	6	6	2,828	1530
KSFM vs. AMBV336	-0,05443	0,3070	-0,3614	0,2583	6	6	1,399	1530
KSFM vs. RC14	-0,05443	0,4771	-0,5315	0,2583	6	6	2,057	1530
KSFM vs. LGG	-0,05443	0,6022	-0,6566	0,2583	6	6	2,542	1530
KSFM vs. Candida	-0,05443	2,040	-2,095	0,2583	6	6	8,109	1530
CD40
KSFM vs. AMBV339	8,140	8,466	-0,3256	0,2583	6	6	1,260	1530
KSFM vs. AMBV336	8,140	8,467	-0,3275	0,2583	6	6	1,268	1530
KSFM vs. RC14	8,140	8,232	-0,09177	0,2583	6	6	0,3552	1530
KSFM vs. LGG	8,140	8,175	-0,03501	0,2583	6	6	0,1355	1530
KSFM vs. Candida	8,140	9,997	-1,857	0,2583	6	6	7,189	1530
FGF-19
KSFM vs. AMBV339	5,359	5,320	0,03854	0,2583	6	6	0,1492	1530
KSFM vs. AMBV336	5,359	5,516	-0,1568	0,2583	6	6	0,6070	1530
KSFM vs. RC14	5,359	6,258	-0,8987	0,2583	6	6	3,479	1530
KSFM vs. LGG	5,359	6,312	-0,9528	0,2583	6	6	3,688	1530
KSFM vs. Candida	5,359	2,022	3,337	0,2583	6	6	12,92	1530
LIF
KSFM vs. AMBV339	2,852	6,156	-3,304	0,2583	6	6	12,79	1530
KSFM vs. AMBV336	2,852	4,644	-1,791	0,2583	6	6	6,934	1530
KSFM vs. RC14	2,852	3,950	-1,098	0,2583	6	6	4,251	1530
KSFM vs. LGG	2,852	4,263	-1,411	0,2583	6	6	5,462	1530
KSFM vs. Candida	2,852	2,694	0,1580	0,2583	6	6	0,6114	1530
CASP-8
KSFM vs. AMBV339	2,927	2,529	0,3986	0,2583	6	6	1,543	1530
KSFM vs. AMBV336	2,927	2,187	0,7402	0,2583	6	6	2,865	1530
KSFM vs. RC14	2,927	1,863	1,064	0,2583	6	6	4,117	1530
KSFM vs. LGG	2,927	2,247	0,6802	0,2583	6	6	2,633	1530
KSFM vs. Candida	2,927	3,740	-0,8129	0,2583	6	6	3,147	1530
TNFRSF9
KSFM vs. AMBV339	0,7628	1,139	-0,3766	0,2583	6	6	1,458	1530
KSFM vs. AMBV336	0,7628	1,260	-0,4973	0,2583	6	6	1,925	1530
KSFM vs. RC14	0,7628	0,8267	-0,06390	0,2583	6	6	0,2473	1530
KSFM vs. LGG	0,7628	0,6847	0,07814	0,2583	6	6	0,3025	1530
KSFM vs. Candida	0,7628	0,6395	0,1234	0,2583	6	6	0,4776	1530
TWEAK
KSFM vs. AMBV339	0,7285	0,8540	-0,1255	0,2583	6	6	0,4858	1530
KSFM vs. AMBV336	0,7285	0,9376	-0,2090	0,2583	6	6	0,8090	1530
KSFM vs. RC14	0,7285	1,015	-0,2865	0,2583	6	6	1,109	1530
KSFM vs. LGG	0,7285	0,7110	0,01752	0,2583	6	6	0,06783	1530
KSFM vs. Candida	0,7285	1,053	-0,3248	0,2583	6	6	1,257	1530
CCL20
KSFM vs. AMBV339	3,280	7,593	-4,313	0,2583	6	6	16,69	1530
KSFM vs. AMBV336	3,280	5,791	-2,511	0,2583	6	6	9,719	1530
KSFM vs. RC14	3,280	4,941	-1,660	0,2583	6	6	6,427	1530
KSFM vs. LGG	3,280	4,975	-1,695	0,2583	6	6	6,560	1530
KSFM vs. Candida	3,280	0,6280	2,652	0,2583	6	6	10,27	1530
ST1A1
KSFM vs. AMBV339	0,2343	-0,4499	0,6842	0,2583	6	6	2,648	1530
KSFM vs. AMBV336	0,2343	-0,3773	0,6116	0,2583	6	6	2,367	1530
KSFM vs. RC14	0,2343	-0,5070	0,7413	0,2583	6	6	2,870	1530
KSFM vs. LGG	0,2343	-0,4549	0,6892	0,2583	6	6	2,668	1530
KSFM vs. Candida	0,2343	-0,04962	0,2839	0,2583	6	6	1,099	1530
STAMBP
KSFM vs. AMBV339	3,391	2,962	0,4293	0,2583	6	6	1,662	1530
KSFM vs. AMBV336	3,391	3,059	0,3323	0,2583	6	6	1,286	1530
KSFM vs. RC14	3,391	2,701	0,6900	0,2583	6	6	2,671	1530
KSFM vs. LGG	3,391	2,871	0,5201	0,2583	6	6	2,013	1530
KSFM vs. Candida	3,391	4,574	-1,183	0,2583	6	6	4,578	1530
ADA
KSFM vs. AMBV339	6,463	6,038	0,4247	0,2583	6	6	1,644	1530
KSFM vs. AMBV336	6,463	6,286	0,1773	0,2583	6	6	0,6862	1530
KSFM vs. RC14	6,463	6,113	0,3496	0,2583	6	6	1,353	1530
KSFM vs. LGG	6,463	6,015	0,4481	0,2583	6	6	1,735	1530
KSFM vs. Candida	6,463	9,038	-2,575	0,2583	6	6	9,967	1530
CSF-1
KSFM vs. AMBV339	3,786	5,157	-1,371	0,2583	6	6	5,305	1530
KSFM vs. AMBV336	3,786	4,716	-0,9292	0,2583	6	6	3,597	1530
KSFM vs. RC14	3,786	4,453	-0,6661	0,2583	6	6	2,579	1530
KSFM vs. LGG	3,786	4,197	-0,4105	0,2583	6	6	1,589	1530
KSFM vs. Candida	3,786	4,836	-1,049	0,2583	6	6	4,061	1530
