## Supplementary material for "Vitamin B_2_ Production by Vaginal Lactobacilli Promotes Symbiosis": Data S12: Olink 2way Anova monolayer (supernatant).csv

Within each row, compare columns (simple effects within rows)
Number of families	51
Number of comparisons per family	5
Alpha	0,05
Dunnett's multiple comparisons test	Predicted (LS) mean diff.	95.00% CI of diff.	Below threshold?	Summary	Adjusted P Value
IL8
KSFM vs. AMBV339	-4,148	-4.627 to -3.669	Yes	****	<0.0001
KSFM vs. AMBV336	-4,167	-4.646 to -3.688	Yes	****	<0.0001
KSFM vs. RC14	-2,797	-3.276 to -2.318	Yes	****	<0.0001
KSFM vs. LGG	0,7151	0.2361 to 1.194	Yes	**	0,0011
KSFM vs. Candida	-3,821	-4.300 to -3.342	Yes	****	<0.0001
VEGFA
KSFM vs. AMBV339	0,2947	-0.1843 to 0.7736	No	ns	0,3526
KSFM vs. AMBV336	0,3201	-0.1589 to 0.7991	No	ns	0,2836
KSFM vs. RC14	0,4977	0.01870 to 0.9766	Yes	*	0,0390
KSFM vs. LGG	0,7237	0.2448 to 1.203	Yes	***	0,0009
KSFM vs. Candida	0,2753	-0.2037 to 0.7542	No	ns	0,4117
GDNF
KSFM vs. AMBV339	0,8378	0.3588 to 1.317	Yes	****	<0.0001
KSFM vs. AMBV336	0,9412	0.4623 to 1.420	Yes	****	<0.0001
KSFM vs. RC14	1,145	0.6661 to 1.624	Yes	****	<0.0001
KSFM vs. LGG	1,420	0.9407 to 1.899	Yes	****	<0.0001
KSFM vs. Candida	0,8735	0.3945 to 1.352	Yes	****	<0.0001
CDCP1
KSFM vs. AMBV339	-0,3685	-0.8474 to 0.1105	No	ns	0,1791
KSFM vs. AMBV336	-0,4745	-0.9535 to 0.004451	No	ns	0,0530
KSFM vs. RC14	0,03457	-0.4444 to 0.5135	No	ns	0,9998
KSFM vs. LGG	0,4987	0.01973 to 0.9776	Yes	*	0,0385
KSFM vs. Candida	-0,002365	-0.4813 to 0.4766	No	ns	>0.9999
OPG
KSFM vs. AMBV339	1,776	1.297 to 2.255	Yes	****	<0.0001
KSFM vs. AMBV336	1,864	1.385 to 2.343	Yes	****	<0.0001
KSFM vs. RC14	2,259	1.780 to 2.738	Yes	****	<0.0001
KSFM vs. LGG	2,131	1.652 to 2.610	Yes	****	<0.0001
KSFM vs. Candida	1,631	1.152 to 2.109	Yes	****	<0.0001
LAP TGF-beta-1
KSFM vs. AMBV339	-1,055	-1.534 to -0.5762	Yes	****	<0.0001
KSFM vs. AMBV336	-1,085	-1.564 to -0.6064	Yes	****	<0.0001
KSFM vs. RC14	-1,146	-1.625 to -0.6666	Yes	****	<0.0001
KSFM vs. LGG	-0,9821	-1.461 to -0.5031	Yes	****	<0.0001
KSFM vs. Candida	-0,8223	-1.301 to -0.3433	Yes	***	0,0001
uPA
KSFM vs. AMBV339	0,3575	-0.1215 to 0.8365	No	ns	0,1998
KSFM vs. AMBV336	0,4368	-0.04212 to 0.9158	No	ns	0,0844
KSFM vs. RC14	0,8522	0.3732 to 1.331	Yes	****	<0.0001
KSFM vs. LGG	1,059	0.5800 to 1.538	Yes	****	<0.0001
KSFM vs. Candida	0,1753	-0.3037 to 0.6542	No	ns	0,7730
IL6
KSFM vs. AMBV339	-3,120	-3.599 to -2.641	Yes	****	<0.0001
KSFM vs. AMBV336	-3,174	-3.653 to -2.695	Yes	****	<0.0001
KSFM vs. RC14	-1,324	-1.803 to -0.8455	Yes	****	<0.0001
KSFM vs. LGG	0,8041	0.3252 to 1.283	Yes	***	0,0002
KSFM vs. Candida	-2,800	-3.279 to -2.321	Yes	****	<0.0001
IL-17C
KSFM vs. AMBV339	-3,323	-3.802 to -2.844	Yes	****	<0.0001
KSFM vs. AMBV336	-3,261	-3.740 to -2.782	Yes	****	<0.0001
KSFM vs. RC14	-0,7456	-1.225 to -0.2667	Yes	***	0,0006
KSFM vs. LGG	0,6121	0.1332 to 1.091	Yes	**	0,0070
KSFM vs. Candida	-3,496	-3.975 to -3.017	Yes	****	<0.0001
MCP-1
KSFM vs. AMBV339	0,3418	-0.1371 to 0.8208	No	ns	0,2324
KSFM vs. AMBV336	0,005028	-0.4739 to 0.4840	No	ns	>0.9999
KSFM vs. RC14	0,5316	0.05260 to 1.011	Yes	*	0,0243
KSFM vs. LGG	0,5469	0.06794 to 1.026	Yes	*	0,0195
KSFM vs. Candida	0,2907	-0.1883 to 0.7697	No	ns	0,3643
CXCL11
KSFM vs. AMBV339	-1,527	-2.006 to -1.048	Yes	****	<0.0001
KSFM vs. AMBV336	-1,241	-1.720 to -0.7616	Yes	****	<0.0001
KSFM vs. RC14	-0,7964	-1.275 to -0.3174	Yes	***	0,0002
KSFM vs. LGG	-0,005027	-0.4840 to 0.4739	No	ns	>0.9999
KSFM vs. Candida	-1,505	-1.984 to -1.026	Yes	****	<0.0001
AXIN1
KSFM vs. AMBV339	0,1578	-0.3212 to 0.6367	No	ns	0,8328
KSFM vs. AMBV336	0,3752	-0.1038 to 0.8541	No	ns	0,1673
KSFM vs. RC14	0,1022	-0.3768 to 0.5812	No	ns	0,9645
KSFM vs. LGG	0,2317	-0.2473 to 0.7106	No	ns	0,5627
KSFM vs. Candida	0,3072	-0.1717 to 0.7862	No	ns	0,3173
CXCL9
KSFM vs. AMBV339	0,006928	-0.4720 to 0.4859	No	ns	>0.9999
KSFM vs. AMBV336	0,1115	-0.3675 to 0.5904	No	ns	0,9500
KSFM vs. RC14	0,1503	-0.3286 to 0.6293	No	ns	0,8562
KSFM vs. LGG	0,1241	-0.3548 to 0.6031	No	ns	0,9252
KSFM vs. Candida	-0,2174	-0.6964 to 0.2615	No	ns	0,6158
CST5
KSFM vs. AMBV339	1,045	0.5655 to 1.523	Yes	****	<0.0001
KSFM vs. AMBV336	1,195	0.7165 to 1.674	Yes	****	<0.0001
KSFM vs. RC14	1,301	0.8224 to 1.780	Yes	****	<0.0001
KSFM vs. LGG	1,068	0.5888 to 1.547	Yes	****	<0.0001
KSFM vs. Candida	0,5128	0.03385 to 0.9918	Yes	*	0,0317
IL-1 alpha
KSFM vs. AMBV339	-0,4394	-0.9184 to 0.03954	No	ns	0,0819
KSFM vs. AMBV336	-0,1018	-0.5807 to 0.3772	No	ns	0,9651
KSFM vs. RC14	-0,3030	-0.7820 to 0.1759	No	ns	0,3288
KSFM vs. LGG	0,09266	-0.3863 to 0.5716	No	ns	0,9762
KSFM vs. Candida	-0,2739	-0.7529 to 0.2050	No	ns	0,4161
CXCL1
KSFM vs. AMBV339	-3,498	-3.977 to -3.019	Yes	****	<0.0001
KSFM vs. AMBV336	-3,559	-4.038 to -3.080	Yes	****	<0.0001
KSFM vs. RC14	-0,9130	-1.392 to -0.4341	Yes	****	<0.0001
KSFM vs. LGG	2,734	2.255 to 3.213	Yes	****	<0.0001
KSFM vs. Candida	-3,242	-3.721 to -2.763	Yes	****	<0.0001
CCL4
KSFM vs. AMBV339	-2,604	-3.083 to -2.125	Yes	****	<0.0001
KSFM vs. AMBV336	-2,297	-2.776 to -1.818	Yes	****	<0.0001
KSFM vs. RC14	-0,5599	-1.039 to -0.08094	Yes	*	0,0160
KSFM vs. LGG	0,3088	-0.1702 to 0.7877	No	ns	0,3132
KSFM vs. Candida	-2,321	-2.800 to -1.842	Yes	****	<0.0001
IL18
KSFM vs. AMBV339	-0,8572	-1.336 to -0.3782	Yes	****	<0.0001
KSFM vs. AMBV336	0,02738	-0.4516 to 0.5063	No	ns	>0.9999
KSFM vs. RC14	-0,07657	-0.5555 to 0.4024	No	ns	0,9895
KSFM vs. LGG	0,1662	-0.3128 to 0.6452	No	ns	0,8048
KSFM vs. Candida	-0,4717	-0.9506 to 0.007296	No	ns	0,0549
TGF-alpha
KSFM vs. AMBV339	-1,188	-1.667 to -0.7093	Yes	****	<0.0001
KSFM vs. AMBV336	-1,246	-1.725 to -0.7675	Yes	****	<0.0001
KSFM vs. RC14	-0,9715	-1.450 to -0.4925	Yes	****	<0.0001
KSFM vs. LGG	0,4984	0.01944 to 0.9774	Yes	*	0,0386
KSFM vs. Candida	-0,7747	-1.254 to -0.2958	Yes	***	0,0003
MCP-4
KSFM vs. AMBV339	0,2358	-0.2432 to 0.7148	No	ns	0,5475
KSFM vs. AMBV336	0,3082	-0.1708 to 0.7871	No	ns	0,3147
KSFM vs. RC14	0,4744	-0.004584 to 0.9533	No	ns	0,0530
KSFM vs. LGG	0,2150	-0.2639 to 0.6940	No	ns	0,6249
KSFM vs. Candida	0,09911	-0.3798 to 0.5781	No	ns	0,9686
FGF-5
KSFM vs. AMBV339	0,3735	-0.1054 to 0.8525	No	ns	0,1701
KSFM vs. AMBV336	0,4286	-0.05032 to 0.9076	No	ns	0,0930
KSFM vs. RC14	0,5056	0.02660 to 0.9845	Yes	*	0,0351
KSFM vs. LGG	0,5850	0.1061 to 1.064	Yes	*	0,0109
KSFM vs. Candida	0,4439	-0.03505 to 0.9229	No	ns	0,0776
MMP-1
KSFM vs. AMBV339	0,7066	0.2276 to 1.186	Yes	**	0,0013
KSFM vs. AMBV336	0,7377	0.2587 to 1.217	Yes	***	0,0007
KSFM vs. RC14	0,9942	0.5153 to 1.473	Yes	****	<0.0001
KSFM vs. LGG	1,377	0.8982 to 1.856	Yes	****	<0.0001
KSFM vs. Candida	0,6875	0.2085 to 1.166	Yes	**	0,0019
IL-10RB
KSFM vs. AMBV339	-1,273	-1.752 to -0.7945	Yes	****	<0.0001
KSFM vs. AMBV336	-1,285	-1.764 to -0.8061	Yes	****	<0.0001
KSFM vs. RC14	-0,9596	-1.439 to -0.4806	Yes	****	<0.0001
KSFM vs. LGG	-0,5065	-0.9855 to -0.02754	Yes	*	0,0346
KSFM vs. Candida	-1,209	-1.688 to -0.7303	Yes	****	<0.0001
IL-18R1
KSFM vs. AMBV339	0,8780	0.3990 to 1.357	Yes	****	<0.0001
KSFM vs. AMBV336	1,247	0.7679 to 1.726	Yes	****	<0.0001
KSFM vs. RC14	1,218	0.7390 to 1.697	Yes	****	<0.0001
KSFM vs. LGG	1,293	0.8145 to 1.772	Yes	****	<0.0001
KSFM vs. Candida	0,9874	0.5084 to 1.466	Yes	****	<0.0001
PD-L1
KSFM vs. AMBV339	0,03778	-0.4412 to 0.5167	No	ns	0,9996
KSFM vs. AMBV336	0,02799	-0.4510 to 0.5070	No	ns	>0.9999
KSFM vs. RC14	0,5894	0.1105 to 1.068	Yes	*	0,0101
KSFM vs. LGG	1,001	0.5216 to 1.480	Yes	****	<0.0001
KSFM vs. Candida	-0,04808	-0.5270 to 0.4309	No	ns	0,9988
CXCL5
KSFM vs. AMBV339	-2,083	-2.562 to -1.604	Yes	****	<0.0001
KSFM vs. AMBV336	-1,930	-2.408 to -1.451	Yes	****	<0.0001
KSFM vs. RC14	1,014	0.5355 to 1.493	Yes	****	<0.0001
KSFM vs. LGG	2,828	2.349 to 3.307	Yes	****	<0.0001
KSFM vs. Candida	-1,723	-2.202 to -1.244	Yes	****	<0.0001
IL-12B
KSFM vs. AMBV339	0,1454	-0.3335 to 0.6244	No	ns	0,8707
KSFM vs. AMBV336	-0,2361	-0.7150 to 0.2429	No	ns	0,5466
KSFM vs. RC14	0,2426	-0.2363 to 0.7216	No	ns	0,5228
KSFM vs. LGG	0,2755	-0.2035 to 0.7545	No	ns	0,4110
KSFM vs. Candida	0,2503	-0.2287 to 0.7292	No	ns	0,4957
IL-24
KSFM vs. AMBV339	-0,7407	-1.220 to -0.2617	Yes	***	0,0007
KSFM vs. AMBV336	-0,8518	-1.331 to -0.3729	Yes	****	<0.0001
KSFM vs. RC14	-0,5230	-1.002 to -0.04400	Yes	*	0,0275
KSFM vs. LGG	0,1899	-0.2891 to 0.6688	No	ns	0,7198
KSFM vs. Candida	-1,060	-1.539 to -0.5811	Yes	****	<0.0001
ARTN
KSFM vs. AMBV339	0,9581	0.4791 to 1.437	Yes	****	<0.0001
KSFM vs. AMBV336	1,026	0.5466 to 1.504	Yes	****	<0.0001
KSFM vs. RC14	1,103	0.6244 to 1.582	Yes	****	<0.0001
KSFM vs. LGG	1,408	0.9288 to 1.887	Yes	****	<0.0001
KSFM vs. Candida	1,106	0.6266 to 1.585	Yes	****	<0.0001
MMP-10
KSFM vs. AMBV339	1,078	0.5993 to 1.557	Yes	****	<0.0001
KSFM vs. AMBV336	1,122	0.6434 to 1.601	Yes	****	<0.0001
KSFM vs. RC14	1,602	1.123 to 2.081	Yes	****	<0.0001
KSFM vs. LGG	1,832	1.353 to 2.311	Yes	****	<0.0001
KSFM vs. Candida	1,058	0.5792 to 1.537	Yes	****	<0.0001
TNF
KSFM vs. AMBV339	-3,050	-3.529 to -2.571	Yes	****	<0.0001
KSFM vs. AMBV336	-3,268	-3.747 to -2.789	Yes	****	<0.0001
KSFM vs. RC14	-2,201	-2.680 to -1.722	Yes	****	<0.0001
KSFM vs. LGG	-0,8161	-1.295 to -0.3372	Yes	***	0,0001
KSFM vs. Candida	-2,798	-3.277 to -2.319	Yes	****	<0.0001
CD5
KSFM vs. AMBV339	-0,01032	-0.4893 to 0.4686	No	ns	>0.9999
KSFM vs. AMBV336	-0,008767	-0.4877 to 0.4702	No	ns	>0.9999
KSFM vs. RC14	-0,09858	-0.5775 to 0.3804	No	ns	0,9693
KSFM vs. LGG	0,1260	-0.3530 to 0.6049	No	ns	0,9211
KSFM vs. Candida	-0,01133	-0.4903 to 0.4676	No	ns	>0.9999
CCL3
KSFM vs. AMBV339	-1,892	-2.371 to -1.413	Yes	****	<0.0001
KSFM vs. AMBV336	-1,674	-2.153 to -1.195	Yes	****	<0.0001
KSFM vs. RC14	-0,3232	-0.8022 to 0.1557	No	ns	0,2758
KSFM vs. LGG	1,001	0.5224 to 1.480	Yes	****	<0.0001
KSFM vs. Candida	-1,618	-2.097 to -1.139	Yes	****	<0.0001
Flt3L
KSFM vs. AMBV339	0,7122	0.2333 to 1.191	Yes	**	0,0012
KSFM vs. AMBV336	0,6919	0.2129 to 1.171	Yes	**	0,0017
KSFM vs. RC14	0,7455	0.2665 to 1.224	Yes	***	0,0006
KSFM vs. LGG	0,7427	0.2637 to 1.222	Yes	***	0,0006
KSFM vs. Candida	0,6125	0.1335 to 1.091	Yes	**	0,0070
CXCL6
KSFM vs. AMBV339	0,6912	0.2122 to 1.170	Yes	**	0,0017
KSFM vs. AMBV336	0,7598	0.2808 to 1.239	Yes	***	0,0005
KSFM vs. RC14	1,212	0.7334 to 1.691	Yes	****	<0.0001
KSFM vs. LGG	1,448	0.9688 to 1.927	Yes	****	<0.0001
KSFM vs. Candida	0,5211	0.04219 to 1.000	Yes	*	0,0282
CXCL10
KSFM vs. AMBV339	-2,010	-2.489 to -1.532	Yes	****	<0.0001
KSFM vs. AMBV336	-1,968	-2.447 to -1.489	Yes	****	<0.0001
KSFM vs. RC14	-0,5981	-1.077 to -0.1191	Yes	**	0,0088
KSFM vs. LGG	0,6541	0.1752 to 1.133	Yes	**	0,0034
KSFM vs. Candida	-2,114	-2.593 to -1.635	Yes	****	<0.0001
4E-BP1
KSFM vs. AMBV339	0,3079	-0.1710 to 0.7869	No	ns	0,3154
KSFM vs. AMBV336	0,5796	0.1007 to 1.059	Yes	*	0,0118
KSFM vs. RC14	0,2997	-0.1793 to 0.7787	No	ns	0,3382
KSFM vs. LGG	0,2273	-0.2517 to 0.7062	No	ns	0,5790
KSFM vs. Candida	0,5647	0.08578 to 1.044	Yes	*	0,0149
IL-20
KSFM vs. AMBV339	-0,4089	-0.8879 to 0.07005	No	ns	0,1165
KSFM vs. AMBV336	-0,4537	-0.9327 to 0.02524	No	ns	0,0688
KSFM vs. RC14	-0,08419	-0.5632 to 0.3948	No	ns	0,9842
KSFM vs. LGG	0,1885	-0.2904 to 0.6675	No	ns	0,7248
KSFM vs. Candida	-0,2358	-0.7147 to 0.2432	No	ns	0,5476
DNER
KSFM vs. AMBV339	0,1635	-0.3154 to 0.6425	No	ns	0,8137
KSFM vs. AMBV336	0,1360	-0.3430 to 0.6149	No	ns	0,8967
KSFM vs. RC14	0,2643	-0.2147 to 0.7433	No	ns	0,4476
KSFM vs. LGG	0,3344	-0.1445 to 0.8134	No	ns	0,2491
KSFM vs. Candida	0,1387	-0.3403 to 0.6176	No	ns	0,8896
EN-RAGE
KSFM vs. AMBV339	-0,06280	-0.5418 to 0.4162	No	ns	0,9957
KSFM vs. AMBV336	0,06451	-0.4145 to 0.5435	No	ns	0,9952
KSFM vs. RC14	0,1587	-0.3203 to 0.6377	No	ns	0,8298
KSFM vs. LGG	0,1574	-0.3215 to 0.6364	No	ns	0,8338
KSFM vs. Candida	-0,01085	-0.4898 to 0.4681	No	ns	>0.9999
CD40
KSFM vs. AMBV339	-0,2171	-0.6960 to 0.2619	No	ns	0,6171
KSFM vs. AMBV336	-0,07078	-0.5497 to 0.4082	No	ns	0,9926
KSFM vs. RC14	-0,09021	-0.5692 to 0.3887	No	ns	0,9788
KSFM vs. LGG	0,1835	-0.2955 to 0.6624	No	ns	0,7435
KSFM vs. Candida	0,05085	-0.4281 to 0.5298	No	ns	0,9984
FGF-19
KSFM vs. AMBV339	-0,01906	-0.4980 to 0.4599	No	ns	>0.9999
KSFM vs. AMBV336	0,1238	-0.3552 to 0.6027	No	ns	0,9260
KSFM vs. RC14	-0,05726	-0.5362 to 0.4217	No	ns	0,9972
KSFM vs. LGG	0,2219	-0.2571 to 0.7008	No	ns	0,5992
KSFM vs. Candida	0,2343	-0.2447 to 0.7133	No	ns	0,5530
LIF
KSFM vs. AMBV339	-1,438	-1.917 to -0.9586	Yes	****	<0.0001
KSFM vs. AMBV336	-1,594	-2.072 to -1.115	Yes	****	<0.0001
KSFM vs. RC14	-0,7374	-1.216 to -0.2585	Yes	***	0,0007
KSFM vs. LGG	0,2629	-0.2161 to 0.7418	No	ns	0,4524
KSFM vs. Candida	-1,285	-1.763 to -0.8056	Yes	****	<0.0001
CASP-8
KSFM vs. AMBV339	0,2754	-0.2035 to 0.7544	No	ns	0,4113
KSFM vs. AMBV336	0,6854	0.2065 to 1.164	Yes	**	0,0019
KSFM vs. RC14	0,6255	0.1466 to 1.104	Yes	**	0,0056
KSFM vs. LGG	0,5780	0.09906 to 1.057	Yes	*	0,0121
KSFM vs. Candida	0,4260	-0.05293 to 0.9050	No	ns	0,0959
TNFRSF9
KSFM vs. AMBV339	-0,9425	-1.421 to -0.4635	Yes	****	<0.0001
KSFM vs. AMBV336	-0,7093	-1.188 to -0.2303	Yes	**	0,0012
KSFM vs. RC14	-0,1188	-0.5978 to 0.3601	No	ns	0,9363
KSFM vs. LGG	0,07236	-0.4066 to 0.5513	No	ns	0,9919
KSFM vs. Candida	-0,9037	-1.383 to -0.4247	Yes	****	<0.0001
TWEAK
KSFM vs. AMBV339	1,501	1.022 to 1.980	Yes	****	<0.0001
KSFM vs. AMBV336	1,568	1.089 to 2.047	Yes	****	<0.0001
KSFM vs. RC14	1,654	1.175 to 2.133	Yes	****	<0.0001
KSFM vs. LGG	1,701	1.222 to 2.180	Yes	****	<0.0001
KSFM vs. Candida	1,655	1.176 to 2.134	Yes	****	<0.0001
CCL20
KSFM vs. AMBV339	-5,276	-5.755 to -4.797	Yes	****	<0.0001
KSFM vs. AMBV336	-5,339	-5.818 to -4.860	Yes	****	<0.0001
KSFM vs. RC14	-3,734	-4.213 to -3.255	Yes	****	<0.0001
KSFM vs. LGG	-0,8360	-1.315 to -0.3570	Yes	****	<0.0001
KSFM vs. Candida	-4,988	-5.467 to -4.509	Yes	****	<0.0001
ST1A1
KSFM vs. AMBV339	-0,07287	-0.5518 to 0.4061	No	ns	0,9916
KSFM vs. AMBV336	0,07640	-0.4026 to 0.5554	No	ns	0,9896
KSFM vs. RC14	0,07708	-0.4019 to 0.5560	No	ns	0,9892
KSFM vs. LGG	0,05145	-0.4275 to 0.5304	No	ns	0,9983
KSFM vs. Candida	-0,004122	-0.4831 to 0.4748	No	ns	>0.9999
STAMBP
KSFM vs. AMBV339	-0,1177	-0.5966 to 0.3613	No	ns	0,9386
KSFM vs. AMBV336	0,3721	-0.1069 to 0.8511	No	ns	0,1726
KSFM vs. RC14	0,1976	-0.2814 to 0.6765	No	ns	0,6909
KSFM vs. LGG	0,2496	-0.2294 to 0.7286	No	ns	0,4980
KSFM vs. Candida	0,2297	-0.2492 to 0.7087	No	ns	0,5699
ADA
KSFM vs. AMBV339	0,05286	-0.4261 to 0.5318	No	ns	0,9981
KSFM vs. AMBV336	0,4946	0.01560 to 0.9735	Yes	*	0,0407
KSFM vs. RC14	0,2771	-0.2018 to 0.7561	No	ns	0,4059
KSFM vs. LGG	0,3094	-0.1695 to 0.7884	No	ns	0,3114
KSFM vs. Candida	0,2482	-0.2308 to 0.7272	No	ns	0,5030
CSF-1
KSFM vs. AMBV339	-0,2343	-0.7133 to 0.2446	No	ns	0,5528
KSFM vs. AMBV336	-0,1270	-0.6060 to 0.3519	No	ns	0,9186
KSFM vs. RC14	0,3324	-0.1465 to 0.8114	No	ns	0,2537
KSFM vs. LGG	0,6204	0.1415 to 1.099	Yes	**	0,0061
KSFM vs. Candida	0,0002583	-0.4787 to 0.4792	No	ns	>0.9999
Test details	Predicted (LS) mean 1	Predicted (LS) mean 2	Predicted (LS) mean diff.	SE of diff.	N1	N2	q	DF
IL8
KSFM vs. AMBV339	10,93	15,08	-4,148	0,1951	3	6	21,26	1377
KSFM vs. AMBV336	10,93	15,10	-4,167	0,1951	3	6	21,36	1377
KSFM vs. RC14	10,93	13,73	-2,797	0,1951	3	6	14,34	1377
KSFM vs. LGG	10,93	10,22	0,7151	0,1951	3	6	3,665	1377
KSFM vs. Candida	10,93	14,75	-3,821	0,1951	3	6	19,59	1377
VEGFA
KSFM vs. AMBV339	13,09	12,80	0,2947	0,1951	3	6	1,510	1377
KSFM vs. AMBV336	13,09	12,77	0,3201	0,1951	3	6	1,641	1377
KSFM vs. RC14	13,09	12,59	0,4977	0,1951	3	6	2,551	1377
KSFM vs. LGG	13,09	12,37	0,7237	0,1951	3	6	3,710	1377
KSFM vs. Candida	13,09	12,81	0,2753	0,1951	3	6	1,411	1377
GDNF
KSFM vs. AMBV339	2,950	2,112	0,8378	0,1951	3	6	4,294	1377
KSFM vs. AMBV336	2,950	2,008	0,9412	0,1951	3	6	4,825	1377
KSFM vs. RC14	2,950	1,805	1,145	0,1951	3	6	5,869	1377
KSFM vs. LGG	2,950	1,530	1,420	0,1951	3	6	7,277	1377
KSFM vs. Candida	2,950	2,076	0,8735	0,1951	3	6	4,477	1377
CDCP1
KSFM vs. AMBV339	6,254	6,623	-0,3685	0,1951	3	6	1,889	1377
KSFM vs. AMBV336	6,254	6,729	-0,4745	0,1951	3	6	2,432	1377
KSFM vs. RC14	6,254	6,220	0,03457	0,1951	3	6	0,1772	1377
KSFM vs. LGG	6,254	5,756	0,4987	0,1951	3	6	2,556	1377
KSFM vs. Candida	6,254	6,257	-0,002365	0,1951	3	6	0,01212	1377
OPG
KSFM vs. AMBV339	2,662	0,8853	1,776	0,1951	3	6	9,105	1377
KSFM vs. AMBV336	2,662	0,7975	1,864	0,1951	3	6	9,555	1377
KSFM vs. RC14	2,662	0,4027	2,259	0,1951	3	6	11,58	1377
KSFM vs. LGG	2,662	0,5307	2,131	0,1951	3	6	10,92	1377
KSFM vs. Candida	2,662	1,031	1,631	0,1951	3	6	8,358	1377
LAP TGF-beta-1
KSFM vs. AMBV339	3,315	4,370	-1,055	0,1951	3	6	5,408	1377
KSFM vs. AMBV336	3,315	4,400	-1,085	0,1951	3	6	5,563	1377
KSFM vs. RC14	3,315	4,460	-1,146	0,1951	3	6	5,872	1377
KSFM vs. LGG	3,315	4,297	-0,9821	0,1951	3	6	5,034	1377
KSFM vs. Candida	3,315	4,137	-0,8223	0,1951	3	6	4,215	1377
uPA
KSFM vs. AMBV339	13,90	13,54	0,3575	0,1951	3	6	1,833	1377
KSFM vs. AMBV336	13,90	13,46	0,4368	0,1951	3	6	2,239	1377
KSFM vs. RC14	13,90	13,05	0,8522	0,1951	3	6	4,368	1377
KSFM vs. LGG	13,90	12,84	1,059	0,1951	3	6	5,428	1377
KSFM vs. Candida	13,90	13,72	0,1753	0,1951	3	6	0,8985	1377
IL6
KSFM vs. AMBV339	7,241	10,36	-3,120	0,1951	3	6	15,99	1377
KSFM vs. AMBV336	7,241	10,41	-3,174	0,1951	3	6	16,27	1377
KSFM vs. RC14	7,241	8,565	-1,324	0,1951	3	6	6,789	1377
KSFM vs. LGG	7,241	6,437	0,8041	0,1951	3	6	4,122	1377
KSFM vs. Candida	7,241	10,04	-2,800	0,1951	3	6	14,35	1377
IL-17C
KSFM vs. AMBV339	0,5464	3,869	-3,323	0,1951	3	6	17,03	1377
KSFM vs. AMBV336	0,5464	3,808	-3,261	0,1951	3	6	16,72	1377
KSFM vs. RC14	0,5464	1,292	-0,7456	0,1951	3	6	3,822	1377
KSFM vs. LGG	0,5464	-0,06578	0,6121	0,1951	3	6	3,138	1377
KSFM vs. Candida	0,5464	4,043	-3,496	0,1951	3	6	17,92	1377
MCP-1
KSFM vs. AMBV339	0,5729	0,2311	0,3418	0,1951	3	6	1,752	1377
KSFM vs. AMBV336	0,5729	0,5679	0,005028	0,1951	3	6	0,02577	1377
KSFM vs. RC14	0,5729	0,04138	0,5316	0,1951	3	6	2,725	1377
KSFM vs. LGG	0,5729	0,02605	0,5469	0,1951	3	6	2,803	1377
KSFM vs. Candida	0,5729	0,2822	0,2907	0,1951	3	6	1,490	1377
CXCL11
KSFM vs. AMBV339	5,007	6,533	-1,527	0,1951	3	6	7,826	1377
KSFM vs. AMBV336	5,007	6,247	-1,241	0,1951	3	6	6,359	1377
KSFM vs. RC14	5,007	5,803	-0,7964	0,1951	3	6	4,082	1377
KSFM vs. LGG	5,007	5,012	-0,005027	0,1951	3	6	0,02577	1377
KSFM vs. Candida	5,007	6,512	-1,505	0,1951	3	6	7,715	1377
AXIN1
KSFM vs. AMBV339	1,851	1,693	0,1578	0,1951	3	6	0,8087	1377
KSFM vs. AMBV336	1,851	1,476	0,3752	0,1951	3	6	1,923	1377
KSFM vs. RC14	1,851	1,749	0,1022	0,1951	3	6	0,5238	1377
KSFM vs. LGG	1,851	1,619	0,2317	0,1951	3	6	1,188	1377
KSFM vs. Candida	1,851	1,544	0,3072	0,1951	3	6	1,575	1377
CXCL9
KSFM vs. AMBV339	0,2627	0,2557	0,006928	0,1951	3	6	0,03551	1377
KSFM vs. AMBV336	0,2627	0,1512	0,1115	0,1951	3	6	0,5715	1377
KSFM vs. RC14	0,2627	0,1123	0,1503	0,1951	3	6	0,7705	1377
KSFM vs. LGG	0,2627	0,1385	0,1241	0,1951	3	6	0,6362	1377
KSFM vs. Candida	0,2627	0,4801	-0,2174	0,1951	3	6	1,114	1377
CST5
KSFM vs. AMBV339	1,626	0,5818	1,045	0,1951	3	6	5,354	1377
KSFM vs. AMBV336	1,626	0,4308	1,195	0,1951	3	6	6,128	1377
KSFM vs. RC14	1,626	0,3249	1,301	0,1951	3	6	6,671	1377
KSFM vs. LGG	1,626	0,5585	1,068	0,1951	3	6	5,473	1377
KSFM vs. Candida	1,626	1,113	0,5128	0,1951	3	6	2,629	1377
IL-1 alpha
KSFM vs. AMBV339	6,446	6,886	-0,4394	0,1951	3	6	2,252	1377
KSFM vs. AMBV336	6,446	6,548	-0,1018	0,1951	3	6	0,5217	1377
KSFM vs. RC14	6,446	6,749	-0,3030	0,1951	3	6	1,553	1377
KSFM vs. LGG	6,446	6,354	0,09266	0,1951	3	6	0,4749	1377
KSFM vs. Candida	6,446	6,720	-0,2739	0,1951	3	6	1,404	1377
CXCL1
KSFM vs. AMBV339	9,072	12,57	-3,498	0,1951	3	6	17,93	1377
KSFM vs. AMBV336	9,072	12,63	-3,559	0,1951	3	6	18,24	1377
KSFM vs. RC14	9,072	9,985	-0,9130	0,1951	3	6	4,680	1377
KSFM vs. LGG	9,072	6,339	2,734	0,1951	3	6	14,01	1377
KSFM vs. Candida	9,072	12,31	-3,242	0,1951	3	6	16,62	1377
CCL4
KSFM vs. AMBV339	0,6923	3,297	-2,604	0,1951	3	6	13,35	1377
KSFM vs. AMBV336	0,6923	2,989	-2,297	0,1951	3	6	11,77	1377
KSFM vs. RC14	0,6923	1,252	-0,5599	0,1951	3	6	2,870	1377
KSFM vs. LGG	0,6923	0,3836	0,3088	0,1951	3	6	1,583	1377
KSFM vs. Candida	0,6923	3,013	-2,321	0,1951	3	6	11,90	1377
IL18
KSFM vs. AMBV339	3,851	4,708	-0,8572	0,1951	3	6	4,394	1377
KSFM vs. AMBV336	3,851	3,823	0,02738	0,1951	3	6	0,1404	1377
KSFM vs. RC14	3,851	3,927	-0,07657	0,1951	3	6	0,3925	1377
KSFM vs. LGG	3,851	3,685	0,1662	0,1951	3	6	0,8519	1377
KSFM vs. Candida	3,851	4,322	-0,4717	0,1951	3	6	2,418	1377
TGF-alpha
KSFM vs. AMBV339	3,568	4,756	-1,188	0,1951	3	6	6,091	1377
KSFM vs. AMBV336	3,568	4,814	-1,246	0,1951	3	6	6,389	1377
KSFM vs. RC14	3,568	4,539	-0,9715	0,1951	3	6	4,980	1377
KSFM vs. LGG	3,568	3,069	0,4984	0,1951	3	6	2,555	1377
KSFM vs. Candida	3,568	4,342	-0,7747	0,1951	3	6	3,971	1377
MCP-4
KSFM vs. AMBV339	1,644	1,409	0,2358	0,1951	3	6	1,209	1377
KSFM vs. AMBV336	1,644	1,336	0,3082	0,1951	3	6	1,580	1377
KSFM vs. RC14	1,644	1,170	0,4744	0,1951	3	6	2,432	1377
KSFM vs. LGG	1,644	1,429	0,2150	0,1951	3	6	1,102	1377
KSFM vs. Candida	1,644	1,545	0,09911	0,1951	3	6	0,5080	1377
FGF-5
KSFM vs. AMBV339	1,086	0,7127	0,3735	0,1951	3	6	1,915	1377
KSFM vs. AMBV336	1,086	0,6576	0,4286	0,1951	3	6	2,197	1377
KSFM vs. RC14	1,086	0,5807	0,5056	0,1951	3	6	2,591	1377
KSFM vs. LGG	1,086	0,5012	0,5850	0,1951	3	6	2,999	1377
KSFM vs. Candida	1,086	0,6424	0,4439	0,1951	3	6	2,275	1377
MMP-1
KSFM vs. AMBV339	14,70	13,99	0,7066	0,1951	3	6	3,622	1377
KSFM vs. AMBV336	14,70	13,96	0,7377	0,1951	3	6	3,781	1377
KSFM vs. RC14	14,70	13,70	0,9942	0,1951	3	6	5,096	1377
KSFM vs. LGG	14,70	13,32	1,377	0,1951	3	6	7,059	1377
KSFM vs. Candida	14,70	14,01	0,6875	0,1951	3	6	3,524	1377
IL-10RB
KSFM vs. AMBV339	0,6615	1,935	-1,273	0,1951	3	6	6,528	1377
KSFM vs. AMBV336	0,6615	1,947	-1,285	0,1951	3	6	6,587	1377
KSFM vs. RC14	0,6615	1,621	-0,9596	0,1951	3	6	4,919	1377
KSFM vs. LGG	0,6615	1,168	-0,5065	0,1951	3	6	2,596	1377
KSFM vs. Candida	0,6615	1,871	-1,209	0,1951	3	6	6,199	1377
IL-18R1
KSFM vs. AMBV339	2,074	1,196	0,8780	0,1951	3	6	4,500	1377
KSFM vs. AMBV336	2,074	0,8273	1,247	0,1951	3	6	6,391	1377
KSFM vs. RC14	2,074	0,8561	1,218	0,1951	3	6	6,243	1377
KSFM vs. LGG	2,074	0,7807	1,293	0,1951	3	6	6,630	1377
KSFM vs. Candida	2,074	1,087	0,9874	0,1951	3	6	5,061	1377
PD-L1
KSFM vs. AMBV339	2,794	2,756	0,03778	0,1951	3	6	0,1937	1377
KSFM vs. AMBV336	2,794	2,766	0,02799	0,1951	3	6	0,1435	1377
KSFM vs. RC14	2,794	2,204	0,5894	0,1951	3	6	3,021	1377
KSFM vs. LGG	2,794	1,793	1,001	0,1951	3	6	5,129	1377
KSFM vs. Candida	2,794	2,842	-0,04808	0,1951	3	6	0,2465	1377
CXCL5
KSFM vs. AMBV339	4,650	6,733	-2,083	0,1951	3	6	10,68	1377
KSFM vs. AMBV336	4,650	6,580	-1,930	0,1951	3	6	9,890	1377
KSFM vs. RC14	4,650	3,636	1,014	0,1951	3	6	5,200	1377
KSFM vs. LGG	4,650	1,822	2,828	0,1951	3	6	14,49	1377
KSFM vs. Candida	4,650	6,373	-1,723	0,1951	3	6	8,830	1377
IL-12B
KSFM vs. AMBV339	-1,295	-1,440	0,1454	0,1951	3	6	0,7454	1377
KSFM vs. AMBV336	-1,295	-1,059	-0,2361	0,1951	3	6	1,210	1377
KSFM vs. RC14	-1,295	-1,538	0,2426	0,1951	3	6	1,244	1377
KSFM vs. LGG	-1,295	-1,570	0,2755	0,1951	3	6	1,412	1377
KSFM vs. Candida	-1,295	-1,545	0,2503	0,1951	3	6	1,283	1377
IL-24
KSFM vs. AMBV339	-0,06840	0,6723	-0,7407	0,1951	3	6	3,797	1377
KSFM vs. AMBV336	-0,06840	0,7834	-0,8518	0,1951	3	6	4,366	1377
KSFM vs. RC14	-0,06840	0,4546	-0,5230	0,1951	3	6	2,681	1377
KSFM vs. LGG	-0,06840	-0,2583	0,1899	0,1951	3	6	0,9732	1377
KSFM vs. Candida	-0,06840	0,9916	-1,060	0,1951	3	6	5,434	1377
ARTN
KSFM vs. AMBV339	5,045	4,086	0,9581	0,1951	3	6	4,911	1377
KSFM vs. AMBV336	5,045	4,019	1,026	0,1951	3	6	5,257	1377
KSFM vs. RC14	5,045	3,941	1,103	0,1951	3	6	5,656	1377
KSFM vs. LGG	5,045	3,637	1,408	0,1951	3	6	7,216	1377
KSFM vs. Candida	5,045	3,939	1,106	0,1951	3	6	5,667	1377
MMP-10
KSFM vs. AMBV339	8,857	7,779	1,078	0,1951	3	6	5,527	1377
KSFM vs. AMBV336	8,857	7,735	1,122	0,1951	3	6	5,753	1377
KSFM vs. RC14	8,857	7,255	1,602	0,1951	3	6	8,209	1377
KSFM vs. LGG	8,857	7,025	1,832	0,1951	3	6	9,392	1377
KSFM vs. Candida	8,857	7,799	1,058	0,1951	3	6	5,424	1377
TNF
KSFM vs. AMBV339	-0,4465	2,603	-3,050	0,1951	3	6	15,63	1377
KSFM vs. AMBV336	-0,4465	2,822	-3,268	0,1951	3	6	16,75	1377
KSFM vs. RC14	-0,4465	1,754	-2,201	0,1951	3	6	11,28	1377
KSFM vs. LGG	-0,4465	0,3697	-0,8161	0,1951	3	6	4,183	1377
KSFM vs. Candida	-0,4465	2,352	-2,798	0,1951	3	6	14,34	1377
CD5
KSFM vs. AMBV339	-0,2419	-0,2316	-0,01032	0,1951	3	6	0,05292	1377
KSFM vs. AMBV336	-0,2419	-0,2331	-0,008767	0,1951	3	6	0,04494	1377
KSFM vs. RC14	-0,2419	-0,1433	-0,09858	0,1951	3	6	0,5053	1377
KSFM vs. LGG	-0,2419	-0,3679	0,1260	0,1951	3	6	0,6457	1377
KSFM vs. Candida	-0,2419	-0,2306	-0,01133	0,1951	3	6	0,05805	1377
CCL3
KSFM vs. AMBV339	5,243	7,135	-1,892	0,1951	3	6	9,700	1377
KSFM vs. AMBV336	5,243	6,917	-1,674	0,1951	3	6	8,583	1377
KSFM vs. RC14	5,243	5,566	-0,3232	0,1951	3	6	1,657	1377
KSFM vs. LGG	5,243	4,241	1,001	0,1951	3	6	5,133	1377
KSFM vs. Candida	5,243	6,861	-1,618	0,1951	3	6	8,295	1377
Flt3L
KSFM vs. AMBV339	3,959	3,247	0,7122	0,1951	3	6	3,651	1377
KSFM vs. AMBV336	3,959	3,267	0,6919	0,1951	3	6	3,546	1377
KSFM vs. RC14	3,959	3,213	0,7455	0,1951	3	6	3,821	1377
KSFM vs. LGG	3,959	3,216	0,7427	0,1951	3	6	3,807	1377
KSFM vs. Candida	3,959	3,346	0,6125	0,1951	3	6	3,139	1377
CXCL6
KSFM vs. AMBV339	1,408	0,7168	0,6912	0,1951	3	6	3,543	1377
KSFM vs. AMBV336	1,408	0,6482	0,7598	0,1951	3	6	3,895	1377
KSFM vs. RC14	1,408	0,1957	1,212	0,1951	3	6	6,214	1377
KSFM vs. LGG	1,408	-0,03974	1,448	0,1951	3	6	7,421	1377
KSFM vs. Candida	1,408	0,8868	0,5211	0,1951	3	6	2,671	1377
CXCL10
KSFM vs. AMBV339	5,358	7,368	-2,010	0,1951	3	6	10,31	1377
KSFM vs. AMBV336	5,358	7,326	-1,968	0,1951	3	6	10,09	1377
KSFM vs. RC14	5,358	5,956	-0,5981	0,1951	3	6	3,066	1377
KSFM vs. LGG	5,358	4,703	0,6541	0,1951	3	6	3,353	1377
KSFM vs. Candida	5,358	7,471	-2,114	0,1951	3	6	10,83	1377
4E-BP1
KSFM vs. AMBV339	5,149	4,841	0,3079	0,1951	3	6	1,578	1377
KSFM vs. AMBV336	5,149	4,569	0,5796	0,1951	3	6	2,971	1377
KSFM vs. RC14	5,149	4,849	0,2997	0,1951	3	6	1,536	1377
KSFM vs. LGG	5,149	4,921	0,2273	0,1951	3	6	1,165	1377
KSFM vs. Candida	5,149	4,584	0,5647	0,1951	3	6	2,895	1377
IL-20
KSFM vs. AMBV339	0,002113	0,4110	-0,4089	0,1951	3	6	2,096	1377
KSFM vs. AMBV336	0,002113	0,4558	-0,4537	0,1951	3	6	2,326	1377
KSFM vs. RC14	0,002113	0,08630	-0,08419	0,1951	3	6	0,4316	1377
KSFM vs. LGG	0,002113	-0,1864	0,1885	0,1951	3	6	0,9663	1377
KSFM vs. Candida	0,002113	0,2379	-0,2358	0,1951	3	6	1,209	1377
DNER
KSFM vs. AMBV339	0,04877	-0,1148	0,1635	0,1951	3	6	0,8383	1377
KSFM vs. AMBV336	0,04877	-0,08721	0,1360	0,1951	3	6	0,6970	1377
KSFM vs. RC14	0,04877	-0,2155	0,2643	0,1951	3	6	1,355	1377
KSFM vs. LGG	0,04877	-0,2857	0,3344	0,1951	3	6	1,714	1377
KSFM vs. Candida	0,04877	-0,08990	0,1387	0,1951	3	6	0,7108	1377
EN-RAGE
KSFM vs. AMBV339	-0,3759	-0,3131	-0,06280	0,1951	3	6	0,3219	1377
KSFM vs. AMBV336	-0,3759	-0,4404	0,06451	0,1951	3	6	0,3306	1377
KSFM vs. RC14	-0,3759	-0,5346	0,1587	0,1951	3	6	0,8135	1377
KSFM vs. LGG	-0,3759	-0,5333	0,1574	0,1951	3	6	0,8071	1377
KSFM vs. Candida	-0,3759	-0,3650	-0,01085	0,1951	3	6	0,05562	1377
CD40
KSFM vs. AMBV339	9,537	9,754	-0,2171	0,1951	3	6	1,113	1377
KSFM vs. AMBV336	9,537	9,607	-0,07078	0,1951	3	6	0,3628	1377
KSFM vs. RC14	9,537	9,627	-0,09021	0,1951	3	6	0,4624	1377
KSFM vs. LGG	9,537	9,353	0,1835	0,1951	3	6	0,9404	1377
KSFM vs. Candida	9,537	9,486	0,05085	0,1951	3	6	0,2607	1377
FGF-19
KSFM vs. AMBV339	7,315	7,334	-0,01906	0,1951	3	6	0,09772	1377
KSFM vs. AMBV336	7,315	7,191	0,1238	0,1951	3	6	0,6344	1377
KSFM vs. RC14	7,315	7,372	-0,05726	0,1951	3	6	0,2935	1377
KSFM vs. LGG	7,315	7,093	0,2219	0,1951	3	6	1,137	1377
KSFM vs. Candida	7,315	7,081	0,2343	0,1951	3	6	1,201	1377
LIF
KSFM vs. AMBV339	4,087	5,525	-1,438	0,1951	3	6	7,369	1377
KSFM vs. AMBV336	4,087	5,681	-1,594	0,1951	3	6	8,168	1377
KSFM vs. RC14	4,087	4,825	-0,7374	0,1951	3	6	3,780	1377
KSFM vs. LGG	4,087	3,824	0,2629	0,1951	3	6	1,347	1377
KSFM vs. Candida	4,087	5,372	-1,285	0,1951	3	6	6,584	1377
CASP-8
KSFM vs. AMBV339	4,185	3,910	0,2754	0,1951	3	6	1,412	1377
KSFM vs. AMBV336	4,185	3,500	0,6854	0,1951	3	6	3,513	1377
KSFM vs. RC14	4,185	3,560	0,6255	0,1951	3	6	3,206	1377
KSFM vs. LGG	4,185	3,607	0,5780	0,1951	3	6	2,963	1377
KSFM vs. Candida	4,185	3,759	0,4260	0,1951	3	6	2,184	1377
TNFRSF9
KSFM vs. AMBV339	0,4689	1,411	-0,9425	0,1951	3	6	4,831	1377
KSFM vs. AMBV336	0,4689	1,178	-0,7093	0,1951	3	6	3,636	1377
KSFM vs. RC14	0,4689	0,5877	-0,1188	0,1951	3	6	0,6090	1377
KSFM vs. LGG	0,4689	0,3965	0,07236	0,1951	3	6	0,3709	1377
KSFM vs. Candida	0,4689	1,373	-0,9037	0,1951	3	6	4,632	1377
TWEAK
KSFM vs. AMBV339	3,150	1,649	1,501	0,1951	3	6	7,694	1377
KSFM vs. AMBV336	3,150	1,582	1,568	0,1951	3	6	8,038	1377
KSFM vs. RC14	3,150	1,496	1,654	0,1951	3	6	8,476	1377
KSFM vs. LGG	3,150	1,449	1,701	0,1951	3	6	8,720	1377
KSFM vs. Candida	3,150	1,495	1,655	0,1951	3	6	8,483	1377
CCL20
KSFM vs. AMBV339	7,475	12,75	-5,276	0,1951	3	6	27,04	1377
KSFM vs. AMBV336	7,475	12,81	-5,339	0,1951	3	6	27,37	1377
KSFM vs. RC14	7,475	11,21	-3,734	0,1951	3	6	19,14	1377
KSFM vs. LGG	7,475	8,311	-0,8360	0,1951	3	6	4,285	1377
KSFM vs. Candida	7,475	12,46	-4,988	0,1951	3	6	25,57	1377
ST1A1
KSFM vs. AMBV339	-0,07771	-0,004840	-0,07287	0,1951	3	6	0,3735	1377
KSFM vs. AMBV336	-0,07771	-0,1541	0,07640	0,1951	3	6	0,3916	1377
KSFM vs. RC14	-0,07771	-0,1548	0,07708	0,1951	3	6	0,3951	1377
KSFM vs. LGG	-0,07771	-0,1292	0,05145	0,1951	3	6	0,2637	1377
KSFM vs. Candida	-0,07771	-0,07359	-0,004122	0,1951	3	6	0,02113	1377
STAMBP
KSFM vs. AMBV339	4,172	4,290	-0,1177	0,1951	3	6	0,6031	1377
KSFM vs. AMBV336	4,172	3,800	0,3721	0,1951	3	6	1,907	1377
KSFM vs. RC14	4,172	3,974	0,1976	0,1951	3	6	1,013	1377
KSFM vs. LGG	4,172	3,922	0,2496	0,1951	3	6	1,279	1377
KSFM vs. Candida	4,172	3,942	0,2297	0,1951	3	6	1,178	1377
ADA
KSFM vs. AMBV339	6,486	6,433	0,05286	0,1951	3	6	0,2710	1377
KSFM vs. AMBV336	6,486	5,991	0,4946	0,1951	3	6	2,535	1377
KSFM vs. RC14	6,486	6,209	0,2771	0,1951	3	6	1,420	1377
KSFM vs. LGG	6,486	6,177	0,3094	0,1951	3	6	1,586	1377
KSFM vs. Candida	6,486	6,238	0,2482	0,1951	3	6	1,272	1377
CSF-1
KSFM vs. AMBV339	4,811	5,045	-0,2343	0,1951	3	6	1,201	1377
KSFM vs. AMBV336	4,811	4,938	-0,1270	0,1951	3	6	0,6512	1377
KSFM vs. RC14	4,811	4,478	0,3324	0,1951	3	6	1,704	1377
KSFM vs. LGG	4,811	4,190	0,6204	0,1951	3	6	3,180	1377
KSFM vs. Candida	4,811	4,811	0,0002583	0,1951	3	6	0,001324	1377
